# MetENP/MetENPWeb: An R package and web application for metabolomics enrichment and pathway analysis in Metabolomics Workbench

**DOI:** 10.1101/2020.11.20.391912

**Authors:** Kumari Sonal Choudhary, Eoin Fahy, Kevin Coakley, Manish Sud, Mano R Maurya, Shankar Subramaniam

**Affiliations:** Departments of Bioengineering, Cellular & Molecular Medicine and Computer Science & Engineering, University of California San Diego, La Jolla, CA 92093 USA; San Diego Supercomputer Center, University of California, San Diego, 9500 Gilman Drive, La Jolla, CA 92037, USA

## Abstract

With the advent of high throughput mass spectrometric methods, metabolomics has emerged as an essential area of research in biomedicine with the potential to provide deep biological insights into normal and diseased functions in physiology. However, to achieve the potential offered by metabolomics measures, there is a need for biologist-friendly integrative analysis tools that can transform data into mechanisms that relate to phenotypes. Here, we describe MetENP, an R package, and a user-friendly web application deployed at the Metabolomics Workbench site extending the metabolomics enrichment analysis to include species-specific pathway analysis, pathway enrichment scores, gene-enzyme information, and enzymatic activities of the significantly altered metabolites. MetENP provides a highly customizable workflow through various user-specified options and includes support for all metabolite species with available KEGG pathways. MetENPweb is a web application for calculating metabolite and pathway enrichment analysis.

**Availability and Implementation:** The MetENP package is freely available from Metabolomics Workbench GitHub: (https://github.com/metabolomicsworkbench/MetENP), the web application, is freely available at (https://www.metabolomicsworkbench.org/data/analyze.php)
