## Supplementary material for "MetENP/MetENPWeb: An R package and web application for metabolomics enrichment and pathway analysis in Metabolomics Workbench": Kegg_pathway_enrichment.csv

	Pathway name	No.of mets in study	Total_no._of_comps_in_pathway	pathway_HG	Padjust
1	Arachidonic acid metabolism	4	75	9.991730e-01	9.991730e-01
2	Glycerolipid metabolism	12	38	8.469408e-03	2.117352e-02
3	Glycerophospholipid metabolism	17	52	9.973045e-04	3.324348e-03
4	Glycine, serine and threonine metabolism	4	50	9.705819e-01	9.991730e-01
5	Glycosylphosphatidylinositol (GPI)-anchor biosynthesis	13	16	5.698536e-09	2.849268e-08
6	Inositol phosphate metabolism	9	47	3.070207e-01	4.386011e-01
7	N-Glycan biosynthesis	1	38	9.988129e-01	9.991730e-01
8	Phosphonate and phosphinate metabolism	15	56	1.721120e-02	3.442241e-02
9	Sphingolipid metabolism	24	25	4.995459e-20	4.995459e-19
10	Steroid biosynthesis	12	58	1.774505e-01	2.957509e-01
