## Supplementary material for "MetENP/MetENPWeb: An R package and web application for metabolomics enrichment and pathway analysis in Metabolomics Workbench": met_enrichmentscore.csv

	refmet_name	Exact mass	KEGG ID	Metabolite	Cirrhosis_mean	Normal_mean	Fold_change	log2Fold_change	t_value	pval	padj	metabolite_id	super_class	main_class	sub_class	formula	HG p-value
1	1-DeoxyCer 18:0;O2/16:0	523.5328		C16DH 1-deoxyCer	0.05623685	0.12178748	2.16561702869204	1.1147781369179	-3.02800088366031	0.00441138405571618	0.025170838435557	ME231305	Sphingolipids	Ceramides	1-deoxyCer	C34H69NO2	4.1217223149217e-05
2	1-DeoxyCer 18:0;O2/18:0	551.5641		C18DH 1-deoxyCer	0.0906803	0.2566956	2.83077581348981	1.50119749789309	-3.82687864874324	0.000521969885068582	0.00567134743245386	ME231306	Sphingolipids	Ceramides	1-deoxyCer	C36H73NO2	5.7382338043657e-05
3	1-DeoxyCer 18:0;O2/20:0	579.5954		C20DH 1-deoxyCer	0.0723488	0.1756429	2.42772374939183	1.27960426671022	-3.26823032864666	0.00236633626125381	0.015081842691594	ME231307	Sphingolipids	Ceramides	1-deoxyCer	C38H77NO2	5.7382338043657e-05
4	1-DeoxyCer 18:0;O2/22:0	607.6267		C22DH 1-deoxyCer	0.1513816	0.4227716	2.79275420526669	1.48168860532315	-3.60440964878926	0.000945842057529653	0.00764555663169803	ME231308	Sphingolipids	Ceramides	1-deoxyCer	C40H81NO2	5.7382338043657e-05
5	1-DeoxyCer 18:0;O2/24:0	635.6580		C24DH 1-deoxyCer	0.1177141	0.3056195	2.59628625627686	1.37644945796857	-2.74608359175261	0.00918001372113339	0.0468663858394705	ME231310	Sphingolipids	Ceramides	1-deoxyCer	C42H85NO2	5.7382338043657e-05
6	1,2-DG 32:0	568.5067	C00641	1,2-DG(32:0)	210.0625	479.9210	2.28465813745909	1.19197830519993	-2.41034633657107	0.0200253888407165	0.106653539129934	ME231196	Glycerolipids	Diradylglycerols	DAG	C35H68O5	1.86942355834683e-06
7	1,2-DG 32:1	566.4910	C00641	1,2-DG(32:1)	210.1550	459.3081	2.18556827103804	1.12800844458419	-2.12608307835	0.038766070975896	0.130835489543649	ME231195	Glycerolipids	Diradylglycerols	DAG	C35H66O5	1.86942355834683e-06
8	1,2-DG 34:0	596.5380	C00641	1,2-DG(34:0)	182.8600	413.3597	2.26052553866346	1.17665821683628	-2.37710807722886	0.0217005745784498	0.106653539129934	ME231203	Glycerolipids	Diradylglycerols	DAG	C37H72O5	1.86942355834683e-06
9	1,2-DG 34:1	594.5223	C00641	1,2-DG(34:1)	601.8775	1256.7161	2.08799315475325	1.06211698220486	-2.28483895798328	0.0268618960578094	0.113701351220912	ME231202	Glycerolipids	Diradylglycerols	DAG	C37H70O5	1.86942355834683e-06
10	1,2-DG 34:2	592.5067	C00641	1,2-DG(34:2)	485.6675	1006.3597	2.07211662299824	1.05110520316267	-2.37247729924581	0.0217257209338753	0.106653539129934	ME231201	Glycerolipids	Diradylglycerols	DAG	C37H68O5	1.86942355834683e-06
11	1,2-DG 36:1	622.5536	C00641	1,2-DG(36:1)	223.0325	573.1629	2.56986268817325	1.36169127600134	-2.64262168155215	0.011403545161382	0.10236855461408	ME231213	Glycerolipids	Diradylglycerols	DAG	C39H74O5	1.86942355834683e-06
12	1,2-DG 36:2	620.5380	C00641	1,2-DG(36:2)	408.4525	968.4145	2.37093542088737	1.24545636748699	-2.65168364718027	0.0110130340193696	0.10236855461408	ME231212	Glycerolipids	Diradylglycerols	DAG	C39H72O5	1.86942355834683e-06
13	1,2-DG 36:3	618.5223	C00641	1,2-DG(36:3)	332.3250	779.7661	2.34639614834876	1.23044660799974	-2.57820321276605	0.0132699978203436	0.10236855461408	ME231211	Glycerolipids	Diradylglycerols	DAG	C39H70O5	1.86942355834683e-06
14	1,2-DG 36:4	616.5067	C00641	1,2-DG(36:4)	165.5750	383.1855	2.31427147818209	1.21055811131405	-2.45331163974541	0.0180559749527059	0.106653539129934	ME231210	Glycerolipids	Diradylglycerols	DAG	C39H68O5	1.86942355834683e-06
15	11,12-EpETrE	320.2351	C14770	11,12-EET	0.0609060	0.1709519	2.80681542048402	1.48893419363027	-2.94630868999402	0.00553611346614081	0.13840283665352	ME230954	Fatty Acyls	Eicosanoids	EpETrE	C20H32O3	6.6928196468272e-07
16	14-HDoHE	344.2351		14 HDoHE	0.00825450	0.02744806	3.32522381731177	1.73345145016525	-3.31609805538066	0.00201024142356981	0.0753840533838678	ME230940	Fatty Acyls	Docosanoids	Docosanoids	C22H32O3	0.0013077562738171
17	14,15-EpETrE	320.2351	C14771	14,15-EET	0.1171725	0.3177545	2.71185218374619	1.43927854293289	-2.23612457707412	0.0318875871793384	0.238526813501883	ME230955	Fatty Acyls	Eicosanoids	EpETrE	C20H32O3	6.6928196468272e-07
18	16-HDoHE	344.2351		16 HDoHE	0.003674500	0.006788387	1.84743148727718	0.885520862450862	-2.06726251423028	0.0448000986879816	0.258462107815279	ME230926	Fatty Acyls	Docosanoids	Docosanoids	C22H32O3	0.0013077562738171
19	4-HDoHE	344.2351		4 HDoHE	0.01531200	0.03777548	2.46705067920585	1.30278735239846	-2.56675115288788	0.0143398400490244	0.201264381447217	ME230930	Fatty Acyls	Docosanoids	Docosanoids	C22H32O3	0.0013077562738171
20	5,6-EpETrE	320.2351	C14768	5,6-EET	0.0594695	0.2326539	3.91215497019481	1.96796352016318	-2.42058404327299	0.0214682006877032	0.201264381447217	ME230952	Fatty Acyls	Eicosanoids	EpETrE	C20H32O3	6.6928196468272e-07
21	8,9-EpETrE	320.2351	C14769	8,9-EET	0.0439385	0.1032226	2.34925179512273	1.23220135111372	-2.42727181304415	0.0196821172797238	0.201264381447217	ME230953	Fatty Acyls	Eicosanoids	EpETrE	C20H32O3	6.6928196468272e-07
22	CE 18:2	648.5845	C15441	CE(18:2)	411.255	764.171	1.85814397393345	0.893862289897432	-2.80743920410365	0.00715319409386744	0.10236855461408	ME231056	Sterol Lipids	Sterol esters	Chol. esters	C45H76O2	0.000308557411612664
23	CE 18:3	646.5689		CE(18:3)	49.14250	97.26774	1.9792997914229	0.984990144392972	-2.58133391011633	0.0129669105477197	0.10236855461408	ME231055	Sterol Lipids	Sterol esters	Chol. esters	C45H74O2	0.000308557411612664
24	CE 20:3	674.6002		CE(20:3)	56.5975	104.7484	1.85076019258801	0.888117973881048	-2.27925687884861	0.0273725475161455	0.113701351220912	ME231060	Sterol Lipids	Sterol esters	Chol. esters	C47H78O2	0.000308557411612664
25	CE 20:4	672.5845		CE(20:4)	138.3500	359.8613	2.60109360318034	1.37911831716413	-3.80811508868805	0.000439982358513988	0.0155402278133805	ME231059	Sterol Lipids	Sterol esters	Chol. esters	C47H76O2	0.000308557411612664
26	CE 22:6	696.5845	C02530	CE(22:6)	41.0675	119.3387	2.90591587021367	1.53899293580542	-3.73617854767898	0.000575563993088165	0.0155402278133805	ME231063	Sterol Lipids	Sterol esters	Chol. esters	C49H76O2	0.000308557411612664
27	Cer 18:1;O2/18:0	565.5434	C00195	C18 Cer	4.472254	9.943280	2.22332631375588	1.15271970575966	-3.92553534777732	0.000275993115941334	0.00446188870771823	ME231239	Sphingolipids	Ceramides	Cer	C36H71NO3	7.06818247907301e-08
28	Cer 18:1;O2/18:1	563.5277	C00195	C18:1 Cer	0.7913087	1.2904961	1.63083775017259	0.705613257423798	-2.93117860552919	0.00526108802597374	0.0283514188066363	ME231238	Sphingolipids	Ceramides	Cer	C36H69NO3	7.06818247907301e-08
29	Cer 18:1;O2/20:0	593.5747	C00195	C20 Cer	2.492160	4.695084	1.88394164098613	0.913754275160922	-3.85252779884503	0.000358649688389151	0.00496985996767823	ME231240	Sphingolipids	Ceramides	Cer	C38H75NO3	7.06818247907301e-08
30	Cer 18:1;O2/22:0	621.6060	C00195	C22 Cer	9.617097	21.776871	2.26439132307806	1.17912330051909	-4.84427072941849	1.3517782811159e-05	0.00131122493268243	ME231241	Sphingolipids	Ceramides	Cer	C40H79NO3	7.06818247907301e-08
31	Cer 18:1;O2/24:0	649.6373	C00195	C24 Cer	17.11914	35.76228	2.08902316354677	1.06282848941258	-4.20096713703454	0.00012312567158775	0.00238863802880236	ME231243	Sphingolipids	Ceramides	Cer	C42H83NO3	7.06818247907301e-08
32	Cer 18:1;O2/26:0	677.6686	C00195	C26 Cer	0.4469377	0.8220043	1.83919212901485	0.879072197041099	-2.05248384523986	0.0478238917824758	0.171811759366672	ME231245	Sphingolipids	Ceramides	Cer	C44H87NO3	7.06818247907301e-08
33	CL 72:8	1448.9722		CL (72:8)	60.26350	97.51452	1.61813568743933	0.694332588848323	-4.01551747057175	0.0002039346597883	0.000291335228269	ME231038	Glycerophospholipids	Cardiolipins	CL	C81H142O17P2	0.000101061576667091
34	CL 74:7	1479.0192		CL (74:7)	6.19550	12.59548	2.03300460011299	1.02361347959617	-5.85177308368439	4.17206519303511e-07	8.34413038607021e-07	ME231040	Glycerophospholipids	Cardiolipins	CL	C83H148O17P2	0.000101061576667091
35	CL 74:8	1477.0035		CL (74:8)	4.669000	8.216129	1.75971921182266	0.815345244755563	-4.67175543138323	2.36108766379947e-05	3.93514610633245e-05	ME231039	Glycerophospholipids	Cardiolipins	CL	C83H146O17P2	0.000101061576667091
36	Desmosterol	384.3392	C01802	Desmosterol	0.007049000	0.003760516	0.533482196056178	-0.906487970210784	3.82704950633698	0.000814403611435306	0.00570082528004714	ME231021	Sterol Lipids	Sterols	Cholesterols	C27H44O	0.00605272167820311
37	Dihydrocholesterol	388.3705		Cholestanol	0.03664670	0.01897294	0.517725743382078	-0.949740038372366	4.45246914549757	0.000161882678091454	0.00151090499552023	ME231028	Sterol Lipids	Sterols	Cholesterols	C27H48O	0.00605272167820311
38	Dolichol-17	1177.0904		Dolichol-17	3.529500	8.907742	2.52379713840487	1.3355959518501	-7.00959220466213	1.28660741793755e-08	4.28869139312516e-08	ME231041	Prenol Lipids	Polyprenols	Dolichols	C85H140O	6.6928196468272e-07
39	Dolichol-18	1245.1530		Dolichol-18	17.43850	39.79677	2.2821211686785	1.19037539320888	-6.3722173661541	1.07398936197591e-07	2.68497340493979e-07	ME231042	Prenol Lipids	Polyprenols	Dolichols	C90H148O	6.6928196468272e-07
40	Dolichol-19	1313.2156		Dolichol-19	31.05850	84.00645	2.70478129980521	1.43551194693859	-7.50055435312703	1.91508011583259e-09	1.91508011583259e-08	ME231043	Prenol Lipids	Polyprenols	Dolichols	C95H156O	6.6928196468272e-07
41	Dolichol-20	1381.2782	C00381	Dolichol-20	18.54100	60.64903	3.27107653308883	1.70976551442407	-7.14100531248848	4.46555040708278e-09	2.23277520354139e-08	ME231044	Prenol Lipids	Polyprenols	Dolichols	C100H164O	6.6928196468272e-07
42	GalCer 18:1;O2/24:0	811.6901	C01190	C24 GalCer	0.1127135	0.1717756	1.52400200508369	0.607864800943042	-2.24277817730903	0.0294718533793898	0.136131894180991	ME231330	Sphingolipids	Glycosphingolipids	HexCer	C48H93NO8	0.00544781487456176
43	GlcCer 18:1;O2/22:0	783.6588	C01190	C22 GlcCer	3.355208	5.250660	1.56492831442939	0.64609657231067	-4.39812014672849	6.35214113254498e-05	0.00154039422464216	ME231318	Sphingolipids	Glycosphingolipids	HexCer	C46H89NO8	0.00544781487456176
44	GlcCer 18:1;O2/24:0	811.6901	C01190	C24 GlcCer	5.389428	7.983084	1.48124884496091	0.566814029035493	-3.57259332342066	0.000808304106494109	0.00712777257544805	ME231320	Sphingolipids	Glycosphingolipids	HexCer	C48H93NO8	0.00544781487456176
45	HexCer 18:1;O2/22:0	783.6588	C01190	C22 HexCer	3.440758	5.363639	1.55885389207843	0.640485713762461	-4.39417986915015	6.34268400686981e-05	0.00154039422464216	ME231251	Sphingolipids	Glycosphingolipids	HexCer	C46H89NO8	0.00544781487456176
46	HexCer 18:1;O2/24:0	811.6901	C01190	C24 HexCer	5.502134	8.154857	1.48212620775866	0.56766830294402	-3.60792113626572	0.000727155723161907	0.0070534105146705	ME231253	Sphingolipids	Glycosphingolipids	HexCer	C48H93NO8	0.00544781487456176
47	Lanosterol	426.3862	C01724	Lanosterol	0.001486200	0.003135129	2.10949333871619	1.07689653187284	-3.27705590023944	0.00195035999137966	0.0109220159517261	ME231027	Sterol Lipids	Sterols	Cholesterols	C30H50O	0.00605272167820311
48	PE 32:1	689.4996	C00350	PE(32:1)	30.23116	19.27885	0.637714530305817	-0.649017341553485	2.25242151063414	0.0324847016733553	0.119680040548663	ME231374	Glycerophospholipids	Glycerophosphoethanolamines	PE	C37H72NO8P	0.000962836017195042
49	PE 36:3	741.5309	C00350	PE(36:3)	276.1943	181.5203	0.657219573322114	-0.605552647596566	2.83448054107458	0.00785490067562031	0.0408454835132256	ME231381	Glycerophospholipids	Glycerophosphoethanolamines	PE	C41H76NO8P	0.000962836017195042
50	PE 38:6	763.5152	C00350	PE(38:6)	382.0698	547.1046	1.43194934538139	0.51798045876165	-3.33012957884132	0.00227025159040513	0.0196755137835111	ME231386	Glycerophospholipids	Glycerophosphoethanolamines	PE	C43H74NO8P	0.000962836017195042
51	PE 40:6	791.5465	C00350	PE(40:6)	188.3400	303.2209	1.60996548794733	0.687029762314488	-4.58824544951124	5.25991152572538e-05	0.0027351539933772	ME231393	Glycerophospholipids	Glycerophosphoethanolamines	PE	C45H78NO8P	0.000962836017195042
52	PS 34:1	761.5207	C02737	PS(34:1)	41.84534	29.46803	0.704212942229648	-0.505916353174882	2.96589350987905	0.00612014606985739	0.035360843959176	ME231431	Glycerophospholipids	Glycerophosphoserines	PS	C40H76NO10P	0.000401234990243206
53	PS 36:2	787.5363	C02737	PS(36:2)	147.4495	99.2970	0.673430564362714	-0.570398893986357	4.03271299629041	0.000250211953191537	0.00689511693746731	ME231434	Glycerophospholipids	Glycerophosphoserines	PS	C42H78NO10P	0.000401234990243206
54	PS 36:3	785.5207	C02737	PS(36:3)	25.31971	17.74735	0.700930223924366	-0.51265726064953	3.93299605085172	0.000265196805287204	0.00689511693746731	ME231433	Glycerophospholipids	Glycerophosphoserines	PS	C42H76NO10P	0.000401234990243206
55	PS 40:6	835.5363	C02737	PS(40:6)	214.6937	346.6461	1.61460769459001	0.691183672149915	-3.77140618390787	0.000448898444015589	0.00778090636293688	ME231440	Glycerophospholipids	Glycerophosphoserines	PS	C46H78NO10P	0.000401234990243206
56	SM 18:0;O2/16:0	704.5832	C00550	C16DH Sphingomyelin	51.97779	31.73198	0.610491134771217	-0.711957749575527	4.55798887687421	3.90491142732151e-05	0.00154039422464216	ME231287	Sphingolipids	Sphingomyelins	SM	C39H81N2O6P	0.00123455156993249
57	SM 18:1;O2/18:1	728.5832	C00550	C18:1 Sphingomyelin	14.95870	27.84999	1.86179213434322	0.896692007648325	-2.22340720725903	0.0318588019709093	0.140468354144464	ME231258	Sphingolipids	Sphingomyelins	SM	C41H81N2O6P	0.00123455156993249
58	SM 18:1;O2/20:0	758.6302	C00550	C20 Sphingomyelin	35.80518	54.34306	1.51774296344831	0.601927484589253	-3.39036238978014	0.00144105334041977	0.0101085608546875	ME231260	Sphingolipids	Sphingomyelins	SM	C43H87N2O6P	0.00123455156993249
59	SM 18:1;O2/22:0	786.6615	C00550	C22 Sphingomyelin	76.62189	117.59362	1.53472617289915	0.617981271725198	-3.4088923416522	0.00145896754603738	0.0101085608546875	ME231261	Sphingolipids	Sphingomyelins	SM	C45H91N2O6P	0.00123455156993249
60	TG 51:1	846.7676	C00422	TG(51:1)	59.9925	112.0210	1.86725007292578	0.900915154564652	-2.13164471669186	0.0381001775411394	0.130835489543649	ME231131	Glycerolipids	Triradylglycerols	TAG	C54H102O6	0.765322914899699
61	TG 52:1	860.7833	C00422	TG(52:1)	527.2350	919.3919	1.74379906493309	0.802233810340993	-2.04468274552101	0.0465049449050223	0.147721589698306	ME231137	Glycerolipids	Triradylglycerols	TAG	C55H104O6	0.765322914899699
62	TG 52:3	856.7520	C00422	TG(52:3)	1501.34	2495.91	1.66245487364621	0.733315180042148	-2.12985343695414	0.0382312461848263	0.130835489543649	ME231135	Glycerolipids	Triradylglycerols	TAG	C55H100O6	0.765322914899699
