## Supplementary material for "MetENP/MetENPWeb: An R package and web application for metabolomics enrichment and pathway analysis in Metabolomics Workbench": sig_metabolites_kegg_id.csv

	refmet_name	Exact mass	KEGG ID	Metabolite	Cirrhosis_mean	Normal_mean	Fold_change	log2Fold_change	t_value	pval	padj	metabolite_id	super_class	main_class	sub_class	formula
1	1-DeoxyCer 18:0;O2/16:0	523.5328		C16DH 1-deoxyCer	0.05623685	0.12178748	2.16561702869204	1.1147781369179	-3.02800088366031	0.00441138405571618	0.025170838435557	ME231305	Sphingolipids	Ceramides	1-deoxyCer	C34H69NO2
2	1-DeoxyCer 18:0;O2/18:0	551.5641		C18DH 1-deoxyCer	0.0906803	0.2566956	2.83077581348981	1.50119749789309	-3.82687864874324	0.000521969885068582	0.00567134743245386	ME231306	Sphingolipids	Ceramides	1-deoxyCer	C36H73NO2
3	1-DeoxyCer 18:0;O2/20:0	579.5954		C20DH 1-deoxyCer	0.0723488	0.1756429	2.42772374939183	1.27960426671022	-3.26823032864666	0.00236633626125381	0.015081842691594	ME231307	Sphingolipids	Ceramides	1-deoxyCer	C38H77NO2
4	1-DeoxyCer 18:0;O2/22:0	607.6267		C22DH 1-deoxyCer	0.1513816	0.4227716	2.79275420526669	1.48168860532315	-3.60440964878926	0.000945842057529653	0.00764555663169803	ME231308	Sphingolipids	Ceramides	1-deoxyCer	C40H81NO2
5	1-DeoxyCer 18:0;O2/24:0	635.6580		C24DH 1-deoxyCer	0.1177141	0.3056195	2.59628625627686	1.37644945796857	-2.74608359175261	0.00918001372113339	0.0468663858394705	ME231310	Sphingolipids	Ceramides	1-deoxyCer	C42H85NO2
6	1,2-DG 32:0	568.5067	C00641	1,2-DG(32:0)	210.0625	479.9210	2.28465813745909	1.19197830519993	-2.41034633657107	0.0200253888407165	0.106653539129934	ME231196	Glycerolipids	Diradylglycerols	DAG	C35H68O5
7	1,2-DG 32:1	566.4910	C00641	1,2-DG(32:1)	210.1550	459.3081	2.18556827103804	1.12800844458419	-2.12608307835	0.038766070975896	0.130835489543649	ME231195	Glycerolipids	Diradylglycerols	DAG	C35H66O5
8	1,2-DG 34:0	596.5380	C00641	1,2-DG(34:0)	182.8600	413.3597	2.26052553866346	1.17665821683628	-2.37710807722886	0.0217005745784498	0.106653539129934	ME231203	Glycerolipids	Diradylglycerols	DAG	C37H72O5
9	1,2-DG 34:1	594.5223	C00641	1,2-DG(34:1)	601.8775	1256.7161	2.08799315475325	1.06211698220486	-2.28483895798328	0.0268618960578094	0.113701351220912	ME231202	Glycerolipids	Diradylglycerols	DAG	C37H70O5
10	1,2-DG 34:2	592.5067	C00641	1,2-DG(34:2)	485.6675	1006.3597	2.07211662299824	1.05110520316267	-2.37247729924581	0.0217257209338753	0.106653539129934	ME231201	Glycerolipids	Diradylglycerols	DAG	C37H68O5
11	1,2-DG 36:1	622.5536	C00641	1,2-DG(36:1)	223.0325	573.1629	2.56986268817325	1.36169127600134	-2.64262168155215	0.011403545161382	0.10236855461408	ME231213	Glycerolipids	Diradylglycerols	DAG	C39H74O5
12	1,2-DG 36:2	620.5380	C00641	1,2-DG(36:2)	408.4525	968.4145	2.37093542088737	1.24545636748699	-2.65168364718027	0.0110130340193696	0.10236855461408	ME231212	Glycerolipids	Diradylglycerols	DAG	C39H72O5
13	1,2-DG 36:3	618.5223	C00641	1,2-DG(36:3)	332.3250	779.7661	2.34639614834876	1.23044660799974	-2.57820321276605	0.0132699978203436	0.10236855461408	ME231211	Glycerolipids	Diradylglycerols	DAG	C39H70O5
14	1,2-DG 36:4	616.5067	C00641	1,2-DG(36:4)	165.5750	383.1855	2.31427147818209	1.21055811131405	-2.45331163974541	0.0180559749527059	0.106653539129934	ME231210	Glycerolipids	Diradylglycerols	DAG	C39H68O5
15	11,12-EpETrE	320.2351	C14770	11,12-EET	0.0609060	0.1709519	2.80681542048402	1.48893419363027	-2.94630868999402	0.00553611346614081	0.13840283665352	ME230954	Fatty Acyls	Eicosanoids	EpETrE	C20H32O3
16	12-HEPE	318.2195		12-HEPE	0.00945950	0.03728742	3.94179607801681	1.97885314298626	-2.84625990056129	0.00772504559150424	0.144844604840705	ME230939	Fatty Acyls	Eicosanoids	HEPE	C20H30O3
17	12-HETE	320.2351		12-HETE	0.109529	0.255101	2.32907266568671	1.21975565148113	-3.99451501656244	0.000276600362950076	0.0207450272212557	ME230938	Fatty Acyls	Eicosanoids	HETE	C20H32O3
18	14-HDoHE	344.2351		14 HDoHE	0.00825450	0.02744806	3.32522381731177	1.73345145016525	-3.31609805538066	0.00201024142356981	0.0753840533838678	ME230940	Fatty Acyls	Docosanoids	Docosanoids	C22H32O3
19	14,15-EpETrE	320.2351	C14771	14,15-EET	0.1171725	0.3177545	2.71185218374619	1.43927854293289	-2.23612457707412	0.0318875871793384	0.238526813501883	ME230955	Fatty Acyls	Eicosanoids	EpETrE	C20H32O3
20	15-HeTrE	322.2508		15-HETrE	0.04673850	0.01022645	0.218801416391198	-2.19230601757068	2.42591413148575	0.0250871341603131	0.209059451335943	ME230935	Fatty Acyls	Eicosanoids	ETrE	C20H34O3
21	16-HDoHE	344.2351		16 HDoHE	0.003674500	0.006788387	1.84743148727718	0.885520862450862	-2.06726251423028	0.0448000986879816	0.258462107815279	ME230926	Fatty Acyls	Docosanoids	Docosanoids	C22H32O3
22	22R-Hydroxycholesterol	402.3498	C05502	22R-hydroxy-cholesterol	0.0001695000	0.0003594194	2.12046843657817	1.08438300840897	-4.22898751401288	0.000111377607995337	0.00151090499552023	ME231004	Sterol Lipids	Sterols	Oxysterols	C27H46O2
23	25-Hydroxycholesterol	402.3498	C15519	25-hydroxy-cholesterol	6.825000e-05	4.590323e-05	0.672574798534799	-0.572233372980985	2.24653907040396	0.0306968649347163	0.122787459738865	ME231005	Sterol Lipids	Sterols	Oxysterols	C27H46O2
24	4-HDoHE	344.2351		4 HDoHE	0.01531200	0.03777548	2.46705067920585	1.30278735239846	-2.56675115288788	0.0143398400490244	0.201264381447217	ME230930	Fatty Acyls	Docosanoids	Docosanoids	C22H32O3
25	5,6-EpETrE	320.2351	C14768	5,6-EET	0.0594695	0.2326539	3.91215497019481	1.96796352016318	-2.42058404327299	0.0214682006877032	0.201264381447217	ME230952	Fatty Acyls	Eicosanoids	EpETrE	C20H32O3
26	6-Keto-PGF1alpha	370.2355	C05961	6k PGF1a	0.3553725	0.1384235	0.389516633954513	-1.36024315630189	2.49417722901105	0.0201993722295203	0.201264381447217	ME230901	Fatty Acyls	Eicosanoids	Prostaglandins	C20H34O6
27	8,9-EpETrE	320.2351	C14769	8,9-EET	0.0439385	0.1032226	2.34925179512273	1.23220135111372	-2.42727181304415	0.0196821172797238	0.201264381447217	ME230953	Fatty Acyls	Eicosanoids	EpETrE	C20H32O3
28	BMP 40:7	820.5254		BMP(40:7)	8.586036	13.828734	1.61060750269391	0.687604959030122	-2.95342109008975	0.00493333457267717	0.0342044530372284	ME231411	Glycerophospholipids	Glycerophosphoglycerols	BMP	C46H77O10P
29	BMP 40:8	818.5098		BMP(40:8)	5.232374	9.432809	1.80277805065158	0.850221790040056	-3.48165013817812	0.00105817198911123	0.013756235858446	ME231410	Glycerophospholipids	Glycerophosphoglycerols	BMP	C46H75O10P
30	CE 18:2	648.5845	C15441	CE(18:2)	411.255	764.171	1.85814397393345	0.893862289897432	-2.80743920410365	0.00715319409386744	0.10236855461408	ME231056	Sterol Lipids	Sterol esters	Chol. esters	C45H76O2
31	CE 18:3	646.5689		CE(18:3)	49.14250	97.26774	1.9792997914229	0.984990144392972	-2.58133391011633	0.0129669105477197	0.10236855461408	ME231055	Sterol Lipids	Sterol esters	Chol. esters	C45H74O2
32	CE 20:3	674.6002		CE(20:3)	56.5975	104.7484	1.85076019258801	0.888117973881048	-2.27925687884861	0.0273725475161455	0.113701351220912	ME231060	Sterol Lipids	Sterol esters	Chol. esters	C47H78O2
33	CE 20:4	672.5845		CE(20:4)	138.3500	359.8613	2.60109360318034	1.37911831716413	-3.80811508868805	0.000439982358513988	0.0155402278133805	ME231059	Sterol Lipids	Sterol esters	Chol. esters	C47H76O2
34	CE 22:6	696.5845	C02530	CE(22:6)	41.0675	119.3387	2.90591587021367	1.53899293580542	-3.73617854767898	0.000575563993088165	0.0155402278133805	ME231063	Sterol Lipids	Sterol esters	Chol. esters	C49H76O2
35	Cer 18:0;O2/24:1	649.6373	C12126	C24:1DH Cer	0.9606149	0.6664621	0.693786969159025	-0.527435350985754	2.08313981733394	0.0472713815730793	0.171811759366672	ME231272	Sphingolipids	Ceramides	DHCer	C42H83NO3
36	Cer 18:1;O2/18:0	565.5434	C00195	C18 Cer	4.472254	9.943280	2.22332631375588	1.15271970575966	-3.92553534777732	0.000275993115941334	0.00446188870771823	ME231239	Sphingolipids	Ceramides	Cer	C36H71NO3
37	Cer 18:1;O2/18:1	563.5277	C00195	C18:1 Cer	0.7913087	1.2904961	1.63083775017259	0.705613257423798	-2.93117860552919	0.00526108802597374	0.0283514188066363	ME231238	Sphingolipids	Ceramides	Cer	C36H69NO3
38	Cer 18:1;O2/20:0	593.5747	C00195	C20 Cer	2.492160	4.695084	1.88394164098613	0.913754275160922	-3.85252779884503	0.000358649688389151	0.00496985996767823	ME231240	Sphingolipids	Ceramides	Cer	C38H75NO3
39	Cer 18:1;O2/22:0	621.6060	C00195	C22 Cer	9.617097	21.776871	2.26439132307806	1.17912330051909	-4.84427072941849	1.3517782811159e-05	0.00131122493268243	ME231241	Sphingolipids	Ceramides	Cer	C40H79NO3
40	Cer 18:1;O2/24:0	649.6373	C00195	C24 Cer	17.11914	35.76228	2.08902316354677	1.06282848941258	-4.20096713703454	0.00012312567158775	0.00238863802880236	ME231243	Sphingolipids	Ceramides	Cer	C42H83NO3
41	Cer 18:1;O2/26:0	677.6686	C00195	C26 Cer	0.4469377	0.8220043	1.83919212901485	0.879072197041099	-2.05248384523986	0.0478238917824758	0.171811759366672	ME231245	Sphingolipids	Ceramides	Cer	C44H87NO3
42	CL 72:8	1448.9722		CL (72:8)	60.26350	97.51452	1.61813568743933	0.694332588848323	-4.01551747057175	0.0002039346597883	0.000291335228269	ME231038	Glycerophospholipids	Cardiolipins	CL	C81H142O17P2
43	CL 74:7	1479.0192		CL (74:7)	6.19550	12.59548	2.03300460011299	1.02361347959617	-5.85177308368439	4.17206519303511e-07	8.34413038607021e-07	ME231040	Glycerophospholipids	Cardiolipins	CL	C83H148O17P2
44	CL 74:8	1477.0035		CL (74:8)	4.669000	8.216129	1.75971921182266	0.815345244755563	-4.67175543138323	2.36108766379947e-05	3.93514610633245e-05	ME231039	Glycerophospholipids	Cardiolipins	CL	C83H146O17P2
45	Desmosterol	384.3392	C01802	Desmosterol	0.007049000	0.003760516	0.533482196056178	-0.906487970210784	3.82704950633698	0.000814403611435306	0.00570082528004714	ME231021	Sterol Lipids	Sterols	Cholesterols	C27H44O
46	Dihydrocholesterol	388.3705		Cholestanol	0.03664670	0.01897294	0.517725743382078	-0.949740038372366	4.45246914549757	0.000161882678091454	0.00151090499552023	ME231028	Sterol Lipids	Sterols	Cholesterols	C27H48O
47	Dolichol-17	1177.0904		Dolichol-17	3.529500	8.907742	2.52379713840487	1.3355959518501	-7.00959220466213	1.28660741793755e-08	4.28869139312516e-08	ME231041	Prenol Lipids	Polyprenols	Dolichols	C85H140O
48	Dolichol-18	1245.1530		Dolichol-18	17.43850	39.79677	2.2821211686785	1.19037539320888	-6.3722173661541	1.07398936197591e-07	2.68497340493979e-07	ME231042	Prenol Lipids	Polyprenols	Dolichols	C90H148O
49	Dolichol-19	1313.2156		Dolichol-19	31.05850	84.00645	2.70478129980521	1.43551194693859	-7.50055435312703	1.91508011583259e-09	1.91508011583259e-08	ME231043	Prenol Lipids	Polyprenols	Dolichols	C95H156O
50	Dolichol-20	1381.2782	C00381	Dolichol-20	18.54100	60.64903	3.27107653308883	1.70976551442407	-7.14100531248848	4.46555040708278e-09	2.23277520354139e-08	ME231044	Prenol Lipids	Polyprenols	Dolichols	C100H164O
51	GalCer 18:1;O2/24:0	811.6901	C01190	C24 GalCer	0.1127135	0.1717756	1.52400200508369	0.607864800943042	-2.24277817730903	0.0294718533793898	0.136131894180991	ME231330	Sphingolipids	Glycosphingolipids	HexCer	C48H93NO8
52	GlcCer 18:1;O2/22:0	783.6588	C01190	C22 GlcCer	3.355208	5.250660	1.56492831442939	0.64609657231067	-4.39812014672849	6.35214113254498e-05	0.00154039422464216	ME231318	Sphingolipids	Glycosphingolipids	HexCer	C46H89NO8
53	GlcCer 18:1;O2/24:0	811.6901	C01190	C24 GlcCer	5.389428	7.983084	1.48124884496091	0.566814029035493	-3.57259332342066	0.000808304106494109	0.00712777257544805	ME231320	Sphingolipids	Glycosphingolipids	HexCer	C48H93NO8
54	HexCer 18:1;O2/22:0	783.6588	C01190	C22 HexCer	3.440758	5.363639	1.55885389207843	0.640485713762461	-4.39417986915015	6.34268400686981e-05	0.00154039422464216	ME231251	Sphingolipids	Glycosphingolipids	HexCer	C46H89NO8
55	HexCer 18:1;O2/24:0	811.6901	C01190	C24 HexCer	5.502134	8.154857	1.48212620775866	0.56766830294402	-3.60792113626572	0.000727155723161907	0.0070534105146705	ME231253	Sphingolipids	Glycosphingolipids	HexCer	C48H93NO8
56	Lanosterol	426.3862	C01724	Lanosterol	0.001486200	0.003135129	2.10949333871619	1.07689653187284	-3.27705590023944	0.00195035999137966	0.0109220159517261	ME231027	Sterol Lipids	Sterols	Cholesterols	C30H50O
57	Lignoceric acid	368.3654	C08320	FA(24:0)	1.60031	4.19968	2.62429154351344	1.39192800388001	-2.02819467031322	0.0497815731218391	0.258622388810606	ME230995	Fatty Acyls	Fatty acids	Saturated FA	C24H48O2
58	LPC 18:0	523.3638	C04230	LPC(18:0)	14.23512	26.60255	1.868797031567	0.902109887727951	-3.38997513079385	0.00140236945477462	0.0145846423296561	ME231372	Glycerophospholipids	Glycerophosphocholines	LPC	C26H54NO7P
59	LPG 18:1	510.2958	C18126	LPG(18:1)	20.64854	41.49542	2.00960552174633	1.00691233340722	-2.98195756550273	0.00481499553783204	0.0342044530372284	ME231413	Glycerophospholipids	Glycerophosphoglycerols	LPG	C24H47O9P
60	LPG 18:2	508.2801	C18126	LPG(18:2)	15.09567	28.82253	1.90932432942692	0.933062188500203	-2.91849516749434	0.00542949416543488	0.0352917120753267	ME231412	Glycerophospholipids	Glycerophosphoglycerols	LPG	C24H45O9P
61	PA 40:5	750.5200	C00416	PA(40:5)	4.228153	7.135089	1.68751911295547	0.754903842317495	-2.72737495274509	0.00997211376039192	0.0471409014127618	ME231346	Glycerophospholipids	Glycerophosphates	PA	C43H75O8P
62	PA 40:6	748.5043	C00416	PA(40:6)	7.269595	12.037396	1.65585510609601	0.727576436809285	-2.4240742076054	0.0203411347671413	0.084619120631308	ME231345	Glycerophospholipids	Glycerophosphates	PA	C43H73O8P
63	PC 36:4	781.5622	C00157	PC(36:4)	1025.012	1505.988	1.46923938451452	0.555069474665887	-4.7958761827215	1.58070618027442e-05	0.00164393442748539	ME231358	Glycerophospholipids	Glycerophosphocholines	PC	C44H80NO8P
64	PE 32:1	689.4996	C00350	PE(32:1)	30.23116	19.27885	0.637714530305817	-0.649017341553485	2.25242151063414	0.0324847016733553	0.119680040548663	ME231374	Glycerophospholipids	Glycerophosphoethanolamines	PE	C37H72NO8P
65	PE 36:3	741.5309	C00350	PE(36:3)	276.1943	181.5203	0.657219573322114	-0.605552647596566	2.83448054107458	0.00785490067562031	0.0408454835132256	ME231381	Glycerophospholipids	Glycerophosphoethanolamines	PE	C41H76NO8P
66	PE 38:6	763.5152	C00350	PE(38:6)	382.0698	547.1046	1.43194934538139	0.51798045876165	-3.33012957884132	0.00227025159040513	0.0196755137835111	ME231386	Glycerophospholipids	Glycerophosphoethanolamines	PE	C43H74NO8P
67	PE 40:6	791.5465	C00350	PE(40:6)	188.3400	303.2209	1.60996548794733	0.687029762314488	-4.58824544951124	5.25991152572538e-05	0.0027351539933772	ME231393	Glycerophospholipids	Glycerophosphoethanolamines	PE	C45H78NO8P
68	PE P-36:4/PE O-36:5	723.5203	C04475	PE(36:4p)	68.89915	38.96675	0.565562129576344	-0.822242575343972	2.82542873255506	0.0091788768852199	0.0454572950506128	ME231379	Glycerophospholipids	Glycerophosphoethanolamines	O-PE	C41H74NO7P
69	PGE2	352.2250	C00584	PGE2	0.04752700	0.07521742	1.58262503419109	0.662319483275478	-2.11602837500956	0.0401154774085852	0.250721733803657	ME230903	Fatty Acyls	Eicosanoids	Prostaglandins	C20H32O5
70	PI 36:3	860.5415	C01194	PI(36:3)	35.55898	22.37731	0.629301234174884	-0.668177322585631	3.16282357069884	0.00331713731369904	0.0265370985095923	ME231419	Glycerophospholipids	Glycerophosphoinositols	PI	C45H81O13P
71	PI 38:5	884.5415	C01194	PI(38:5)	64.01726	44.53676	0.695699253607543	-0.523464322000708	3.60519620191093	0.000970901211096796	0.013756235858446	ME231422	Glycerophospholipids	Glycerophosphoinositols	PI	C47H81O13P
72	PS 34:1	761.5207	C02737	PS(34:1)	41.84534	29.46803	0.704212942229648	-0.505916353174882	2.96589350987905	0.00612014606985739	0.035360843959176	ME231431	Glycerophospholipids	Glycerophosphoserines	PS	C40H76NO10P
73	PS 36:2	787.5363	C02737	PS(36:2)	147.4495	99.2970	0.673430564362714	-0.570398893986357	4.03271299629041	0.000250211953191537	0.00689511693746731	ME231434	Glycerophospholipids	Glycerophosphoserines	PS	C42H78NO10P
74	PS 36:3	785.5207	C02737	PS(36:3)	25.31971	17.74735	0.700930223924366	-0.51265726064953	3.93299605085172	0.000265196805287204	0.00689511693746731	ME231433	Glycerophospholipids	Glycerophosphoserines	PS	C42H76NO10P
75	PS 40:6	835.5363	C02737	PS(40:6)	214.6937	346.6461	1.61460769459001	0.691183672149915	-3.77140618390787	0.000448898444015589	0.00778090636293688	ME231440	Glycerophospholipids	Glycerophosphoserines	PS	C46H78NO10P
76	SM 18:0;O2/16:0	704.5832	C00550	C16DH Sphingomyelin	51.97779	31.73198	0.610491134771217	-0.711957749575527	4.55798887687421	3.90491142732151e-05	0.00154039422464216	ME231287	Sphingolipids	Sphingomyelins	SM	C39H81N2O6P
77	SM 18:1;O2/18:1	728.5832	C00550	C18:1 Sphingomyelin	14.95870	27.84999	1.86179213434322	0.896692007648325	-2.22340720725903	0.0318588019709093	0.140468354144464	ME231258	Sphingolipids	Sphingomyelins	SM	C41H81N2O6P
78	SM 18:1;O2/20:0	758.6302	C00550	C20 Sphingomyelin	35.80518	54.34306	1.51774296344831	0.601927484589253	-3.39036238978014	0.00144105334041977	0.0101085608546875	ME231260	Sphingolipids	Sphingomyelins	SM	C43H87N2O6P
79	SM 18:1;O2/22:0	786.6615	C00550	C22 Sphingomyelin	76.62189	117.59362	1.53472617289915	0.617981271725198	-3.4088923416522	0.00145896754603738	0.0101085608546875	ME231261	Sphingolipids	Sphingomyelins	SM	C45H91N2O6P
80	Sphingosine	299.2824	C00319	Sphingosine	17.81386	29.71795	1.66824876809406	0.738334438503862	-3.18982938961416	0.00248772662954128	0.015081842691594	ME231295	Sphingolipids	Sphingoid bases	Sphingosines	C18H37NO2
81	Sphingosine 1-phosphate	379.2488	C06124	Sphingosine-P	0.413413	1.260962	3.05012662881912	1.6088691387336	-3.77827129144441	0.000526207493732832	0.00567134743245386	ME231296	Sphingolipids	Sphingoid bases	Sphingoid base 1-P	C18H38NO5P
82	TG 51:1	846.7676	C00422	TG(51:1)	59.9925	112.0210	1.86725007292578	0.900915154564652	-2.13164471669186	0.0381001775411394	0.130835489543649	ME231131	Glycerolipids	Triradylglycerols	TAG	C54H102O6
83	TG 52:1	860.7833	C00422	TG(52:1)	527.2350	919.3919	1.74379906493309	0.802233810340993	-2.04468274552101	0.0465049449050223	0.147721589698306	ME231137	Glycerolipids	Triradylglycerols	TAG	C55H104O6
84	TG 52:3	856.7520	C00422	TG(52:3)	1501.34	2495.91	1.66245487364621	0.733315180042148	-2.12985343695414	0.0382312461848263	0.130835489543649	ME231135	Glycerolipids	Triradylglycerols	TAG	C55H100O6
85	TXB2	370.2355	C05963	14-demethyl-14-dehydrolanosterol	0.0001387500	0.0003154516	2.27352504504504	1.18493089683075	-4.4875198028621	6.12957241761004e-05	0.00151090499552023	ME231022	Fatty Acyls	Eicosanoids	Thromboxanes	C20H34O6
