## Supplementary material for "MetENP/MetENPWeb: An R package and web application for metabolomics enrichment and pathway analysis in Metabolomics Workbench": significant_met.csv

	Metabolite	Cirrhosis_mean	Normal_mean	Fold_change	log2Fold_change	t_value	pval	padj	metabolite_id	refmet_name	super_class	main_class	sub_class	formula
1	11,12-EET	0.0609060	0.1709519	2.80681542048402	1.48893419363027	-2.94630868999402	0.00553611346614081	0.13840283665352	ME230954	11,12-EpETrE	Fatty Acyls	Eicosanoids	EpETrE	C20H32O3
2	12-HEPE	0.00945950	0.03728742	3.94179607801681	1.97885314298626	-2.84625990056129	0.00772504559150424	0.144844604840705	ME230939	12-HEPE	Fatty Acyls	Eicosanoids	HEPE	C20H30O3
3	12-HETE	0.109529	0.255101	2.32907266568671	1.21975565148113	-3.99451501656244	0.000276600362950076	0.0207450272212557	ME230938	12-HETE	Fatty Acyls	Eicosanoids	HETE	C20H32O3
4	14 HDoHE	0.00825450	0.02744806	3.32522381731177	1.73345145016525	-3.31609805538066	0.00201024142356981	0.0753840533838678	ME230940	14-HDoHE	Fatty Acyls	Docosanoids	Docosanoids	C22H32O3
5	14,15-EET	0.1171725	0.3177545	2.71185218374619	1.43927854293289	-2.23612457707412	0.0318875871793384	0.238526813501883	ME230955	14,15-EpETrE	Fatty Acyls	Eicosanoids	EpETrE	C20H32O3
6	15-HETrE	0.04673850	0.01022645	0.218801416391198	-2.19230601757068	2.42591413148575	0.0250871341603131	0.209059451335943	ME230935	15-HeTrE	Fatty Acyls	Eicosanoids	ETrE	C20H34O3
7	16 HDoHE	0.003674500	0.006788387	1.84743148727718	0.885520862450862	-2.06726251423028	0.0448000986879816	0.258462107815279	ME230926	16-HDoHE	Fatty Acyls	Docosanoids	Docosanoids	C22H32O3
8	4 HDoHE	0.01531200	0.03777548	2.46705067920585	1.30278735239846	-2.56675115288788	0.0143398400490244	0.201264381447217	ME230930	4-HDoHE	Fatty Acyls	Docosanoids	Docosanoids	C22H32O3
9	5,6-EET	0.0594695	0.2326539	3.91215497019481	1.96796352016318	-2.42058404327299	0.0214682006877032	0.201264381447217	ME230952	5,6-EpETrE	Fatty Acyls	Eicosanoids	EpETrE	C20H32O3
10	6k PGF1a	0.3553725	0.1384235	0.389516633954513	-1.36024315630189	2.49417722901105	0.0201993722295203	0.201264381447217	ME230901	6-Keto-PGF1alpha	Fatty Acyls	Eicosanoids	Prostaglandins	C20H34O6
11	8,9-EET	0.0439385	0.1032226	2.34925179512273	1.23220135111372	-2.42727181304415	0.0196821172797238	0.201264381447217	ME230953	8,9-EpETrE	Fatty Acyls	Eicosanoids	EpETrE	C20H32O3
12	FA(24:0)	1.60031	4.19968	2.62429154351344	1.39192800388001	-2.02819467031322	0.0497815731218391	0.258622388810606	ME230995	Lignoceric acid	Fatty Acyls	Fatty acids	Saturated FA	C24H48O2
13	PGE2	0.04752700	0.07521742	1.58262503419109	0.662319483275478	-2.11602837500956	0.0401154774085852	0.250721733803657	ME230903	PGE2	Fatty Acyls	Eicosanoids	Prostaglandins	C20H32O5
14	14-demethyl-14-dehydrolanosterol	0.0001387500	0.0003154516	2.27352504504504	1.18493089683075	-4.4875198028621	6.12957241761004e-05	0.00151090499552023	ME231022	TXB2	Fatty Acyls	Eicosanoids	Thromboxanes	C20H34O6
15	22R-hydroxy-cholesterol	0.0001695000	0.0003594194	2.12046843657817	1.08438300840897	-4.22898751401288	0.000111377607995337	0.00151090499552023	ME231004	22R-Hydroxycholesterol	Sterol Lipids	Sterols	Oxysterols	C27H46O2
16	25-hydroxy-cholesterol	6.825000e-05	4.590323e-05	0.672574798534799	-0.572233372980985	2.24653907040396	0.0306968649347163	0.122787459738865	ME231005	25-Hydroxycholesterol	Sterol Lipids	Sterols	Oxysterols	C27H46O2
17	Cholestanol	0.03664670	0.01897294	0.517725743382078	-0.949740038372366	4.45246914549757	0.000161882678091454	0.00151090499552023	ME231028	Dihydrocholesterol	Sterol Lipids	Sterols	Cholesterols	C27H48O
18	Desmosterol	0.007049000	0.003760516	0.533482196056178	-0.906487970210784	3.82704950633698	0.000814403611435306	0.00570082528004714	ME231021	Desmosterol	Sterol Lipids	Sterols	Cholesterols	C27H44O
19	Lanosterol	0.001486200	0.003135129	2.10949333871619	1.07689653187284	-3.27705590023944	0.00195035999137966	0.0109220159517261	ME231027	Lanosterol	Sterol Lipids	Sterols	Cholesterols	C30H50O
20	CL (72:8)	60.26350	97.51452	1.61813568743933	0.694332588848323	-4.01551747057175	0.0002039346597883	0.000291335228269	ME231038	CL 72:8	Glycerophospholipids	Cardiolipins	CL	C81H142O17P2
21	CL (74:7)	6.19550	12.59548	2.03300460011299	1.02361347959617	-5.85177308368439	4.17206519303511e-07	8.34413038607021e-07	ME231040	CL 74:7	Glycerophospholipids	Cardiolipins	CL	C83H148O17P2
22	CL (74:8)	4.669000	8.216129	1.75971921182266	0.815345244755563	-4.67175543138323	2.36108766379947e-05	3.93514610633245e-05	ME231039	CL 74:8	Glycerophospholipids	Cardiolipins	CL	C83H146O17P2
23	Dolichol-17	3.529500	8.907742	2.52379713840487	1.3355959518501	-7.00959220466213	1.28660741793755e-08	4.28869139312516e-08	ME231041	Dolichol-17	Prenol Lipids	Polyprenols	Dolichols	C85H140O
24	Dolichol-18	17.43850	39.79677	2.2821211686785	1.19037539320888	-6.3722173661541	1.07398936197591e-07	2.68497340493979e-07	ME231042	Dolichol-18	Prenol Lipids	Polyprenols	Dolichols	C90H148O
25	Dolichol-19	31.05850	84.00645	2.70478129980521	1.43551194693859	-7.50055435312703	1.91508011583259e-09	1.91508011583259e-08	ME231043	Dolichol-19	Prenol Lipids	Polyprenols	Dolichols	C95H156O
26	Dolichol-20	18.54100	60.64903	3.27107653308883	1.70976551442407	-7.14100531248848	4.46555040708278e-09	2.23277520354139e-08	ME231044	Dolichol-20	Prenol Lipids	Polyprenols	Dolichols	C100H164O
27	1,2-DG(32:0)	210.0625	479.9210	2.28465813745909	1.19197830519993	-2.41034633657107	0.0200253888407165	0.106653539129934	ME231196	1,2-DG 32:0	Glycerolipids	Diradylglycerols	DAG	C35H68O5
28	1,2-DG(32:1)	210.1550	459.3081	2.18556827103804	1.12800844458419	-2.12608307835	0.038766070975896	0.130835489543649	ME231195	1,2-DG 32:1	Glycerolipids	Diradylglycerols	DAG	C35H66O5
29	1,2-DG(34:0)	182.8600	413.3597	2.26052553866346	1.17665821683628	-2.37710807722886	0.0217005745784498	0.106653539129934	ME231203	1,2-DG 34:0	Glycerolipids	Diradylglycerols	DAG	C37H72O5
30	1,2-DG(34:1)	601.8775	1256.7161	2.08799315475325	1.06211698220486	-2.28483895798328	0.0268618960578094	0.113701351220912	ME231202	1,2-DG 34:1	Glycerolipids	Diradylglycerols	DAG	C37H70O5
31	1,2-DG(34:2)	485.6675	1006.3597	2.07211662299824	1.05110520316267	-2.37247729924581	0.0217257209338753	0.106653539129934	ME231201	1,2-DG 34:2	Glycerolipids	Diradylglycerols	DAG	C37H68O5
32	1,2-DG(36:1)	223.0325	573.1629	2.56986268817325	1.36169127600134	-2.64262168155215	0.011403545161382	0.10236855461408	ME231213	1,2-DG 36:1	Glycerolipids	Diradylglycerols	DAG	C39H74O5
33	1,2-DG(36:2)	408.4525	968.4145	2.37093542088737	1.24545636748699	-2.65168364718027	0.0110130340193696	0.10236855461408	ME231212	1,2-DG 36:2	Glycerolipids	Diradylglycerols	DAG	C39H72O5
34	1,2-DG(36:3)	332.3250	779.7661	2.34639614834876	1.23044660799974	-2.57820321276605	0.0132699978203436	0.10236855461408	ME231211	1,2-DG 36:3	Glycerolipids	Diradylglycerols	DAG	C39H70O5
35	1,2-DG(36:4)	165.5750	383.1855	2.31427147818209	1.21055811131405	-2.45331163974541	0.0180559749527059	0.106653539129934	ME231210	1,2-DG 36:4	Glycerolipids	Diradylglycerols	DAG	C39H68O5
36	CE(18:2)	411.255	764.171	1.85814397393345	0.893862289897432	-2.80743920410365	0.00715319409386744	0.10236855461408	ME231056	CE 18:2	Sterol Lipids	Sterol esters	Chol. esters	C45H76O2
37	CE(18:3)	49.14250	97.26774	1.9792997914229	0.984990144392972	-2.58133391011633	0.0129669105477197	0.10236855461408	ME231055	CE 18:3	Sterol Lipids	Sterol esters	Chol. esters	C45H74O2
38	CE(20:3)	56.5975	104.7484	1.85076019258801	0.888117973881048	-2.27925687884861	0.0273725475161455	0.113701351220912	ME231060	CE 20:3	Sterol Lipids	Sterol esters	Chol. esters	C47H78O2
39	CE(20:4)	138.3500	359.8613	2.60109360318034	1.37911831716413	-3.80811508868805	0.000439982358513988	0.0155402278133805	ME231059	CE 20:4	Sterol Lipids	Sterol esters	Chol. esters	C47H76O2
40	CE(22:6)	41.0675	119.3387	2.90591587021367	1.53899293580542	-3.73617854767898	0.000575563993088165	0.0155402278133805	ME231063	CE 22:6	Sterol Lipids	Sterol esters	Chol. esters	C49H76O2
41	TG(51:1)	59.9925	112.0210	1.86725007292578	0.900915154564652	-2.13164471669186	0.0381001775411394	0.130835489543649	ME231131	TG 51:1	Glycerolipids	Triradylglycerols	TAG	C54H102O6
42	TG(52:1)	527.2350	919.3919	1.74379906493309	0.802233810340993	-2.04468274552101	0.0465049449050223	0.147721589698306	ME231137	TG 52:1	Glycerolipids	Triradylglycerols	TAG	C55H104O6
43	TG(52:3)	1501.34	2495.91	1.66245487364621	0.733315180042148	-2.12985343695414	0.0382312461848263	0.130835489543649	ME231135	TG 52:3	Glycerolipids	Triradylglycerols	TAG	C55H100O6
44	C16DH 1-deoxyCer	0.05623685	0.12178748	2.16561702869204	1.1147781369179	-3.02800088366031	0.00441138405571618	0.025170838435557	ME231305	1-DeoxyCer 18:0;O2/16:0	Sphingolipids	Ceramides	1-deoxyCer	C34H69NO2
45	C16DH Sphingomyelin	51.97779	31.73198	0.610491134771217	-0.711957749575527	4.55798887687421	3.90491142732151e-05	0.00154039422464216	ME231287	SM 18:0;O2/16:0	Sphingolipids	Sphingomyelins	SM	C39H81N2O6P
46	C18 Cer	4.472254	9.943280	2.22332631375588	1.15271970575966	-3.92553534777732	0.000275993115941334	0.00446188870771823	ME231239	Cer 18:1;O2/18:0	Sphingolipids	Ceramides	Cer	C36H71NO3
47	C18:1 Cer	0.7913087	1.2904961	1.63083775017259	0.705613257423798	-2.93117860552919	0.00526108802597374	0.0283514188066363	ME231238	Cer 18:1;O2/18:1	Sphingolipids	Ceramides	Cer	C36H69NO3
48	C18:1 Sphingomyelin	14.95870	27.84999	1.86179213434322	0.896692007648325	-2.22340720725903	0.0318588019709093	0.140468354144464	ME231258	SM 18:1;O2/18:1	Sphingolipids	Sphingomyelins	SM	C41H81N2O6P
49	C18DH 1-deoxyCer	0.0906803	0.2566956	2.83077581348981	1.50119749789309	-3.82687864874324	0.000521969885068582	0.00567134743245386	ME231306	1-DeoxyCer 18:0;O2/18:0	Sphingolipids	Ceramides	1-deoxyCer	C36H73NO2
50	C20 Cer	2.492160	4.695084	1.88394164098613	0.913754275160922	-3.85252779884503	0.000358649688389151	0.00496985996767823	ME231240	Cer 18:1;O2/20:0	Sphingolipids	Ceramides	Cer	C38H75NO3
51	C20 Sphingomyelin	35.80518	54.34306	1.51774296344831	0.601927484589253	-3.39036238978014	0.00144105334041977	0.0101085608546875	ME231260	SM 18:1;O2/20:0	Sphingolipids	Sphingomyelins	SM	C43H87N2O6P
52	C20DH 1-deoxyCer	0.0723488	0.1756429	2.42772374939183	1.27960426671022	-3.26823032864666	0.00236633626125381	0.015081842691594	ME231307	1-DeoxyCer 18:0;O2/20:0	Sphingolipids	Ceramides	1-deoxyCer	C38H77NO2
53	C22 Cer	9.617097	21.776871	2.26439132307806	1.17912330051909	-4.84427072941849	1.3517782811159e-05	0.00131122493268243	ME231241	Cer 18:1;O2/22:0	Sphingolipids	Ceramides	Cer	C40H79NO3
54	C22 GlcCer	3.355208	5.250660	1.56492831442939	0.64609657231067	-4.39812014672849	6.35214113254498e-05	0.00154039422464216	ME231318	GlcCer 18:1;O2/22:0	Sphingolipids	Glycosphingolipids	HexCer	C46H89NO8
55	C22 HexCer	3.440758	5.363639	1.55885389207843	0.640485713762461	-4.39417986915015	6.34268400686981e-05	0.00154039422464216	ME231251	HexCer 18:1;O2/22:0	Sphingolipids	Glycosphingolipids	HexCer	C46H89NO8
56	C22 Sphingomyelin	76.62189	117.59362	1.53472617289915	0.617981271725198	-3.4088923416522	0.00145896754603738	0.0101085608546875	ME231261	SM 18:1;O2/22:0	Sphingolipids	Sphingomyelins	SM	C45H91N2O6P
57	C22DH 1-deoxyCer	0.1513816	0.4227716	2.79275420526669	1.48168860532315	-3.60440964878926	0.000945842057529653	0.00764555663169803	ME231308	1-DeoxyCer 18:0;O2/22:0	Sphingolipids	Ceramides	1-deoxyCer	C40H81NO2
58	C24 Cer	17.11914	35.76228	2.08902316354677	1.06282848941258	-4.20096713703454	0.00012312567158775	0.00238863802880236	ME231243	Cer 18:1;O2/24:0	Sphingolipids	Ceramides	Cer	C42H83NO3
59	C24 GalCer	0.1127135	0.1717756	1.52400200508369	0.607864800943042	-2.24277817730903	0.0294718533793898	0.136131894180991	ME231330	GalCer 18:1;O2/24:0	Sphingolipids	Glycosphingolipids	HexCer	C48H93NO8
60	C24 GlcCer	5.389428	7.983084	1.48124884496091	0.566814029035493	-3.57259332342066	0.000808304106494109	0.00712777257544805	ME231320	GlcCer 18:1;O2/24:0	Sphingolipids	Glycosphingolipids	HexCer	C48H93NO8
61	C24 HexCer	5.502134	8.154857	1.48212620775866	0.56766830294402	-3.60792113626572	0.000727155723161907	0.0070534105146705	ME231253	HexCer 18:1;O2/24:0	Sphingolipids	Glycosphingolipids	HexCer	C48H93NO8
62	C24:1DH Cer	0.9606149	0.6664621	0.693786969159025	-0.527435350985754	2.08313981733394	0.0472713815730793	0.171811759366672	ME231272	Cer 18:0;O2/24:1	Sphingolipids	Ceramides	DHCer	C42H83NO3
63	C24DH 1-deoxyCer	0.1177141	0.3056195	2.59628625627686	1.37644945796857	-2.74608359175261	0.00918001372113339	0.0468663858394705	ME231310	1-DeoxyCer 18:0;O2/24:0	Sphingolipids	Ceramides	1-deoxyCer	C42H85NO2
64	C26 Cer	0.4469377	0.8220043	1.83919212901485	0.879072197041099	-2.05248384523986	0.0478238917824758	0.171811759366672	ME231245	Cer 18:1;O2/26:0	Sphingolipids	Ceramides	Cer	C44H87NO3
65	Sphingosine	17.81386	29.71795	1.66824876809406	0.738334438503862	-3.18982938961416	0.00248772662954128	0.015081842691594	ME231295	Sphingosine	Sphingolipids	Sphingoid bases	Sphingosines	C18H37NO2
66	Sphingosine-P	0.413413	1.260962	3.05012662881912	1.6088691387336	-3.77827129144441	0.000526207493732832	0.00567134743245386	ME231296	Sphingosine 1-phosphate	Sphingolipids	Sphingoid bases	Sphingoid base 1-P	C18H38NO5P
67	BMP(40:7)	8.586036	13.828734	1.61060750269391	0.687604959030122	-2.95342109008975	0.00493333457267717	0.0342044530372284	ME231411	BMP 40:7	Glycerophospholipids	Glycerophosphoglycerols	BMP	C46H77O10P
68	BMP(40:8)	5.232374	9.432809	1.80277805065158	0.850221790040056	-3.48165013817812	0.00105817198911123	0.013756235858446	ME231410	BMP 40:8	Glycerophospholipids	Glycerophosphoglycerols	BMP	C46H75O10P
69	LPC(18:0)	14.23512	26.60255	1.868797031567	0.902109887727951	-3.38997513079385	0.00140236945477462	0.0145846423296561	ME231372	LPC 18:0	Glycerophospholipids	Glycerophosphocholines	LPC	C26H54NO7P
70	LPG(18:1)	20.64854	41.49542	2.00960552174633	1.00691233340722	-2.98195756550273	0.00481499553783204	0.0342044530372284	ME231413	LPG 18:1	Glycerophospholipids	Glycerophosphoglycerols	LPG	C24H47O9P
71	LPG(18:2)	15.09567	28.82253	1.90932432942692	0.933062188500203	-2.91849516749434	0.00542949416543488	0.0352917120753267	ME231412	LPG 18:2	Glycerophospholipids	Glycerophosphoglycerols	LPG	C24H45O9P
72	PA(40:5)	4.228153	7.135089	1.68751911295547	0.754903842317495	-2.72737495274509	0.00997211376039192	0.0471409014127618	ME231346	PA 40:5	Glycerophospholipids	Glycerophosphates	PA	C43H75O8P
73	PA(40:6)	7.269595	12.037396	1.65585510609601	0.727576436809285	-2.4240742076054	0.0203411347671413	0.084619120631308	ME231345	PA 40:6	Glycerophospholipids	Glycerophosphates	PA	C43H73O8P
74	PC(36:4)	1025.012	1505.988	1.46923938451452	0.555069474665887	-4.7958761827215	1.58070618027442e-05	0.00164393442748539	ME231358	PC 36:4	Glycerophospholipids	Glycerophosphocholines	PC	C44H80NO8P
75	PE(32:1)	30.23116	19.27885	0.637714530305817	-0.649017341553485	2.25242151063414	0.0324847016733553	0.119680040548663	ME231374	PE 32:1	Glycerophospholipids	Glycerophosphoethanolamines	PE	C37H72NO8P
76	PE(36:3)	276.1943	181.5203	0.657219573322114	-0.605552647596566	2.83448054107458	0.00785490067562031	0.0408454835132256	ME231381	PE 36:3	Glycerophospholipids	Glycerophosphoethanolamines	PE	C41H76NO8P
77	PE(36:4p)	68.89915	38.96675	0.565562129576344	-0.822242575343972	2.82542873255506	0.0091788768852199	0.0454572950506128	ME231379	PE P-36:4/PE O-36:5	Glycerophospholipids	Glycerophosphoethanolamines	O-PE	C41H74NO7P
78	PE(38:6)	382.0698	547.1046	1.43194934538139	0.51798045876165	-3.33012957884132	0.00227025159040513	0.0196755137835111	ME231386	PE 38:6	Glycerophospholipids	Glycerophosphoethanolamines	PE	C43H74NO8P
79	PE(40:6)	188.3400	303.2209	1.60996548794733	0.687029762314488	-4.58824544951124	5.25991152572538e-05	0.0027351539933772	ME231393	PE 40:6	Glycerophospholipids	Glycerophosphoethanolamines	PE	C45H78NO8P
80	PI(36:3)	35.55898	22.37731	0.629301234174884	-0.668177322585631	3.16282357069884	0.00331713731369904	0.0265370985095923	ME231419	PI 36:3	Glycerophospholipids	Glycerophosphoinositols	PI	C45H81O13P
81	PI(38:5)	64.01726	44.53676	0.695699253607543	-0.523464322000708	3.60519620191093	0.000970901211096796	0.013756235858446	ME231422	PI 38:5	Glycerophospholipids	Glycerophosphoinositols	PI	C47H81O13P
82	PS(34:1)	41.84534	29.46803	0.704212942229648	-0.505916353174882	2.96589350987905	0.00612014606985739	0.035360843959176	ME231431	PS 34:1	Glycerophospholipids	Glycerophosphoserines	PS	C40H76NO10P
83	PS(36:2)	147.4495	99.2970	0.673430564362714	-0.570398893986357	4.03271299629041	0.000250211953191537	0.00689511693746731	ME231434	PS 36:2	Glycerophospholipids	Glycerophosphoserines	PS	C42H78NO10P
84	PS(36:3)	25.31971	17.74735	0.700930223924366	-0.51265726064953	3.93299605085172	0.000265196805287204	0.00689511693746731	ME231433	PS 36:3	Glycerophospholipids	Glycerophosphoserines	PS	C42H76NO10P
85	PS(40:6)	214.6937	346.6461	1.61460769459001	0.691183672149915	-3.77140618390787	0.000448898444015589	0.00778090636293688	ME231440	PS 40:6	Glycerophospholipids	Glycerophosphoserines	PS	C46H78NO10P
