## Supplementary material for "MetENP/MetENPWeb: An R package and web application for metabolomics enrichment and pathway analysis in Metabolomics Workbench": Kegg_pathway_enrichment.csv

	Pathway name	No.of mets in study	Total_no._of_comps_in_pathway	pathway_HG	Padjust
1	Amino sugar and nucleotide sugar metabolism	1	108	8.482792e-02	9.331071e-02
2	Aminoacyl-tRNA biosynthesis	2	52	6.903907e-04	2.531432e-03
3	Cyanoamino acid metabolism	1	45	3.607700e-02	5.502803e-02
4	Glycine, serine and threonine metabolism	1	50	4.002038e-02	5.502803e-02
5	Methane metabolism	1	86	6.803342e-02	8.315196e-02
6	Monobactam biosynthesis	1	39	3.132784e-02	5.502803e-02
7	Pantothenate and CoA biosynthesis	1	30	2.416902e-02	5.502803e-02
8	Porphyrin and chlorophyll metabolism	1	142	1.103061e-01	1.103061e-01
9	Pyruvate metabolism	2	31	2.437710e-04	1.340741e-03
10	Valine, leucine and isoleucine biosynthesis	3	23	4.552578e-07	5.007836e-06
11	Valine, leucine and isoleucine degradation	1	42	3.370475e-02	5.502803e-02
