## Supplementary material for "MetENP/MetENPWeb: An R package and web application for metabolomics enrichment and pathway analysis in Metabolomics Workbench": met_enrichmentscore.csv

	refmet_name	Exact mass	KEGG ID	Metabolite	wild-type_mean	rid1-knockout_mean	Fold_change	log2Fold_change	t_value	pval	padj	metabolite_id	super_class	main_class	sub_class	formula	HG p-value
1	2-Aminobutyric acid	103.0633		2-Aminobutyric acid	0.02797737	0.21317390	7.619511769691	2.92969855808451	3.50177371927187	0.000851525536490508	0.0141674119024617	ME305330	Fatty Acyls	Fatty acids	Amino FA	C4H9NO2	0.761904761904762
2	2-Isopropylmalic acid	176.0685	C02504	2-Isopropylmalic acid	0.16375242	0.08906323	0.543889549846042	-0.878614388389389	-2.14463654816748	0.0347794513249842	0.146073695564934	ME305331	Fatty Acyls	Fatty acids	Hydroxy FA	C7H12O5	0.80952380952381
3	Lactic acid	90.0317	C00256	Lactic acid	0.08867351	0.05227571	0.589530176486755	-0.762362432057997	-2.31589989856033	0.0227825080111612	0.146073695564934	ME305341	Organic acids	Short-chain acids	Short-chain acids	C3H6O3	0.971428571428571
4	Threonine	119.0582	C00188	Threonine	0.15699706	0.09452754	0.60209751698535	-0.731930927042671	-2.18572678562502	0.0314735033499466	0.146073695564934	ME305348	Organic acids	Amino acids and peptides	Amino acids	C4H9NO3	1
5	Valine	117.0790	C00183	Valine	1.6417462	0.6593757	0.401630714905873	-1.31605849056894	-3.34600935946658	0.00134927732404397	0.0141674119024617	ME305350	Organic acids	Amino acids and peptides	Amino acids	C5H11NO2	1
