## Supplementary material for "MetENP/MetENPWeb: An R package and web application for metabolomics enrichment and pathway analysis in Metabolomics Workbench": met_gene_info2.csv

	Metabolite	KEGG ID	sub_class	Rxn_name	rxn	EQUATION	EQUATION_more	RCLASS	ENZYME	orthology_id	ORTHOLOGY	GENES	NAME	DEFINITION	reactant_product
1	Threonine	C00188	Amino acids	L-threonine:NAD+ oxidoreductase, L-threonine acetaldehyde-lyase (glycine-forming), O-phospho-L-homoserine phosphate-lyase (adding water;L-threonine-forming), L-threonine ammonia-lyase (2-oxobutanoate-forming), L-Threonine:tRNA(Thr) ligase (AMP-forming), ATP:L-threonyl,bicarbonate adenylyltransferase, ATP:L-threonine O-phosphotransferase	R01465, R00751, R01466, R00996, R03663, R10463, R06531	C00188 + C00003 <=> C03508 + C00004 + C00080, C00188 <=> C00037 + C00084, C01102 + C00001 <=> C00188 + C00009, C00188 <=> C00109 + C00014, C00002 + C00188 + C01651 <=> C00020 + C00013 + C02992, C00188 + C00002 + C00288 + C00080 <=> C20641 + C00013 + C00001, C00188 + C00002 <=> C12147 + C00008	L-Threonine + NAD+ <=> L-2-Amino-3-oxobutanoic acid + NADH + H+, L-Threonine <=> Glycine + Acetaldehyde, O-Phospho-L-homoserine + H2O <=> L-Threonine + Orthophosphate, L-Threonine <=> 2-Oxobutanoate + Ammonia, ATP + L-Threonine + tRNA(Thr) <=> AMP + Diphosphate + L-Threonyl-tRNA(Thr), L-Threonine + ATP + HCO3- + H+ <=> L-Threonylcarbamoyladenylate + Diphosphate + H2O, L-Threonine + ATP <=> L-Thre…	c("RC00001 C00003_C00004", "RC00525 C00188_C03508"), c("RC00312 C00037_C00188", "RC00372 C00084_C00188"), RC00526 C00188_C01102, RC00418 C00109_C00188, c("RC00055 C01651_C02992", "RC00523 C00188_C02992"), RC00745 C00188_C20641, c("RC00002 C00002_C00008", "RC00428 C00188_C12147")	1.1.1.103, c("4.1.2.5", "4.1.2.48"), 4.2.3.1, 4.3.1.19, 6.1.1.3, 2.7.7.87, 2.7.1.177	K00060, K01620, K01733, K01754, K01868, K07566, K16651	threonine 3-dehydrogenase [EC:1.1.1.103], threonine aldolase [EC:4.1.2.48], threonine synthase [EC:4.2.3.1], threonine dehydratase [EC:4.3.1.19], threonyl-tRNA synthetase [EC:6.1.1.3], L-threonylcarbamoyladenylate synthase [EC:2.7.7.87], L-threonine kinase [EC:2.7.1.177]	STM14_4469(tdh), POM33_06570(tdh), STM14_1049(ltaA), POM33_15805, STM14_0004(thrC), POM33_06680, STM14_3926(tdcB) STM14_4702(ilvA), POM33_01710, STM14_1619(thrS), POM33_10120(thrS), STM14_4105(yrdC), POM33_03350, STM14_2547(pduX)	tdh, ltaE, thrC, E4.3.1.19, ilvA, tdcB, TARS, thrS, tsaC, rimN, SUA5, pduX	threonine 3-dehydrogenase [EC:1.1.1.103], threonine aldolase [EC:4.1.2.48], threonine synthase [EC:4.2.3.1], threonine dehydratase [EC:4.3.1.19], threonyl-tRNA synthetase [EC:6.1.1.3], L-threonylcarbamoyladenylate synthase [EC:2.7.7.87], L-threonine kinase [EC:2.7.1.177]	Substrate, Product
2	Valine	C00183	Amino acids	L-Valine:2-oxoglutarate aminotransferase, L-Valine:pyruvate aminotransferase, L-Valine:tRNAVal ligase (AMP-forming)	R01214, R01215, R03665	C00183 + C00026 <=> C00141 + C00025, C00183 + C00022 <=> C00141 + C00041, C00002 + C00183 + C01653 <=> C00020 + C00013 + C02554	L-Valine + 2-Oxoglutarate <=> 3-Methyl-2-oxobutanoic acid + L-Glutamate, L-Valine + Pyruvate <=> 3-Methyl-2-oxobutanoic acid + L-Alanine, ATP + L-Valine + tRNA(Val) <=> AMP + Diphosphate + L-Valyl-tRNA(Val)	c("RC00006 C00025_C00026", "RC00036 C00141_C00183"), c("RC00008 C00022_C00041", "RC00036 C00141_C00183"), c("RC00055 C01653_C02554", "RC00523 C00183_C02554")	c("2.6.1.6", "2.6.1.42"), 2.6.1.66, 6.1.1.9	K00826, K00835, K01873, K14260	branched-chain amino acid aminotransferase [EC:2.6.1.42], valine--pyruvate aminotransferase [EC:2.6.1.66], valyl-tRNA synthetase [EC:6.1.1.9], alanine-synthesizing transaminase [EC:2.6.1.66 2.6.1.2]	STM14_4700(ilvE), POM33_01720 OM33_18940, STM14_4421(avtA), STM14_5371(valS), POM33_13390, STM14_2874(yfbQ), POM33_09655	E2.6.1.42, ilvE, avtA, VARS, valS, alaA	branched-chain amino acid aminotransferase [EC:2.6.1.42], valine--pyruvate aminotransferase [EC:2.6.1.66], valyl-tRNA synthetase [EC:6.1.1.9], alanine-synthesizing transaminase [EC:2.6.1.66 2.6.1.2]	Substrate
3	Lactic acid	C00256	Short-chain acids	(R)-S-Lactoylglutathione hydrolase, (R)-Lactate:NAD+ oxidoreductase, (R)-lactate:quinone 2-oxidoreductase, (R)-lactate hydro-lyase (adding N-acetyl-D-glucosamine 6-phosphate; N-acetylmuramate 6-phosphate-forming)	R01736, R00704, R11591, R08555	C03451 + C00001 <=> C00051 + C00256, C00256 + C00003 <=> C00022 + C00004 + C00080, C00256 + C15602 <=> C00022 + C15603, C00256 + C00357 <=> C16698 + C00001	(R)-S-Lactoylglutathione + H2O <=> Glutathione + (R)-Lactate, (R)-Lactate + NAD+ <=> Pyruvate + NADH + H+, (R)-Lactate + Quinone <=> Pyruvate + Hydroquinone, (R)-Lactate + N-Acetyl-D-glucosamine 6-phosphate <=> N-Acetylmuramic acid 6-phosphate + H2O	c("RC00004 C00051_C03451", "RC00137 C00256_C03451"), c("RC00001 C00003_C00004", "RC00044 C00022_C00256"), RC00044 C00022_C00256, c("RC00397 C00256_C16698", "RC00746 C00357_C16698")	3.1.2.6, 1.1.1.28, 1.1.5.12, 4.2.1.126	K01069, K03777, K03778, K07106	hydroxyacylglutathione hydrolase [EC:3.1.2.6], D-lactate dehydrogenase (quinone) [EC:1.1.5.12], D-lactate dehydrogenase [EC:1.1.1.28], N-acetylmuramic acid 6-phosphate etherase [EC:4.2.1.126]	STM14_0306(gloB) STM14_1127(ycbL), POM33_08715 OM33_10150, STM14_2672(dld), STM14_1991(ldhA), POM33_11800, STM14_3151(murQ)	gloB, gloC, HAGH, dld, ldhA, murQ	hydroxyacylglutathione hydrolase [EC:3.1.2.6], D-lactate dehydrogenase (quinone) [EC:1.1.5.12], D-lactate dehydrogenase [EC:1.1.1.28], N-acetylmuramic acid 6-phosphate etherase [EC:4.2.1.126]	Product, Substrate
4	2-Isopropylmalic acid	C02504	Hydroxy FA	c("acetyl-CoA:3-methyl-2-oxobutanoate C-acetyltransferase (thioester-hydrolysing, carboxymethyl-forming);", "3-Carboxy-3-hydroxy-4-methylpentanoate 3-methyl-2-oxobutanoate-lyase (CoA-acetylating)"), (2R,3S)-3-isopropylmalate hydro-lyase (2-isopropylmaleate-forming), 2-Isopropylmalate hydro-lyase	R01213, R10170, R03968	C02504 + C00010 <=> C00024 + C00141 + C00001, C04411 <=> C02504, C02504 <=> C02631 + C00001	alpha-Isopropylmalate + CoA <=> Acetyl-CoA + 3-Methyl-2-oxobutanoic acid + H2O, (2R,3S)-3-Isopropylmalate <=> alpha-Isopropylmalate, alpha-Isopropylmalate <=> 2-Isopropylmaleate + H2O	c("RC00004 C00010_C00024", "RC00470 C00141_C02504", "RC02754 C00024_C02504"), RC03072 C02504_C04411, RC01041 C02504_C02631	2.3.3.13, 4.2.1.33	K01649, K01703, K01704	2-isopropylmalate synthase [EC:2.3.3.13], 3-isopropylmalate/(R)-2-methylmalate dehydratase large subunit [EC:4.2.1.33 4.2.1.35], 3-isopropylmalate/(R)-2-methylmalate dehydratase small subunit [EC:4.2.1.33 4.2.1.35]	STM14_0134(leuA), POM33_04565, STM14_0132(leuC) STM14_0385, POM33_04575, STM14_0131(leuD) STM14_0386, POM33_04580	leuA, IMS, leuC, IPMI-L, leuD, IPMI-S	2-isopropylmalate synthase [EC:2.3.3.13], 3-isopropylmalate/(R)-2-methylmalate dehydratase large subunit [EC:4.2.1.33 4.2.1.35], 3-isopropylmalate/(R)-2-methylmalate dehydratase small subunit [EC:4.2.1.33 4.2.1.35]	Substrate, Product
