## Supplementary material for "MetENP/MetENPWeb: An R package and web application for metabolomics enrichment and pathway analysis in Metabolomics Workbench": met_gene_info.csv

	Metabolite	KEGG ID	sub_class	Rxn_name	rxn	EQUATION	EQUATION_more	RCLASS	ENZYME	orthology_id	ORTHOLOGY	GENES	NAME	DEFINITION
1	Threonine	C00188	Amino acids	L-threonine:NAD+ oxidoreductase	R01465	C00188 + C00003 <=> C03508 + C00004 + C00080	L-Threonine + NAD+ <=> L-2-Amino-3-oxobutanoic acid + NADH + H+	c("RC00001 C00003_C00004", "RC00525 C00188_C03508")	1.1.1.103	K00060	threonine 3-dehydrogenase [EC:1.1.1.103]	STM14_4469(tdh)	tdh	threonine 3-dehydrogenase [EC:1.1.1.103]
2	Threonine	C00188	Amino acids	L-threonine:NAD+ oxidoreductase	R01465	C00188 + C00003 <=> C03508 + C00004 + C00080	L-Threonine + NAD+ <=> L-2-Amino-3-oxobutanoic acid + NADH + H+	c("RC00001 C00003_C00004", "RC00525 C00188_C03508")	1.1.1.103	K00060	threonine 3-dehydrogenase [EC:1.1.1.103]	POM33_06570(tdh)	tdh	threonine 3-dehydrogenase [EC:1.1.1.103]
3	Valine	C00183	Amino acids	L-Valine:2-oxoglutarate aminotransferase	R01214	C00183 + C00026 <=> C00141 + C00025	L-Valine + 2-Oxoglutarate <=> 3-Methyl-2-oxobutanoic acid + L-Glutamate	c("RC00006 C00025_C00026", "RC00036 C00141_C00183")	c("2.6.1.6", "2.6.1.42")	K00826	branched-chain amino acid aminotransferase [EC:2.6.1.42]	STM14_4700(ilvE)	E2.6.1.42, ilvE	branched-chain amino acid aminotransferase [EC:2.6.1.42]
4	Valine	C00183	Amino acids	L-Valine:2-oxoglutarate aminotransferase	R01214	C00183 + C00026 <=> C00141 + C00025	L-Valine + 2-Oxoglutarate <=> 3-Methyl-2-oxobutanoic acid + L-Glutamate	c("RC00006 C00025_C00026", "RC00036 C00141_C00183")	c("2.6.1.6", "2.6.1.42")	K00826	branched-chain amino acid aminotransferase [EC:2.6.1.42]	POM33_01720 OM33_18940	E2.6.1.42, ilvE	branched-chain amino acid aminotransferase [EC:2.6.1.42]
5	Valine	C00183	Amino acids	L-Valine:pyruvate aminotransferase	R01215	C00183 + C00022 <=> C00141 + C00041	L-Valine + Pyruvate <=> 3-Methyl-2-oxobutanoic acid + L-Alanine	c("RC00008 C00022_C00041", "RC00036 C00141_C00183")	2.6.1.66	K00835	valine--pyruvate aminotransferase [EC:2.6.1.66]	STM14_4421(avtA)	avtA	valine--pyruvate aminotransferase [EC:2.6.1.66]
6	Lactic acid	C00256	Short-chain acids	(R)-S-Lactoylglutathione hydrolase	R01736	C03451 + C00001 <=> C00051 + C00256	(R)-S-Lactoylglutathione + H2O <=> Glutathione + (R)-Lactate	c("RC00004 C00051_C03451", "RC00137 C00256_C03451")	3.1.2.6	K01069	hydroxyacylglutathione hydrolase [EC:3.1.2.6]	STM14_0306(gloB) STM14_1127(ycbL)	gloB, gloC, HAGH	hydroxyacylglutathione hydrolase [EC:3.1.2.6]
7	Lactic acid	C00256	Short-chain acids	(R)-S-Lactoylglutathione hydrolase	R01736	C03451 + C00001 <=> C00051 + C00256	(R)-S-Lactoylglutathione + H2O <=> Glutathione + (R)-Lactate	c("RC00004 C00051_C03451", "RC00137 C00256_C03451")	3.1.2.6	K01069	hydroxyacylglutathione hydrolase [EC:3.1.2.6]	POM33_08715 OM33_10150	gloB, gloC, HAGH	hydroxyacylglutathione hydrolase [EC:3.1.2.6]
8	Threonine	C00188	Amino acids	L-threonine acetaldehyde-lyase (glycine-forming)	R00751	C00188 <=> C00037 + C00084	L-Threonine <=> Glycine + Acetaldehyde	c("RC00312 C00037_C00188", "RC00372 C00084_C00188")	c("4.1.2.5", "4.1.2.48")	K01620	threonine aldolase [EC:4.1.2.48]	STM14_1049(ltaA)	ltaE	threonine aldolase [EC:4.1.2.48]
9	Threonine	C00188	Amino acids	L-threonine acetaldehyde-lyase (glycine-forming)	R00751	C00188 <=> C00037 + C00084	L-Threonine <=> Glycine + Acetaldehyde	c("RC00312 C00037_C00188", "RC00372 C00084_C00188")	c("4.1.2.5", "4.1.2.48")	K01620	threonine aldolase [EC:4.1.2.48]	POM33_15805	ltaE	threonine aldolase [EC:4.1.2.48]
10	2-Isopropylmalic acid	C02504	Hydroxy FA	c("acetyl-CoA:3-methyl-2-oxobutanoate C-acetyltransferase (thioester-hydrolysing, carboxymethyl-forming);", "3-Carboxy-3-hydroxy-4-methylpentanoate 3-methyl-2-oxobutanoate-lyase (CoA-acetylating)")	R01213	C02504 + C00010 <=> C00024 + C00141 + C00001	alpha-Isopropylmalate + CoA <=> Acetyl-CoA + 3-Methyl-2-oxobutanoic acid + H2O	c("RC00004 C00010_C00024", "RC00470 C00141_C02504", "RC02754 C00024_C02504")	2.3.3.13	K01649	2-isopropylmalate synthase [EC:2.3.3.13]	STM14_0134(leuA)	leuA, IMS	2-isopropylmalate synthase [EC:2.3.3.13]
11	2-Isopropylmalic acid	C02504	Hydroxy FA	c("acetyl-CoA:3-methyl-2-oxobutanoate C-acetyltransferase (thioester-hydrolysing, carboxymethyl-forming);", "3-Carboxy-3-hydroxy-4-methylpentanoate 3-methyl-2-oxobutanoate-lyase (CoA-acetylating)")	R01213	C02504 + C00010 <=> C00024 + C00141 + C00001	alpha-Isopropylmalate + CoA <=> Acetyl-CoA + 3-Methyl-2-oxobutanoic acid + H2O	c("RC00004 C00010_C00024", "RC00470 C00141_C02504", "RC02754 C00024_C02504")	2.3.3.13	K01649	2-isopropylmalate synthase [EC:2.3.3.13]	POM33_04565	leuA, IMS	2-isopropylmalate synthase [EC:2.3.3.13]
12	2-Isopropylmalic acid	C02504	Hydroxy FA	(2R,3S)-3-isopropylmalate hydro-lyase (2-isopropylmaleate-forming)	R10170	C04411 <=> C02504	(2R,3S)-3-Isopropylmalate <=> alpha-Isopropylmalate	RC03072 C02504_C04411	4.2.1.33	K01703	3-isopropylmalate/(R)-2-methylmalate dehydratase large subunit [EC:4.2.1.33 4.2.1.35]	STM14_0132(leuC) STM14_0385	leuC, IPMI-L	3-isopropylmalate/(R)-2-methylmalate dehydratase large subunit [EC:4.2.1.33 4.2.1.35]
13	2-Isopropylmalic acid	C02504	Hydroxy FA	2-Isopropylmalate hydro-lyase	R03968	C02504 <=> C02631 + C00001	alpha-Isopropylmalate <=> 2-Isopropylmaleate + H2O	RC01041 C02504_C02631	4.2.1.33	K01703	3-isopropylmalate/(R)-2-methylmalate dehydratase large subunit [EC:4.2.1.33 4.2.1.35]	STM14_0132(leuC) STM14_0385	leuC, IPMI-L	3-isopropylmalate/(R)-2-methylmalate dehydratase large subunit [EC:4.2.1.33 4.2.1.35]
14	2-Isopropylmalic acid	C02504	Hydroxy FA	(2R,3S)-3-isopropylmalate hydro-lyase (2-isopropylmaleate-forming)	R10170	C04411 <=> C02504	(2R,3S)-3-Isopropylmalate <=> alpha-Isopropylmalate	RC03072 C02504_C04411	4.2.1.33	K01703	3-isopropylmalate/(R)-2-methylmalate dehydratase large subunit [EC:4.2.1.33 4.2.1.35]	POM33_04575	leuC, IPMI-L	3-isopropylmalate/(R)-2-methylmalate dehydratase large subunit [EC:4.2.1.33 4.2.1.35]
15	2-Isopropylmalic acid	C02504	Hydroxy FA	2-Isopropylmalate hydro-lyase	R03968	C02504 <=> C02631 + C00001	alpha-Isopropylmalate <=> 2-Isopropylmaleate + H2O	RC01041 C02504_C02631	4.2.1.33	K01703	3-isopropylmalate/(R)-2-methylmalate dehydratase large subunit [EC:4.2.1.33 4.2.1.35]	POM33_04575	leuC, IPMI-L	3-isopropylmalate/(R)-2-methylmalate dehydratase large subunit [EC:4.2.1.33 4.2.1.35]
16	2-Isopropylmalic acid	C02504	Hydroxy FA	(2R,3S)-3-isopropylmalate hydro-lyase (2-isopropylmaleate-forming)	R10170	C04411 <=> C02504	(2R,3S)-3-Isopropylmalate <=> alpha-Isopropylmalate	RC03072 C02504_C04411	4.2.1.33	K01704	3-isopropylmalate/(R)-2-methylmalate dehydratase small subunit [EC:4.2.1.33 4.2.1.35]	STM14_0131(leuD) STM14_0386	leuD, IPMI-S	3-isopropylmalate/(R)-2-methylmalate dehydratase small subunit [EC:4.2.1.33 4.2.1.35]
17	2-Isopropylmalic acid	C02504	Hydroxy FA	2-Isopropylmalate hydro-lyase	R03968	C02504 <=> C02631 + C00001	alpha-Isopropylmalate <=> 2-Isopropylmaleate + H2O	RC01041 C02504_C02631	4.2.1.33	K01704	3-isopropylmalate/(R)-2-methylmalate dehydratase small subunit [EC:4.2.1.33 4.2.1.35]	STM14_0131(leuD) STM14_0386	leuD, IPMI-S	3-isopropylmalate/(R)-2-methylmalate dehydratase small subunit [EC:4.2.1.33 4.2.1.35]
18	2-Isopropylmalic acid	C02504	Hydroxy FA	(2R,3S)-3-isopropylmalate hydro-lyase (2-isopropylmaleate-forming)	R10170	C04411 <=> C02504	(2R,3S)-3-Isopropylmalate <=> alpha-Isopropylmalate	RC03072 C02504_C04411	4.2.1.33	K01704	3-isopropylmalate/(R)-2-methylmalate dehydratase small subunit [EC:4.2.1.33 4.2.1.35]	POM33_04580	leuD, IPMI-S	3-isopropylmalate/(R)-2-methylmalate dehydratase small subunit [EC:4.2.1.33 4.2.1.35]
19	2-Isopropylmalic acid	C02504	Hydroxy FA	2-Isopropylmalate hydro-lyase	R03968	C02504 <=> C02631 + C00001	alpha-Isopropylmalate <=> 2-Isopropylmaleate + H2O	RC01041 C02504_C02631	4.2.1.33	K01704	3-isopropylmalate/(R)-2-methylmalate dehydratase small subunit [EC:4.2.1.33 4.2.1.35]	POM33_04580	leuD, IPMI-S	3-isopropylmalate/(R)-2-methylmalate dehydratase small subunit [EC:4.2.1.33 4.2.1.35]
20	Threonine	C00188	Amino acids	O-phospho-L-homoserine phosphate-lyase (adding water;L-threonine-forming)	R01466	C01102 + C00001 <=> C00188 + C00009	O-Phospho-L-homoserine + H2O <=> L-Threonine + Orthophosphate	RC00526 C00188_C01102	4.2.3.1	K01733	threonine synthase [EC:4.2.3.1]	STM14_0004(thrC)	thrC	threonine synthase [EC:4.2.3.1]
21	Threonine	C00188	Amino acids	O-phospho-L-homoserine phosphate-lyase (adding water;L-threonine-forming)	R01466	C01102 + C00001 <=> C00188 + C00009	O-Phospho-L-homoserine + H2O <=> L-Threonine + Orthophosphate	RC00526 C00188_C01102	4.2.3.1	K01733	threonine synthase [EC:4.2.3.1]	POM33_06680	thrC	threonine synthase [EC:4.2.3.1]
22	Threonine	C00188	Amino acids	L-threonine ammonia-lyase (2-oxobutanoate-forming)	R00996	C00188 <=> C00109 + C00014	L-Threonine <=> 2-Oxobutanoate + Ammonia	RC00418 C00109_C00188	4.3.1.19	K01754	threonine dehydratase [EC:4.3.1.19]	STM14_3926(tdcB) STM14_4702(ilvA)	E4.3.1.19, ilvA, tdcB	threonine dehydratase [EC:4.3.1.19]
23	Threonine	C00188	Amino acids	L-threonine ammonia-lyase (2-oxobutanoate-forming)	R00996	C00188 <=> C00109 + C00014	L-Threonine <=> 2-Oxobutanoate + Ammonia	RC00418 C00109_C00188	4.3.1.19	K01754	threonine dehydratase [EC:4.3.1.19]	POM33_01710	E4.3.1.19, ilvA, tdcB	threonine dehydratase [EC:4.3.1.19]
24	Threonine	C00188	Amino acids	L-Threonine:tRNA(Thr) ligase (AMP-forming)	R03663	C00002 + C00188 + C01651 <=> C00020 + C00013 + C02992	ATP + L-Threonine + tRNA(Thr) <=> AMP + Diphosphate + L-Threonyl-tRNA(Thr)	c("RC00055 C01651_C02992", "RC00523 C00188_C02992")	6.1.1.3	K01868	threonyl-tRNA synthetase [EC:6.1.1.3]	STM14_1619(thrS)	TARS, thrS	threonyl-tRNA synthetase [EC:6.1.1.3]
25	Threonine	C00188	Amino acids	L-Threonine:tRNA(Thr) ligase (AMP-forming)	R03663	C00002 + C00188 + C01651 <=> C00020 + C00013 + C02992	ATP + L-Threonine + tRNA(Thr) <=> AMP + Diphosphate + L-Threonyl-tRNA(Thr)	c("RC00055 C01651_C02992", "RC00523 C00188_C02992")	6.1.1.3	K01868	threonyl-tRNA synthetase [EC:6.1.1.3]	POM33_10120(thrS)	TARS, thrS	threonyl-tRNA synthetase [EC:6.1.1.3]
26	Valine	C00183	Amino acids	L-Valine:tRNAVal ligase (AMP-forming)	R03665	C00002 + C00183 + C01653 <=> C00020 + C00013 + C02554	ATP + L-Valine + tRNA(Val) <=> AMP + Diphosphate + L-Valyl-tRNA(Val)	c("RC00055 C01653_C02554", "RC00523 C00183_C02554")	6.1.1.9	K01873	valyl-tRNA synthetase [EC:6.1.1.9]	STM14_5371(valS)	VARS, valS	valyl-tRNA synthetase [EC:6.1.1.9]
27	Valine	C00183	Amino acids	L-Valine:tRNAVal ligase (AMP-forming)	R03665	C00002 + C00183 + C01653 <=> C00020 + C00013 + C02554	ATP + L-Valine + tRNA(Val) <=> AMP + Diphosphate + L-Valyl-tRNA(Val)	c("RC00055 C01653_C02554", "RC00523 C00183_C02554")	6.1.1.9	K01873	valyl-tRNA synthetase [EC:6.1.1.9]	POM33_13390	VARS, valS	valyl-tRNA synthetase [EC:6.1.1.9]
28	Lactic acid	C00256	Short-chain acids	(R)-Lactate:NAD+ oxidoreductase	R00704	C00256 + C00003 <=> C00022 + C00004 + C00080	(R)-Lactate + NAD+ <=> Pyruvate + NADH + H+	c("RC00001 C00003_C00004", "RC00044 C00022_C00256")	1.1.1.28	K03777	D-lactate dehydrogenase (quinone) [EC:1.1.5.12]	STM14_2672(dld)	dld	D-lactate dehydrogenase (quinone) [EC:1.1.5.12]
29	Lactic acid	C00256	Short-chain acids	(R)-lactate:quinone 2-oxidoreductase	R11591	C00256 + C15602 <=> C00022 + C15603	(R)-Lactate + Quinone <=> Pyruvate + Hydroquinone	RC00044 C00022_C00256	1.1.5.12	K03777	D-lactate dehydrogenase (quinone) [EC:1.1.5.12]	STM14_2672(dld)	dld	D-lactate dehydrogenase (quinone) [EC:1.1.5.12]
30	Lactic acid	C00256	Short-chain acids	(R)-Lactate:NAD+ oxidoreductase	R00704	C00256 + C00003 <=> C00022 + C00004 + C00080	(R)-Lactate + NAD+ <=> Pyruvate + NADH + H+	c("RC00001 C00003_C00004", "RC00044 C00022_C00256")	1.1.1.28	K03778	D-lactate dehydrogenase [EC:1.1.1.28]	STM14_1991(ldhA)	ldhA	D-lactate dehydrogenase [EC:1.1.1.28]
31	Lactic acid	C00256	Short-chain acids	(R)-Lactate:NAD+ oxidoreductase	R00704	C00256 + C00003 <=> C00022 + C00004 + C00080	(R)-Lactate + NAD+ <=> Pyruvate + NADH + H+	c("RC00001 C00003_C00004", "RC00044 C00022_C00256")	1.1.1.28	K03778	D-lactate dehydrogenase [EC:1.1.1.28]	POM33_11800	ldhA	D-lactate dehydrogenase [EC:1.1.1.28]
32	Lactic acid	C00256	Short-chain acids	(R)-lactate hydro-lyase (adding N-acetyl-D-glucosamine 6-phosphate; N-acetylmuramate 6-phosphate-forming)	R08555	C00256 + C00357 <=> C16698 + C00001	(R)-Lactate + N-Acetyl-D-glucosamine 6-phosphate <=> N-Acetylmuramic acid 6-phosphate + H2O	c("RC00397 C00256_C16698", "RC00746 C00357_C16698")	4.2.1.126	K07106	N-acetylmuramic acid 6-phosphate etherase [EC:4.2.1.126]	STM14_3151(murQ)	murQ	N-acetylmuramic acid 6-phosphate etherase [EC:4.2.1.126]
33	Threonine	C00188	Amino acids	ATP:L-threonyl,bicarbonate adenylyltransferase	R10463	C00188 + C00002 + C00288 + C00080 <=> C20641 + C00013 + C00001	L-Threonine + ATP + HCO3- + H+ <=> L-Threonylcarbamoyladenylate + Diphosphate + H2O	RC00745 C00188_C20641	2.7.7.87	K07566	L-threonylcarbamoyladenylate synthase [EC:2.7.7.87]	STM14_4105(yrdC)	tsaC, rimN, SUA5	L-threonylcarbamoyladenylate synthase [EC:2.7.7.87]
34	Threonine	C00188	Amino acids	ATP:L-threonyl,bicarbonate adenylyltransferase	R10463	C00188 + C00002 + C00288 + C00080 <=> C20641 + C00013 + C00001	L-Threonine + ATP + HCO3- + H+ <=> L-Threonylcarbamoyladenylate + Diphosphate + H2O	RC00745 C00188_C20641	2.7.7.87	K07566	L-threonylcarbamoyladenylate synthase [EC:2.7.7.87]	POM33_03350	tsaC, rimN, SUA5	L-threonylcarbamoyladenylate synthase [EC:2.7.7.87]
35	Valine	C00183	Amino acids	L-Valine:pyruvate aminotransferase	R01215	C00183 + C00022 <=> C00141 + C00041	L-Valine + Pyruvate <=> 3-Methyl-2-oxobutanoic acid + L-Alanine	c("RC00008 C00022_C00041", "RC00036 C00141_C00183")	2.6.1.66	K14260	alanine-synthesizing transaminase [EC:2.6.1.66 2.6.1.2]	STM14_2874(yfbQ)	alaA	alanine-synthesizing transaminase [EC:2.6.1.66 2.6.1.2]
36	Valine	C00183	Amino acids	L-Valine:pyruvate aminotransferase	R01215	C00183 + C00022 <=> C00141 + C00041	L-Valine + Pyruvate <=> 3-Methyl-2-oxobutanoic acid + L-Alanine	c("RC00008 C00022_C00041", "RC00036 C00141_C00183")	2.6.1.66	K14260	alanine-synthesizing transaminase [EC:2.6.1.66 2.6.1.2]	POM33_09655	alaA	alanine-synthesizing transaminase [EC:2.6.1.66 2.6.1.2]
37	Threonine	C00188	Amino acids	ATP:L-threonine O-phosphotransferase	R06531	C00188 + C00002 <=> C12147 + C00008	L-Threonine + ATP <=> L-Threonine O-3-phosphate + ADP	c("RC00002 C00002_C00008", "RC00428 C00188_C12147")	2.7.1.177	K16651	L-threonine kinase [EC:2.7.1.177]	STM14_2547(pduX)	pduX	L-threonine kinase [EC:2.7.1.177]
