## Supplementary material for "MetENP/MetENPWeb: An R package and web application for metabolomics enrichment and pathway analysis in Metabolomics Workbench": met_path.csv

	rxn	refmet_name	Exact mass	KEGG ID	Metabolite	wild-type_mean	rid1-knockout_mean	Fold_change	log2Fold_change	t_value	pval	padj	metabolite_id	super_class	main_class	sub_class	formula	HG p-value	Rxn_name	PATHWAY	pathway_id	sps_path_id
1	R00197	Lactic acid	90.0317	C00256	Lactic acid	0.08867351	0.05227571	0.589530176486755	-0.762362432057997	-2.31589989856033	0.0227825080111612	0.146073695564934	ME305341	Organic acids	Short-chain acids	Short-chain acids	C3H6O3	0.971428571428571	(R)-Lactate:ferricytochrome-c 2-oxidoreductase	Pyruvate metabolism	rn00620	seo00620
2	R00197	Lactic acid	90.0317	C00256	Lactic acid	0.08867351	0.05227571	0.589530176486755	-0.762362432057997	-2.31589989856033	0.0227825080111612	0.146073695564934	ME305341	Organic acids	Short-chain acids	Short-chain acids	C3H6O3	0.971428571428571	(R)-Lactate:ferricytochrome-c 2-oxidoreductase	Metabolic pathways	rn01100	seo01100
3	R00198	Lactic acid	90.0317	C00256	Lactic acid	0.08867351	0.05227571	0.589530176486755	-0.762362432057997	-2.31589989856033	0.0227825080111612	0.146073695564934	ME305341	Organic acids	Short-chain acids	Short-chain acids	C3H6O3	0.971428571428571	(R)-Lactate:ferricytochrome-c-553 2-oxidoreductase	Pyruvate metabolism	rn00620	seo00620
4	R00198	Lactic acid	90.0317	C00256	Lactic acid	0.08867351	0.05227571	0.589530176486755	-0.762362432057997	-2.31589989856033	0.0227825080111612	0.146073695564934	ME305341	Organic acids	Short-chain acids	Short-chain acids	C3H6O3	0.971428571428571	(R)-Lactate:ferricytochrome-c-553 2-oxidoreductase	Metabolic pathways	rn01100	seo01100
5	R00297	Lactic acid	90.0317	C00256	Lactic acid	0.08867351	0.05227571	0.589530176486755	-0.762362432057997	-2.31589989856033	0.0227825080111612	0.146073695564934	ME305341	Organic acids	Short-chain acids	Short-chain acids	C3H6O3	0.971428571428571	(R)-2-hydroxy-acid:acceptor 2-oxidoreductase	Pyruvate metabolism	rn00620	seo00620
6	R00297	Lactic acid	90.0317	C00256	Lactic acid	0.08867351	0.05227571	0.589530176486755	-0.762362432057997	-2.31589989856033	0.0227825080111612	0.146073695564934	ME305341	Organic acids	Short-chain acids	Short-chain acids	C3H6O3	0.971428571428571	(R)-2-hydroxy-acid:acceptor 2-oxidoreductase	Metabolic pathways	rn01100	seo01100
7	R00704	Lactic acid	90.0317	C00256	Lactic acid	0.08867351	0.05227571	0.589530176486755	-0.762362432057997	-2.31589989856033	0.0227825080111612	0.146073695564934	ME305341	Organic acids	Short-chain acids	Short-chain acids	C3H6O3	0.971428571428571	(R)-Lactate:NAD+ oxidoreductase	Pyruvate metabolism	rn00620	seo00620
8	R00704	Lactic acid	90.0317	C00256	Lactic acid	0.08867351	0.05227571	0.589530176486755	-0.762362432057997	-2.31589989856033	0.0227825080111612	0.146073695564934	ME305341	Organic acids	Short-chain acids	Short-chain acids	C3H6O3	0.971428571428571	(R)-Lactate:NAD+ oxidoreductase	Metabolic pathways	rn01100	seo01100
9	R00704	Lactic acid	90.0317	C00256	Lactic acid	0.08867351	0.05227571	0.589530176486755	-0.762362432057997	-2.31589989856033	0.0227825080111612	0.146073695564934	ME305341	Organic acids	Short-chain acids	Short-chain acids	C3H6O3	0.971428571428571	(R)-Lactate:NAD+ oxidoreductase	Microbial metabolism in diverse environments	rn01120	seo01120
10	R00751	Threonine	119.0582	C00188	Threonine	0.15699706	0.09452754	0.60209751698535	-0.731930927042671	-2.18572678562502	0.0314735033499466	0.146073695564934	ME305348	Organic acids	Amino acids and peptides	Amino acids	C4H9NO3	1	L-threonine acetaldehyde-lyase (glycine-forming)	Glycine, serine and threonine metabolism	rn00260	seo00260
11	R00751	Threonine	119.0582	C00188	Threonine	0.15699706	0.09452754	0.60209751698535	-0.731930927042671	-2.18572678562502	0.0314735033499466	0.146073695564934	ME305348	Organic acids	Amino acids and peptides	Amino acids	C4H9NO3	1	L-threonine acetaldehyde-lyase (glycine-forming)	Metabolic pathways	rn01100	seo01100
12	R00751	Threonine	119.0582	C00188	Threonine	0.15699706	0.09452754	0.60209751698535	-0.731930927042671	-2.18572678562502	0.0314735033499466	0.146073695564934	ME305348	Organic acids	Amino acids and peptides	Amino acids	C4H9NO3	1	L-threonine acetaldehyde-lyase (glycine-forming)	Biosynthesis of secondary metabolites	rn01110	seo01110
13	R00751	Threonine	119.0582	C00188	Threonine	0.15699706	0.09452754	0.60209751698535	-0.731930927042671	-2.18572678562502	0.0314735033499466	0.146073695564934	ME305348	Organic acids	Amino acids and peptides	Amino acids	C4H9NO3	1	L-threonine acetaldehyde-lyase (glycine-forming)	Microbial metabolism in diverse environments	rn01120	seo01120
14	R00751	Threonine	119.0582	C00188	Threonine	0.15699706	0.09452754	0.60209751698535	-0.731930927042671	-2.18572678562502	0.0314735033499466	0.146073695564934	ME305348	Organic acids	Amino acids and peptides	Amino acids	C4H9NO3	1	L-threonine acetaldehyde-lyase (glycine-forming)	Biosynthesis of amino acids	rn01230	seo01230
15	R00996	Threonine	119.0582	C00188	Threonine	0.15699706	0.09452754	0.60209751698535	-0.731930927042671	-2.18572678562502	0.0314735033499466	0.146073695564934	ME305348	Organic acids	Amino acids and peptides	Amino acids	C4H9NO3	1	L-threonine ammonia-lyase (2-oxobutanoate-forming)	Glycine, serine and threonine metabolism	rn00260	seo00260
16	R00996	Threonine	119.0582	C00188	Threonine	0.15699706	0.09452754	0.60209751698535	-0.731930927042671	-2.18572678562502	0.0314735033499466	0.146073695564934	ME305348	Organic acids	Amino acids and peptides	Amino acids	C4H9NO3	1	L-threonine ammonia-lyase (2-oxobutanoate-forming)	Valine, leucine and isoleucine biosynthesis	rn00290	seo00290
17	R00996	Threonine	119.0582	C00188	Threonine	0.15699706	0.09452754	0.60209751698535	-0.731930927042671	-2.18572678562502	0.0314735033499466	0.146073695564934	ME305348	Organic acids	Amino acids and peptides	Amino acids	C4H9NO3	1	L-threonine ammonia-lyase (2-oxobutanoate-forming)	Metabolic pathways	rn01100	seo01100
18	R00996	Threonine	119.0582	C00188	Threonine	0.15699706	0.09452754	0.60209751698535	-0.731930927042671	-2.18572678562502	0.0314735033499466	0.146073695564934	ME305348	Organic acids	Amino acids and peptides	Amino acids	C4H9NO3	1	L-threonine ammonia-lyase (2-oxobutanoate-forming)	Biosynthesis of secondary metabolites	rn01110	seo01110
19	R00996	Threonine	119.0582	C00188	Threonine	0.15699706	0.09452754	0.60209751698535	-0.731930927042671	-2.18572678562502	0.0314735033499466	0.146073695564934	ME305348	Organic acids	Amino acids and peptides	Amino acids	C4H9NO3	1	L-threonine ammonia-lyase (2-oxobutanoate-forming)	Biosynthesis of amino acids	rn01230	seo01230
20	R01213	2-Isopropylmalic acid	176.0685	C02504	2-Isopropylmalic acid	0.16375242	0.08906323	0.543889549846042	-0.878614388389389	-2.14463654816748	0.0347794513249842	0.146073695564934	ME305331	Fatty Acyls	Fatty acids	Hydroxy FA	C7H12O5	0.80952380952381	c("acetyl-CoA:3-methyl-2-oxobutanoate C-acetyltransferase (thioester-hydrolysing, carboxymethyl-forming);", "3-Carboxy-3-hydroxy-4-methylpentanoate 3-methyl-2-oxobutanoate-lyase (CoA-acetylating)")	Valine, leucine and isoleucine biosynthesis	rn00290	seo00290
21	R01213	2-Isopropylmalic acid	176.0685	C02504	2-Isopropylmalic acid	0.16375242	0.08906323	0.543889549846042	-0.878614388389389	-2.14463654816748	0.0347794513249842	0.146073695564934	ME305331	Fatty Acyls	Fatty acids	Hydroxy FA	C7H12O5	0.80952380952381	c("acetyl-CoA:3-methyl-2-oxobutanoate C-acetyltransferase (thioester-hydrolysing, carboxymethyl-forming);", "3-Carboxy-3-hydroxy-4-methylpentanoate 3-methyl-2-oxobutanoate-lyase (CoA-acetylating)")	Pyruvate metabolism	rn00620	seo00620
22	R01213	2-Isopropylmalic acid	176.0685	C02504	2-Isopropylmalic acid	0.16375242	0.08906323	0.543889549846042	-0.878614388389389	-2.14463654816748	0.0347794513249842	0.146073695564934	ME305331	Fatty Acyls	Fatty acids	Hydroxy FA	C7H12O5	0.80952380952381	c("acetyl-CoA:3-methyl-2-oxobutanoate C-acetyltransferase (thioester-hydrolysing, carboxymethyl-forming);", "3-Carboxy-3-hydroxy-4-methylpentanoate 3-methyl-2-oxobutanoate-lyase (CoA-acetylating)")	Metabolic pathways	rn01100	seo01100
23	R01213	2-Isopropylmalic acid	176.0685	C02504	2-Isopropylmalic acid	0.16375242	0.08906323	0.543889549846042	-0.878614388389389	-2.14463654816748	0.0347794513249842	0.146073695564934	ME305331	Fatty Acyls	Fatty acids	Hydroxy FA	C7H12O5	0.80952380952381	c("acetyl-CoA:3-methyl-2-oxobutanoate C-acetyltransferase (thioester-hydrolysing, carboxymethyl-forming);", "3-Carboxy-3-hydroxy-4-methylpentanoate 3-methyl-2-oxobutanoate-lyase (CoA-acetylating)")	Biosynthesis of secondary metabolites	rn01110	seo01110
24	R01213	2-Isopropylmalic acid	176.0685	C02504	2-Isopropylmalic acid	0.16375242	0.08906323	0.543889549846042	-0.878614388389389	-2.14463654816748	0.0347794513249842	0.146073695564934	ME305331	Fatty Acyls	Fatty acids	Hydroxy FA	C7H12O5	0.80952380952381	c("acetyl-CoA:3-methyl-2-oxobutanoate C-acetyltransferase (thioester-hydrolysing, carboxymethyl-forming);", "3-Carboxy-3-hydroxy-4-methylpentanoate 3-methyl-2-oxobutanoate-lyase (CoA-acetylating)")	2-Oxocarboxylic acid metabolism	rn01210	seo01210
25	R01213	2-Isopropylmalic acid	176.0685	C02504	2-Isopropylmalic acid	0.16375242	0.08906323	0.543889549846042	-0.878614388389389	-2.14463654816748	0.0347794513249842	0.146073695564934	ME305331	Fatty Acyls	Fatty acids	Hydroxy FA	C7H12O5	0.80952380952381	c("acetyl-CoA:3-methyl-2-oxobutanoate C-acetyltransferase (thioester-hydrolysing, carboxymethyl-forming);", "3-Carboxy-3-hydroxy-4-methylpentanoate 3-methyl-2-oxobutanoate-lyase (CoA-acetylating)")	Biosynthesis of amino acids	rn01230	seo01230
26	R01214	Valine	117.0790	C00183	Valine	1.6417462	0.6593757	0.401630714905873	-1.31605849056894	-3.34600935946658	0.00134927732404397	0.0141674119024617	ME305350	Organic acids	Amino acids and peptides	Amino acids	C5H11NO2	1	L-Valine:2-oxoglutarate aminotransferase	Valine, leucine and isoleucine degradation	rn00280	seo00280
27	R01214	Valine	117.0790	C00183	Valine	1.6417462	0.6593757	0.401630714905873	-1.31605849056894	-3.34600935946658	0.00134927732404397	0.0141674119024617	ME305350	Organic acids	Amino acids and peptides	Amino acids	C5H11NO2	1	L-Valine:2-oxoglutarate aminotransferase	Valine, leucine and isoleucine biosynthesis	rn00290	seo00290
28	R01214	Valine	117.0790	C00183	Valine	1.6417462	0.6593757	0.401630714905873	-1.31605849056894	-3.34600935946658	0.00134927732404397	0.0141674119024617	ME305350	Organic acids	Amino acids and peptides	Amino acids	C5H11NO2	1	L-Valine:2-oxoglutarate aminotransferase	Pantothenate and CoA biosynthesis	rn00770	seo00770
29	R01214	Valine	117.0790	C00183	Valine	1.6417462	0.6593757	0.401630714905873	-1.31605849056894	-3.34600935946658	0.00134927732404397	0.0141674119024617	ME305350	Organic acids	Amino acids and peptides	Amino acids	C5H11NO2	1	L-Valine:2-oxoglutarate aminotransferase	Metabolic pathways	rn01100	seo01100
30	R01214	Valine	117.0790	C00183	Valine	1.6417462	0.6593757	0.401630714905873	-1.31605849056894	-3.34600935946658	0.00134927732404397	0.0141674119024617	ME305350	Organic acids	Amino acids and peptides	Amino acids	C5H11NO2	1	L-Valine:2-oxoglutarate aminotransferase	Biosynthesis of secondary metabolites	rn01110	seo01110
31	R01214	Valine	117.0790	C00183	Valine	1.6417462	0.6593757	0.401630714905873	-1.31605849056894	-3.34600935946658	0.00134927732404397	0.0141674119024617	ME305350	Organic acids	Amino acids and peptides	Amino acids	C5H11NO2	1	L-Valine:2-oxoglutarate aminotransferase	2-Oxocarboxylic acid metabolism	rn01210	seo01210
32	R01214	Valine	117.0790	C00183	Valine	1.6417462	0.6593757	0.401630714905873	-1.31605849056894	-3.34600935946658	0.00134927732404397	0.0141674119024617	ME305350	Organic acids	Amino acids and peptides	Amino acids	C5H11NO2	1	L-Valine:2-oxoglutarate aminotransferase	Biosynthesis of amino acids	rn01230	seo01230
33	R01215	Valine	117.0790	C00183	Valine	1.6417462	0.6593757	0.401630714905873	-1.31605849056894	-3.34600935946658	0.00134927732404397	0.0141674119024617	ME305350	Organic acids	Amino acids and peptides	Amino acids	C5H11NO2	1	L-Valine:pyruvate aminotransferase	Valine, leucine and isoleucine biosynthesis	rn00290	seo00290
34	R01215	Valine	117.0790	C00183	Valine	1.6417462	0.6593757	0.401630714905873	-1.31605849056894	-3.34600935946658	0.00134927732404397	0.0141674119024617	ME305350	Organic acids	Amino acids and peptides	Amino acids	C5H11NO2	1	L-Valine:pyruvate aminotransferase	Metabolic pathways	rn01100	seo01100
35	R01215	Valine	117.0790	C00183	Valine	1.6417462	0.6593757	0.401630714905873	-1.31605849056894	-3.34600935946658	0.00134927732404397	0.0141674119024617	ME305350	Organic acids	Amino acids and peptides	Amino acids	C5H11NO2	1	L-Valine:pyruvate aminotransferase	Biosynthesis of secondary metabolites	rn01110	seo01110
36	R01434	Valine	117.0790	C00183	Valine	1.6417462	0.6593757	0.401630714905873	-1.31605849056894	-3.34600935946658	0.00134927732404397	0.0141674119024617	ME305350	Organic acids	Amino acids and peptides	Amino acids	C5H11NO2	1	L-valine:NAD+ oxidoreductase(deaminating)	Valine, leucine and isoleucine degradation	rn00280	seo00280
37	R01434	Valine	117.0790	C00183	Valine	1.6417462	0.6593757	0.401630714905873	-1.31605849056894	-3.34600935946658	0.00134927732404397	0.0141674119024617	ME305350	Organic acids	Amino acids and peptides	Amino acids	C5H11NO2	1	L-valine:NAD+ oxidoreductase(deaminating)	Valine, leucine and isoleucine biosynthesis	rn00290	seo00290
38	R01434	Valine	117.0790	C00183	Valine	1.6417462	0.6593757	0.401630714905873	-1.31605849056894	-3.34600935946658	0.00134927732404397	0.0141674119024617	ME305350	Organic acids	Amino acids and peptides	Amino acids	C5H11NO2	1	L-valine:NAD+ oxidoreductase(deaminating)	Metabolic pathways	rn01100	seo01100
39	R01434	Valine	117.0790	C00183	Valine	1.6417462	0.6593757	0.401630714905873	-1.31605849056894	-3.34600935946658	0.00134927732404397	0.0141674119024617	ME305350	Organic acids	Amino acids and peptides	Amino acids	C5H11NO2	1	L-valine:NAD+ oxidoreductase(deaminating)	Biosynthesis of secondary metabolites	rn01110	seo01110
40	R01450	Lactic acid	90.0317	C00256	Lactic acid	0.08867351	0.05227571	0.589530176486755	-0.762362432057997	-2.31589989856033	0.0227825080111612	0.146073695564934	ME305341	Organic acids	Short-chain acids	Short-chain acids	C3H6O3	0.971428571428571	lactate racemase	Pyruvate metabolism	rn00620	seo00620
41	R01450	Lactic acid	90.0317	C00256	Lactic acid	0.08867351	0.05227571	0.589530176486755	-0.762362432057997	-2.31589989856033	0.0227825080111612	0.146073695564934	ME305341	Organic acids	Short-chain acids	Short-chain acids	C3H6O3	0.971428571428571	lactate racemase	Metabolic pathways	rn01100	seo01100
42	R01465	Threonine	119.0582	C00188	Threonine	0.15699706	0.09452754	0.60209751698535	-0.731930927042671	-2.18572678562502	0.0314735033499466	0.146073695564934	ME305348	Organic acids	Amino acids and peptides	Amino acids	C4H9NO3	1	L-threonine:NAD+ oxidoreductase	Glycine, serine and threonine metabolism	rn00260	seo00260
43	R01465	Threonine	119.0582	C00188	Threonine	0.15699706	0.09452754	0.60209751698535	-0.731930927042671	-2.18572678562502	0.0314735033499466	0.146073695564934	ME305348	Organic acids	Amino acids and peptides	Amino acids	C4H9NO3	1	L-threonine:NAD+ oxidoreductase	Metabolic pathways	rn01100	seo01100
44	R01466	Threonine	119.0582	C00188	Threonine	0.15699706	0.09452754	0.60209751698535	-0.731930927042671	-2.18572678562502	0.0314735033499466	0.146073695564934	ME305348	Organic acids	Amino acids and peptides	Amino acids	C4H9NO3	1	O-phospho-L-homoserine phosphate-lyase (adding water;L-threonine-forming)	Glycine, serine and threonine metabolism	rn00260	seo00260
45	R01466	Threonine	119.0582	C00188	Threonine	0.15699706	0.09452754	0.60209751698535	-0.731930927042671	-2.18572678562502	0.0314735033499466	0.146073695564934	ME305348	Organic acids	Amino acids and peptides	Amino acids	C4H9NO3	1	O-phospho-L-homoserine phosphate-lyase (adding water;L-threonine-forming)	Metabolic pathways	rn01100	seo01100
46	R01466	Threonine	119.0582	C00188	Threonine	0.15699706	0.09452754	0.60209751698535	-0.731930927042671	-2.18572678562502	0.0314735033499466	0.146073695564934	ME305348	Organic acids	Amino acids and peptides	Amino acids	C4H9NO3	1	O-phospho-L-homoserine phosphate-lyase (adding water;L-threonine-forming)	Biosynthesis of secondary metabolites	rn01110	seo01110
47	R01466	Threonine	119.0582	C00188	Threonine	0.15699706	0.09452754	0.60209751698535	-0.731930927042671	-2.18572678562502	0.0314735033499466	0.146073695564934	ME305348	Organic acids	Amino acids and peptides	Amino acids	C4H9NO3	1	O-phospho-L-homoserine phosphate-lyase (adding water;L-threonine-forming)	Microbial metabolism in diverse environments	rn01120	seo01120
48	R01466	Threonine	119.0582	C00188	Threonine	0.15699706	0.09452754	0.60209751698535	-0.731930927042671	-2.18572678562502	0.0314735033499466	0.146073695564934	ME305348	Organic acids	Amino acids and peptides	Amino acids	C4H9NO3	1	O-phospho-L-homoserine phosphate-lyase (adding water;L-threonine-forming)	Biosynthesis of amino acids	rn01230	seo01230
49	R01735	Lactic acid	90.0317	C00256	Lactic acid	0.08867351	0.05227571	0.589530176486755	-0.762362432057997	-2.31589989856033	0.0227825080111612	0.146073695564934	ME305341	Organic acids	Short-chain acids	Short-chain acids	C3H6O3	0.971428571428571	(R)-Lactaldehyde:NAD+ 2-oxidoreductase	Pyruvate metabolism	rn00620	seo00620
50	R01735	Lactic acid	90.0317	C00256	Lactic acid	0.08867351	0.05227571	0.589530176486755	-0.762362432057997	-2.31589989856033	0.0227825080111612	0.146073695564934	ME305341	Organic acids	Short-chain acids	Short-chain acids	C3H6O3	0.971428571428571	(R)-Lactaldehyde:NAD+ 2-oxidoreductase	Metabolic pathways	rn01100	seo01100
51	R01736	Lactic acid	90.0317	C00256	Lactic acid	0.08867351	0.05227571	0.589530176486755	-0.762362432057997	-2.31589989856033	0.0227825080111612	0.146073695564934	ME305341	Organic acids	Short-chain acids	Short-chain acids	C3H6O3	0.971428571428571	(R)-S-Lactoylglutathione hydrolase	Pyruvate metabolism	rn00620	seo00620
52	R01736	Lactic acid	90.0317	C00256	Lactic acid	0.08867351	0.05227571	0.589530176486755	-0.762362432057997	-2.31589989856033	0.0227825080111612	0.146073695564934	ME305341	Organic acids	Short-chain acids	Short-chain acids	C3H6O3	0.971428571428571	(R)-S-Lactoylglutathione hydrolase	Metabolic pathways	rn01100	seo01100
53	R03663	Threonine	119.0582	C00188	Threonine	0.15699706	0.09452754	0.60209751698535	-0.731930927042671	-2.18572678562502	0.0314735033499466	0.146073695564934	ME305348	Organic acids	Amino acids and peptides	Amino acids	C4H9NO3	1	L-Threonine:tRNA(Thr) ligase (AMP-forming)	Aminoacyl-tRNA biosynthesis	rn00970	seo00970
54	R03665	Valine	117.0790	C00183	Valine	1.6417462	0.6593757	0.401630714905873	-1.31605849056894	-3.34600935946658	0.00134927732404397	0.0141674119024617	ME305350	Organic acids	Amino acids and peptides	Amino acids	C5H11NO2	1	L-Valine:tRNAVal ligase (AMP-forming)	Aminoacyl-tRNA biosynthesis	rn00970	seo00970
55	R03968	2-Isopropylmalic acid	176.0685	C02504	2-Isopropylmalic acid	0.16375242	0.08906323	0.543889549846042	-0.878614388389389	-2.14463654816748	0.0347794513249842	0.146073695564934	ME305331	Fatty Acyls	Fatty acids	Hydroxy FA	C7H12O5	0.80952380952381	2-Isopropylmalate hydro-lyase	Valine, leucine and isoleucine biosynthesis	rn00290	seo00290
56	R03968	2-Isopropylmalic acid	176.0685	C02504	2-Isopropylmalic acid	0.16375242	0.08906323	0.543889549846042	-0.878614388389389	-2.14463654816748	0.0347794513249842	0.146073695564934	ME305331	Fatty Acyls	Fatty acids	Hydroxy FA	C7H12O5	0.80952380952381	2-Isopropylmalate hydro-lyase	Metabolic pathways	rn01100	seo01100
57	R03968	2-Isopropylmalic acid	176.0685	C02504	2-Isopropylmalic acid	0.16375242	0.08906323	0.543889549846042	-0.878614388389389	-2.14463654816748	0.0347794513249842	0.146073695564934	ME305331	Fatty Acyls	Fatty acids	Hydroxy FA	C7H12O5	0.80952380952381	2-Isopropylmalate hydro-lyase	Biosynthesis of secondary metabolites	rn01110	seo01110
58	R03968	2-Isopropylmalic acid	176.0685	C02504	2-Isopropylmalic acid	0.16375242	0.08906323	0.543889549846042	-0.878614388389389	-2.14463654816748	0.0347794513249842	0.146073695564934	ME305331	Fatty Acyls	Fatty acids	Hydroxy FA	C7H12O5	0.80952380952381	2-Isopropylmalate hydro-lyase	2-Oxocarboxylic acid metabolism	rn01210	seo01210
59	R04870	Valine	117.0790	C00183	Valine	1.6417462	0.6593757	0.401630714905873	-1.31605849056894	-3.34600935946658	0.00134927732404397	0.0141674119024617	ME305350	Organic acids	Amino acids and peptides	Amino acids	C5H11NO2	1	L-2-aminohexanedioate:L-cysteine:L-valine ligase (AMP-forming, valine-inverting)	Metabolic pathways	rn01100	seo01100
60	R04870	Valine	117.0790	C00183	Valine	1.6417462	0.6593757	0.401630714905873	-1.31605849056894	-3.34600935946658	0.00134927732404397	0.0141674119024617	ME305350	Organic acids	Amino acids and peptides	Amino acids	C5H11NO2	1	L-2-aminohexanedioate:L-cysteine:L-valine ligase (AMP-forming, valine-inverting)	Biosynthesis of secondary metabolites	rn01110	seo01110
61	R06531	Threonine	119.0582	C00188	Threonine	0.15699706	0.09452754	0.60209751698535	-0.731930927042671	-2.18572678562502	0.0314735033499466	0.146073695564934	ME305348	Organic acids	Amino acids and peptides	Amino acids	C4H9NO3	1	ATP:L-threonine O-phosphotransferase	Porphyrin and chlorophyll metabolism	rn00860	seo00860
62	R08323	Threonine	119.0582	C00188	Threonine	0.15699706	0.09452754	0.60209751698535	-0.731930927042671	-2.18572678562502	0.0314735033499466	0.146073695564934	ME305348	Organic acids	Amino acids and peptides	Amino acids	C4H9NO3	1	NULL	Methane metabolism	rn00680	seo00680
63	R08323	Threonine	119.0582	C00188	Threonine	0.15699706	0.09452754	0.60209751698535	-0.731930927042671	-2.18572678562502	0.0314735033499466	0.146073695564934	ME305348	Organic acids	Amino acids and peptides	Amino acids	C4H9NO3	1	NULL	Metabolic pathways	rn01100	seo01100
64	R08323	Threonine	119.0582	C00188	Threonine	0.15699706	0.09452754	0.60209751698535	-0.731930927042671	-2.18572678562502	0.0314735033499466	0.146073695564934	ME305348	Organic acids	Amino acids and peptides	Amino acids	C4H9NO3	1	NULL	Microbial metabolism in diverse environments	rn01120	seo01120
65	R08555	Lactic acid	90.0317	C00256	Lactic acid	0.08867351	0.05227571	0.589530176486755	-0.762362432057997	-2.31589989856033	0.0227825080111612	0.146073695564934	ME305341	Organic acids	Short-chain acids	Short-chain acids	C3H6O3	0.971428571428571	(R)-lactate hydro-lyase (adding N-acetyl-D-glucosamine 6-phosphate; N-acetylmuramate 6-phosphate-forming)	Amino sugar and nucleotide sugar metabolism	rn00520	seo00520
66	R08555	Lactic acid	90.0317	C00256	Lactic acid	0.08867351	0.05227571	0.589530176486755	-0.762362432057997	-2.31589989856033	0.0227825080111612	0.146073695564934	ME305341	Organic acids	Short-chain acids	Short-chain acids	C3H6O3	0.971428571428571	(R)-lactate hydro-lyase (adding N-acetyl-D-glucosamine 6-phosphate; N-acetylmuramate 6-phosphate-forming)	Metabolic pathways	rn01100	seo01100
67	R08663	Valine	117.0790	C00183	Valine	1.6417462	0.6593757	0.401630714905873	-1.31605849056894	-3.34600935946658	0.00134927732404397	0.0141674119024617	ME305350	Organic acids	Amino acids and peptides	Amino acids	C5H11NO2	1	L-valine,[reduced NADPH---hemoprotein reductase]:oxygen oxidoreductase (N-hydroxylating)	Biosynthesis of secondary metabolites	rn01110	seo01110
68	R08663	Valine	117.0790	C00183	Valine	1.6417462	0.6593757	0.401630714905873	-1.31605849056894	-3.34600935946658	0.00134927732404397	0.0141674119024617	ME305350	Organic acids	Amino acids and peptides	Amino acids	C5H11NO2	1	L-valine,[reduced NADPH---hemoprotein reductase]:oxygen oxidoreductase (N-hydroxylating)	2-Oxocarboxylic acid metabolism	rn01210	seo01210
69	R09796	Lactic acid	90.0317	C00256	Lactic acid	0.08867351	0.05227571	0.589530176486755	-0.762362432057997	-2.31589989856033	0.0227825080111612	0.146073695564934	ME305341	Organic acids	Short-chain acids	Short-chain acids	C3H6O3	0.971428571428571	(R)-lactate hydro-lyase	Pyruvate metabolism	rn00620	seo00620
70	R09796	Lactic acid	90.0317	C00256	Lactic acid	0.08867351	0.05227571	0.589530176486755	-0.762362432057997	-2.31589989856033	0.0227825080111612	0.146073695564934	ME305341	Organic acids	Short-chain acids	Short-chain acids	C3H6O3	0.971428571428571	(R)-lactate hydro-lyase	Metabolic pathways	rn01100	seo01100
71	R09796	Lactic acid	90.0317	C00256	Lactic acid	0.08867351	0.05227571	0.589530176486755	-0.762362432057997	-2.31589989856033	0.0227825080111612	0.146073695564934	ME305341	Organic acids	Short-chain acids	Short-chain acids	C3H6O3	0.971428571428571	(R)-lactate hydro-lyase	Microbial metabolism in diverse environments	rn01120	seo01120
72	R10031	Valine	117.0790	C00183	Valine	1.6417462	0.6593757	0.401630714905873	-1.31605849056894	-3.34600935946658	0.00134927732404397	0.0141674119024617	ME305350	Organic acids	Amino acids and peptides	Amino acids	C5H11NO2	1	L-valine,[reduced NADPH---hemoprotein reductase]:oxygen oxidoreductase (N-hydroxylating)	Cyanoamino acid metabolism	rn00460	seo00460
73	R10031	Valine	117.0790	C00183	Valine	1.6417462	0.6593757	0.401630714905873	-1.31605849056894	-3.34600935946658	0.00134927732404397	0.0141674119024617	ME305350	Organic acids	Amino acids and peptides	Amino acids	C5H11NO2	1	L-valine,[reduced NADPH---hemoprotein reductase]:oxygen oxidoreductase (N-hydroxylating)	Metabolic pathways	rn01100	seo01100
74	R10031	Valine	117.0790	C00183	Valine	1.6417462	0.6593757	0.401630714905873	-1.31605849056894	-3.34600935946658	0.00134927732404397	0.0141674119024617	ME305350	Organic acids	Amino acids and peptides	Amino acids	C5H11NO2	1	L-valine,[reduced NADPH---hemoprotein reductase]:oxygen oxidoreductase (N-hydroxylating)	Biosynthesis of secondary metabolites	rn01110	seo01110
75	R10170	2-Isopropylmalic acid	176.0685	C02504	2-Isopropylmalic acid	0.16375242	0.08906323	0.543889549846042	-0.878614388389389	-2.14463654816748	0.0347794513249842	0.146073695564934	ME305331	Fatty Acyls	Fatty acids	Hydroxy FA	C7H12O5	0.80952380952381	(2R,3S)-3-isopropylmalate hydro-lyase (2-isopropylmaleate-forming)	2-Oxocarboxylic acid metabolism	rn01210	seo01210
76	R10170	2-Isopropylmalic acid	176.0685	C02504	2-Isopropylmalic acid	0.16375242	0.08906323	0.543889549846042	-0.878614388389389	-2.14463654816748	0.0347794513249842	0.146073695564934	ME305331	Fatty Acyls	Fatty acids	Hydroxy FA	C7H12O5	0.80952380952381	(2R,3S)-3-isopropylmalate hydro-lyase (2-isopropylmaleate-forming)	Biosynthesis of amino acids	rn01230	seo01230
77	R10888	Threonine	119.0582	C00188	Threonine	0.15699706	0.09452754	0.60209751698535	-0.731930927042671	-2.18572678562502	0.0314735033499466	0.146073695564934	ME305348	Organic acids	Amino acids and peptides	Amino acids	C4H9NO3	1	NULL	Monobactam biosynthesis	rn00261	seo00261
78	R10888	Threonine	119.0582	C00188	Threonine	0.15699706	0.09452754	0.60209751698535	-0.731930927042671	-2.18572678562502	0.0314735033499466	0.146073695564934	ME305348	Organic acids	Amino acids and peptides	Amino acids	C4H9NO3	1	NULL	Biosynthesis of secondary metabolites	rn01110	seo01110
79	R10891	Threonine	119.0582	C00188	Threonine	0.15699706	0.09452754	0.60209751698535	-0.731930927042671	-2.18572678562502	0.0314735033499466	0.146073695564934	ME305348	Organic acids	Amino acids and peptides	Amino acids	C4H9NO3	1	NULL	Monobactam biosynthesis	rn00261	seo00261
80	R10891	Threonine	119.0582	C00188	Threonine	0.15699706	0.09452754	0.60209751698535	-0.731930927042671	-2.18572678562502	0.0314735033499466	0.146073695564934	ME305348	Organic acids	Amino acids and peptides	Amino acids	C4H9NO3	1	NULL	Biosynthesis of secondary metabolites	rn01110	seo01110
81	R10892	Threonine	119.0582	C00188	Threonine	0.15699706	0.09452754	0.60209751698535	-0.731930927042671	-2.18572678562502	0.0314735033499466	0.146073695564934	ME305348	Organic acids	Amino acids and peptides	Amino acids	C4H9NO3	1	tabtoxinine-beta-lactam:L-threonine ligase (ADP-forming)	Monobactam biosynthesis	rn00261	seo00261
82	R10892	Threonine	119.0582	C00188	Threonine	0.15699706	0.09452754	0.60209751698535	-0.731930927042671	-2.18572678562502	0.0314735033499466	0.146073695564934	ME305348	Organic acids	Amino acids and peptides	Amino acids	C4H9NO3	1	tabtoxinine-beta-lactam:L-threonine ligase (ADP-forming)	Biosynthesis of secondary metabolites	rn01110	seo01110
83	R10942	Valine	117.0790	C00183	Valine	1.6417462	0.6593757	0.401630714905873	-1.31605849056894	-3.34600935946658	0.00134927732404397	0.0141674119024617	ME305350	Organic acids	Amino acids and peptides	Amino acids	C5H11NO2	1	3-{[(2E)-4-amino-4-oxobut-2-enoyl]amino}-L-alanine:L-valine ligase (ADP-forming)	Metabolic pathways	rn01100	seo01100
84	R10942	Valine	117.0790	C00183	Valine	1.6417462	0.6593757	0.401630714905873	-1.31605849056894	-3.34600935946658	0.00134927732404397	0.0141674119024617	ME305350	Organic acids	Amino acids and peptides	Amino acids	C5H11NO2	1	3-{[(2E)-4-amino-4-oxobut-2-enoyl]amino}-L-alanine:L-valine ligase (ADP-forming)	Biosynthesis of secondary metabolites	rn01110	seo01110
85	R11591	Lactic acid	90.0317	C00256	Lactic acid	0.08867351	0.05227571	0.589530176486755	-0.762362432057997	-2.31589989856033	0.0227825080111612	0.146073695564934	ME305341	Organic acids	Short-chain acids	Short-chain acids	C3H6O3	0.971428571428571	(R)-lactate:quinone 2-oxidoreductase	Pyruvate metabolism	rn00620	seo00620
86	R11591	Lactic acid	90.0317	C00256	Lactic acid	0.08867351	0.05227571	0.589530176486755	-0.762362432057997	-2.31589989856033	0.0227825080111612	0.146073695564934	ME305341	Organic acids	Short-chain acids	Short-chain acids	C3H6O3	0.971428571428571	(R)-lactate:quinone 2-oxidoreductase	Metabolic pathways	rn01100	seo01100
87	R11593	Lactic acid	90.0317	C00256	Lactic acid	0.08867351	0.05227571	0.589530176486755	-0.762362432057997	-2.31589989856033	0.0227825080111612	0.146073695564934	ME305341	Organic acids	Short-chain acids	Short-chain acids	C3H6O3	0.971428571428571	(R)-2-hydroxyglutarate:pyruvate oxidoreductase [(R)-lactate-forming]	Pyruvate metabolism	rn00620	seo00620
88	R11593	Lactic acid	90.0317	C00256	Lactic acid	0.08867351	0.05227571	0.589530176486755	-0.762362432057997	-2.31589989856033	0.0227825080111612	0.146073695564934	ME305341	Organic acids	Short-chain acids	Short-chain acids	C3H6O3	0.971428571428571	(R)-2-hydroxyglutarate:pyruvate oxidoreductase [(R)-lactate-forming]	Metabolic pathways	rn01100	seo01100
