## Supplementary material for "MetENP/MetENPWeb: An R package and web application for metabolomics enrichment and pathway analysis in Metabolomics Workbench": significant_met.csv

	Metabolite	wild-type_mean	rid1-knockout_mean	Fold_change	log2Fold_change	t_value	pval	padj	metabolite_id	refmet_name	super_class	main_class	sub_class	formula
1	2-Aminobutyric acid	0.02797737	0.21317390	7.619511769691	2.92969855808451	3.50177371927187	0.000851525536490508	0.0141674119024617	ME305330	2-Aminobutyric acid	Fatty Acyls	Fatty acids	Amino FA	C4H9NO2
2	2-Isopropylmalic acid	0.16375242	0.08906323	0.543889549846042	-0.878614388389389	-2.14463654816748	0.0347794513249842	0.146073695564934	ME305331	2-Isopropylmalic acid	Fatty Acyls	Fatty acids	Hydroxy FA	C7H12O5
3	Lactic acid	0.08867351	0.05227571	0.589530176486755	-0.762362432057997	-2.31589989856033	0.0227825080111612	0.146073695564934	ME305341	Lactic acid	Organic acids	Short-chain acids	Short-chain acids	C3H6O3
4	Threonine	0.15699706	0.09452754	0.60209751698535	-0.731930927042671	-2.18572678562502	0.0314735033499466	0.146073695564934	ME305348	Threonine	Organic acids	Amino acids and peptides	Amino acids	C4H9NO3
5	Valine	1.6417462	0.6593757	0.401630714905873	-1.31605849056894	-3.34600935946658	0.00134927732404397	0.0141674119024617	ME305350	Valine	Organic acids	Amino acids and peptides	Amino acids	C5H11NO2
