## Supplementary material for "MetENP/MetENPWeb: An R package and web application for metabolomics enrichment and pathway analysis in Metabolomics Workbench": stats_metabolites.csv

	Metabolite	wild-type_mean	rid1-knockout_mean	Fold_change	log2Fold_change	t_value	pval	padj	metabolite_id	refmet_name	super_class	main_class	sub_class	formula
1	2-Aminobutyric acid	0.02797737	0.21317390	7.619511769691	2.92969855808451	3.50177371927187	0.000851525536490508	0.0141674119024617	ME305330	2-Aminobutyric acid	Fatty Acyls	Fatty acids	Amino FA	C4H9NO2
2	2-Isopropylmalic acid	0.16375242	0.08906323	0.543889549846042	-0.878614388389389	-2.14463654816748	0.0347794513249842	0.146073695564934	ME305331	2-Isopropylmalic acid	Fatty Acyls	Fatty acids	Hydroxy FA	C7H12O5
3	Acetic acid	19.33969	17.51173	0.905481421884218	-0.143243053745564	-0.478491184099549	0.633195531151463	0.782182714951808	ME305332	Acetic acid	Fatty Acyls	Fatty acids	Saturated FA	C2H4O2
4	Acetylphosphate	0.02345722	0.02684789	1.14454696677611	0.194776665466525	0.560760343359506	0.576234779149252	0.772665225392248	ME305333	Acetylphosphate	Organic acids	Organic phosphoric acids	Phosphate esters	C2H5O5P
5	Alanine	0.1708775	0.1424882	0.833861684540095	-0.262119996081858	-0.903587871303835	0.368094425394215	0.702725721207137	ME305334	Alanine	Organic acids	Amino acids and peptides	Amino acids	C3H7NO2
6	Coenzyme A	0.1062413	0.1257212	1.18335524885332	0.242883242588468	0.828329620321392	0.409193273049042	0.716088227835823	ME305335	Coenzyme A	Nucleic acids	Purines	Coenzyme A	C21H36N7O16P3S
7	Ethanolamine	0.06851348	0.07108239	1.03749495719674	0.0531043241752866	0.196593178069386	0.844487313625344	0.896077357926249	ME305336	Ethanolamine	Organic nitrogen compounds	Alkanolamines	1,2-aminoalcohols	C2H7NO
8	Formic acid	13.39836	17.49163	1.30550530064874	0.384608315332965	1.30674423967529	0.19391646872659	0.581749406179771	ME305337	Formic acid	Organic acids	Carboxylic acids	Carboxylic acids	CH2O2
9	Glutamic acid	0.333217	0.291699	0.875402515477902	-0.191981565305787	-0.657649717796221	0.512087483409111	0.768131225113666	ME305338	Glutamic acid	Organic acids	Amino acids and peptides	Amino acids	C5H9NO4
10	Glutamine	0.06334712	0.04058653	0.640700476990903	-0.642278030322205	-1.59654064043859	0.113972113482776	0.398902397189715	ME305339	Glutamine	Organic acids	Amino acids and peptides	Amino acids	C5H10N2O3
11	Isoleucine	0.2834925	0.3067923	1.08218841768301	0.113951705811396	0.185181914453332	0.853407007548808	0.896077357926249	ME305340	Isoleucine	Organic acids	Amino acids and peptides	Amino acids	C6H13NO2
12	Lactic acid	0.08867351	0.05227571	0.589530176486755	-0.762362432057997	-2.31589989856033	0.0227825080111612	0.146073695564934	ME305341	Lactic acid	Organic acids	Short-chain acids	Short-chain acids	C3H6O3
13	N-Acetylputrescine	0.04851605	0.04110705	0.847287650169377	-0.239076253994502	-0.750432880153137	0.454576637236751	0.734316106305522	ME305342	N-Acetylputrescine	Organic acids	Carboxylic acids	Acetamides	C6H14N2O
14	Nicotinic acid	0.0148926	0.0138016	0.926742140391873	-0.109760120144524	-0.380694003953362	0.70412386319754	0.821477840397129	ME305343	Nicotinic acid	Organoheterocyclic compounds	Pyridines	Pyridinecarboxylic acids	C6H5NO2
15	Phenylalanine	0.01688741	0.01367830	0.809970267791213	-0.304059144047437	-0.986218007130145	0.326111529496832	0.684834211943347	ME305344	Phenylalanine	Organic acids	Amino acids and peptides	Amino acids	C9H11NO2
16	Putrescine	0.6699242	0.6435759	0.960669729500741	-0.0578875655605226	-0.542225202345172	0.58869731458457	0.772665225392248	ME305345	Putrescine	Fatty Acyls	Fatty amines	Monoalkylamines	C4H12N2
17	Pyruvic acid	0.01741360	0.01706106	0.979754904212799	-0.029507205558702	-0.0970606499463593	0.922845152819585	0.922845152819585	ME305346	Pyruvic acid	Organic acids	Short-chain acids	Short-chain acids	C3H4O3
18	Succinic acid	0.04892763	0.03654489	0.746917232655659	-0.420979710845945	-1.05789041642935	0.292528680236179	0.682566920551084	ME305347	Succinic acid	Organic acids	TCA acids	TCA acids	C4H6O4
19	Threonine	0.15699706	0.09452754	0.60209751698535	-0.731930927042671	-2.18572678562502	0.0314735033499466	0.146073695564934	ME305348	Threonine	Organic acids	Amino acids and peptides	Amino acids	C4H9NO3
20	Uracil	0.1426095	0.1565226	1.09756082168439	0.134300889383536	1.10140654740857	0.273183708195664	0.682566920551084	ME305349	Uracil	Nucleic acids	Pyrimidines	Pyrimidines	C4H4N2O2
21	Valine	1.6417462	0.6593757	0.401630714905873	-1.31605849056894	-3.34600935946658	0.00134927732404397	0.0141674119024617	ME305350	Valine	Organic acids	Amino acids and peptides	Amino acids	C5H11NO2
