## Supplementary material for "MetENP/MetENPWeb: An R package and web application for metabolomics enrichment and pathway analysis in Metabolomics Workbench": Kegg_pathway_enrichment.csv

	Pathway name	No.of mets in study	Total_no._of_comps_in_pathway	pathway_HG	Padjust
1	Aminoacyl-tRNA biosynthesis	2	52	4.164907e-04	6.247361e-04
2	Cyanoamino acid metabolism	2	45	3.114293e-04	6.228586e-04
3	Pantothenate and CoA biosynthesis	1	30	1.938084e-02	2.002197e-02
4	Pyruvate metabolism	1	31	2.002197e-02	2.002197e-02
5	Valine, leucine and isoleucine biosynthesis	3	23	1.825487e-07	1.095292e-06
6	Valine, leucine and isoleucine degradation	2	42	2.710262e-04	6.228586e-04
