## Supplementary material for "MetENP/MetENPWeb: An R package and web application for metabolomics enrichment and pathway analysis in Metabolomics Workbench": met_enrichmentscore.csv

	refmet_name	Exact mass	KEGG ID	Metabolite	mut_gly_mean	mut_ile_mean	Fold_change	log2Fold_change	t_value	pval	padj	metabolite_id	super_class	main_class	sub_class	formula	HG p-value
1	2-Aminobutyric acid	103.0633		2-Aminobutyric acid	7.580429e-02	1.138526e-05	0.000150192818902466	-12.7008965439374	2.79572769081115	0.0115304601600056	0.0605349158400296	ME305330	Fatty Acyls	Fatty acids	Amino FA	C4H9NO2	0.761904761904762
2	2-Isopropylmalic acid	176.0685	C02504	2-Isopropylmalic acid	0.20652970	0.02272971	0.110055406074768	-3.18369808072833	3.176183398204	0.00479222121016202	0.045832206353674	ME305331	Fatty Acyls	Fatty acids	Hydroxy FA	C7H12O5	0.80952380952381
3	Isoleucine	131.0946	C00407	Isoleucine	0.000001885	0.880314904	467010.559151194	18.8330956442065	-3.98866057015119	0.000861310437689559	0.0180875191914807	ME305340	Organic acids	Amino acids and peptides	Amino acids	C6H13NO2	1
4	Valine	117.0790	C00183	Valine	1.1138746	0.4330065	0.388739001679363	-1.3631262362283	2.94557273886332	0.00654745805052485	0.045832206353674	ME305350	Organic acids	Amino acids and peptides	Amino acids	C5H11NO2	1
