## Supplementary material for "MetENP/MetENPWeb: An R package and web application for metabolomics enrichment and pathway analysis in Metabolomics Workbench": met_gene_info2.csv

	Metabolite	KEGG ID	sub_class	Rxn_name	rxn	EQUATION	EQUATION_more	RCLASS	ENZYME	orthology_id	ORTHOLOGY	GENES	NAME	DEFINITION	reactant_product
1	Isoleucine	C00407	Amino acids	L-Isoleucine:2-oxoglutarate aminotransferase, L-Isoleucine:tRNA(Ile) ligase (AMP-forming)	R02199, R03656	C00407 + C00026 <=> C00671 + C00025, C00002 + C00407 + C01644 <=> C00020 + C00013 + C03127	L-Isoleucine + 2-Oxoglutarate <=> (S)-3-Methyl-2-oxopentanoic acid + L-Glutamate, ATP + L-Isoleucine + tRNA(Ile) <=> AMP + Diphosphate + L-Isoleucyl-tRNA(Ile)	c("RC00006 C00025_C00026", "RC00036 C00407_C00671"), c("RC00055 C01644_C03127", "RC00523 C00407_C03127")	2.6.1.42, 6.1.1.5	K00826, K01870	branched-chain amino acid aminotransferase [EC:2.6.1.42], isoleucyl-tRNA synthetase [EC:6.1.1.5]	STM14_4700(ilvE), POM33_01720 OM33_18940, STM14_0055(ileS), POM33_07480(ileS)	E2.6.1.42, ilvE, IARS, ileS	branched-chain amino acid aminotransferase [EC:2.6.1.42], isoleucyl-tRNA synthetase [EC:6.1.1.5]	Substrate
2	Valine	C00183	Amino acids	L-Valine:2-oxoglutarate aminotransferase, L-Valine:pyruvate aminotransferase, L-Valine:tRNAVal ligase (AMP-forming)	R01214, R01215, R03665	C00183 + C00026 <=> C00141 + C00025, C00183 + C00022 <=> C00141 + C00041, C00002 + C00183 + C01653 <=> C00020 + C00013 + C02554	L-Valine + 2-Oxoglutarate <=> 3-Methyl-2-oxobutanoic acid + L-Glutamate, L-Valine + Pyruvate <=> 3-Methyl-2-oxobutanoic acid + L-Alanine, ATP + L-Valine + tRNA(Val) <=> AMP + Diphosphate + L-Valyl-tRNA(Val)	c("RC00006 C00025_C00026", "RC00036 C00141_C00183"), c("RC00008 C00022_C00041", "RC00036 C00141_C00183"), c("RC00055 C01653_C02554", "RC00523 C00183_C02554")	c("2.6.1.6", "2.6.1.42"), 2.6.1.66, 6.1.1.9	K00826, K00835, K01873, K14260	branched-chain amino acid aminotransferase [EC:2.6.1.42], valine--pyruvate aminotransferase [EC:2.6.1.66], valyl-tRNA synthetase [EC:6.1.1.9], alanine-synthesizing transaminase [EC:2.6.1.66 2.6.1.2]	STM14_4700(ilvE), POM33_01720 OM33_18940, STM14_4421(avtA), STM14_5371(valS), POM33_13390, STM14_2874(yfbQ), POM33_09655	E2.6.1.42, ilvE, avtA, VARS, valS, alaA	branched-chain amino acid aminotransferase [EC:2.6.1.42], valine--pyruvate aminotransferase [EC:2.6.1.66], valyl-tRNA synthetase [EC:6.1.1.9], alanine-synthesizing transaminase [EC:2.6.1.66 2.6.1.2]	Substrate
3	2-Isopropylmalic acid	C02504	Hydroxy FA	c("acetyl-CoA:3-methyl-2-oxobutanoate C-acetyltransferase (thioester-hydrolysing, carboxymethyl-forming);", "3-Carboxy-3-hydroxy-4-methylpentanoate 3-methyl-2-oxobutanoate-lyase (CoA-acetylating)"), (2R,3S)-3-isopropylmalate hydro-lyase (2-isopropylmaleate-forming), 2-Isopropylmalate hydro-lyase	R01213, R10170, R03968	C02504 + C00010 <=> C00024 + C00141 + C00001, C04411 <=> C02504, C02504 <=> C02631 + C00001	alpha-Isopropylmalate + CoA <=> Acetyl-CoA + 3-Methyl-2-oxobutanoic acid + H2O, (2R,3S)-3-Isopropylmalate <=> alpha-Isopropylmalate, alpha-Isopropylmalate <=> 2-Isopropylmaleate + H2O	c("RC00004 C00010_C00024", "RC00470 C00141_C02504", "RC02754 C00024_C02504"), RC03072 C02504_C04411, RC01041 C02504_C02631	2.3.3.13, 4.2.1.33	K01649, K01703, K01704	2-isopropylmalate synthase [EC:2.3.3.13], 3-isopropylmalate/(R)-2-methylmalate dehydratase large subunit [EC:4.2.1.33 4.2.1.35], 3-isopropylmalate/(R)-2-methylmalate dehydratase small subunit [EC:4.2.1.33 4.2.1.35]	STM14_0134(leuA), POM33_04565, STM14_0132(leuC) STM14_0385, POM33_04575, STM14_0131(leuD) STM14_0386, POM33_04580	leuA, IMS, leuC, IPMI-L, leuD, IPMI-S	2-isopropylmalate synthase [EC:2.3.3.13], 3-isopropylmalate/(R)-2-methylmalate dehydratase large subunit [EC:4.2.1.33 4.2.1.35], 3-isopropylmalate/(R)-2-methylmalate dehydratase small subunit [EC:4.2.1.33 4.2.1.35]	Substrate, Product
