## Supplementary material for "MetENP/MetENPWeb: An R package and web application for metabolomics enrichment and pathway analysis in Metabolomics Workbench": met_path.csv

	rxn	refmet_name	Exact mass	KEGG ID	Metabolite	mut_gly_mean	mut_ile_mean	Fold_change	log2Fold_change	t_value	pval	padj	metabolite_id	super_class	main_class	sub_class	formula	HG p-value	Rxn_name	PATHWAY	pathway_id	sps_path_id
1	R01213	2-Isopropylmalic acid	176.0685	C02504	2-Isopropylmalic acid	0.20652970	0.02272971	0.110055406074768	-3.18369808072833	3.176183398204	0.00479222121016202	0.045832206353674	ME305331	Fatty Acyls	Fatty acids	Hydroxy FA	C7H12O5	0.80952380952381	c("acetyl-CoA:3-methyl-2-oxobutanoate C-acetyltransferase (thioester-hydrolysing, carboxymethyl-forming);", "3-Carboxy-3-hydroxy-4-methylpentanoate 3-methyl-2-oxobutanoate-lyase (CoA-acetylating)")	Valine, leucine and isoleucine biosynthesis	rn00290	seo00290
2	R01213	2-Isopropylmalic acid	176.0685	C02504	2-Isopropylmalic acid	0.20652970	0.02272971	0.110055406074768	-3.18369808072833	3.176183398204	0.00479222121016202	0.045832206353674	ME305331	Fatty Acyls	Fatty acids	Hydroxy FA	C7H12O5	0.80952380952381	c("acetyl-CoA:3-methyl-2-oxobutanoate C-acetyltransferase (thioester-hydrolysing, carboxymethyl-forming);", "3-Carboxy-3-hydroxy-4-methylpentanoate 3-methyl-2-oxobutanoate-lyase (CoA-acetylating)")	Pyruvate metabolism	rn00620	seo00620
3	R01213	2-Isopropylmalic acid	176.0685	C02504	2-Isopropylmalic acid	0.20652970	0.02272971	0.110055406074768	-3.18369808072833	3.176183398204	0.00479222121016202	0.045832206353674	ME305331	Fatty Acyls	Fatty acids	Hydroxy FA	C7H12O5	0.80952380952381	c("acetyl-CoA:3-methyl-2-oxobutanoate C-acetyltransferase (thioester-hydrolysing, carboxymethyl-forming);", "3-Carboxy-3-hydroxy-4-methylpentanoate 3-methyl-2-oxobutanoate-lyase (CoA-acetylating)")	Metabolic pathways	rn01100	seo01100
4	R01213	2-Isopropylmalic acid	176.0685	C02504	2-Isopropylmalic acid	0.20652970	0.02272971	0.110055406074768	-3.18369808072833	3.176183398204	0.00479222121016202	0.045832206353674	ME305331	Fatty Acyls	Fatty acids	Hydroxy FA	C7H12O5	0.80952380952381	c("acetyl-CoA:3-methyl-2-oxobutanoate C-acetyltransferase (thioester-hydrolysing, carboxymethyl-forming);", "3-Carboxy-3-hydroxy-4-methylpentanoate 3-methyl-2-oxobutanoate-lyase (CoA-acetylating)")	Biosynthesis of secondary metabolites	rn01110	seo01110
5	R01213	2-Isopropylmalic acid	176.0685	C02504	2-Isopropylmalic acid	0.20652970	0.02272971	0.110055406074768	-3.18369808072833	3.176183398204	0.00479222121016202	0.045832206353674	ME305331	Fatty Acyls	Fatty acids	Hydroxy FA	C7H12O5	0.80952380952381	c("acetyl-CoA:3-methyl-2-oxobutanoate C-acetyltransferase (thioester-hydrolysing, carboxymethyl-forming);", "3-Carboxy-3-hydroxy-4-methylpentanoate 3-methyl-2-oxobutanoate-lyase (CoA-acetylating)")	2-Oxocarboxylic acid metabolism	rn01210	seo01210
6	R01213	2-Isopropylmalic acid	176.0685	C02504	2-Isopropylmalic acid	0.20652970	0.02272971	0.110055406074768	-3.18369808072833	3.176183398204	0.00479222121016202	0.045832206353674	ME305331	Fatty Acyls	Fatty acids	Hydroxy FA	C7H12O5	0.80952380952381	c("acetyl-CoA:3-methyl-2-oxobutanoate C-acetyltransferase (thioester-hydrolysing, carboxymethyl-forming);", "3-Carboxy-3-hydroxy-4-methylpentanoate 3-methyl-2-oxobutanoate-lyase (CoA-acetylating)")	Biosynthesis of amino acids	rn01230	seo01230
7	R01214	Valine	117.0790	C00183	Valine	1.1138746	0.4330065	0.388739001679363	-1.3631262362283	2.94557273886332	0.00654745805052485	0.045832206353674	ME305350	Organic acids	Amino acids and peptides	Amino acids	C5H11NO2	1	L-Valine:2-oxoglutarate aminotransferase	Valine, leucine and isoleucine degradation	rn00280	seo00280
8	R01214	Valine	117.0790	C00183	Valine	1.1138746	0.4330065	0.388739001679363	-1.3631262362283	2.94557273886332	0.00654745805052485	0.045832206353674	ME305350	Organic acids	Amino acids and peptides	Amino acids	C5H11NO2	1	L-Valine:2-oxoglutarate aminotransferase	Valine, leucine and isoleucine biosynthesis	rn00290	seo00290
9	R01214	Valine	117.0790	C00183	Valine	1.1138746	0.4330065	0.388739001679363	-1.3631262362283	2.94557273886332	0.00654745805052485	0.045832206353674	ME305350	Organic acids	Amino acids and peptides	Amino acids	C5H11NO2	1	L-Valine:2-oxoglutarate aminotransferase	Pantothenate and CoA biosynthesis	rn00770	seo00770
10	R01214	Valine	117.0790	C00183	Valine	1.1138746	0.4330065	0.388739001679363	-1.3631262362283	2.94557273886332	0.00654745805052485	0.045832206353674	ME305350	Organic acids	Amino acids and peptides	Amino acids	C5H11NO2	1	L-Valine:2-oxoglutarate aminotransferase	Metabolic pathways	rn01100	seo01100
11	R01214	Valine	117.0790	C00183	Valine	1.1138746	0.4330065	0.388739001679363	-1.3631262362283	2.94557273886332	0.00654745805052485	0.045832206353674	ME305350	Organic acids	Amino acids and peptides	Amino acids	C5H11NO2	1	L-Valine:2-oxoglutarate aminotransferase	Biosynthesis of secondary metabolites	rn01110	seo01110
12	R01214	Valine	117.0790	C00183	Valine	1.1138746	0.4330065	0.388739001679363	-1.3631262362283	2.94557273886332	0.00654745805052485	0.045832206353674	ME305350	Organic acids	Amino acids and peptides	Amino acids	C5H11NO2	1	L-Valine:2-oxoglutarate aminotransferase	2-Oxocarboxylic acid metabolism	rn01210	seo01210
13	R01214	Valine	117.0790	C00183	Valine	1.1138746	0.4330065	0.388739001679363	-1.3631262362283	2.94557273886332	0.00654745805052485	0.045832206353674	ME305350	Organic acids	Amino acids and peptides	Amino acids	C5H11NO2	1	L-Valine:2-oxoglutarate aminotransferase	Biosynthesis of amino acids	rn01230	seo01230
14	R01215	Valine	117.0790	C00183	Valine	1.1138746	0.4330065	0.388739001679363	-1.3631262362283	2.94557273886332	0.00654745805052485	0.045832206353674	ME305350	Organic acids	Amino acids and peptides	Amino acids	C5H11NO2	1	L-Valine:pyruvate aminotransferase	Valine, leucine and isoleucine biosynthesis	rn00290	seo00290
15	R01215	Valine	117.0790	C00183	Valine	1.1138746	0.4330065	0.388739001679363	-1.3631262362283	2.94557273886332	0.00654745805052485	0.045832206353674	ME305350	Organic acids	Amino acids and peptides	Amino acids	C5H11NO2	1	L-Valine:pyruvate aminotransferase	Metabolic pathways	rn01100	seo01100
16	R01215	Valine	117.0790	C00183	Valine	1.1138746	0.4330065	0.388739001679363	-1.3631262362283	2.94557273886332	0.00654745805052485	0.045832206353674	ME305350	Organic acids	Amino acids and peptides	Amino acids	C5H11NO2	1	L-Valine:pyruvate aminotransferase	Biosynthesis of secondary metabolites	rn01110	seo01110
17	R01434	Valine	117.0790	C00183	Valine	1.1138746	0.4330065	0.388739001679363	-1.3631262362283	2.94557273886332	0.00654745805052485	0.045832206353674	ME305350	Organic acids	Amino acids and peptides	Amino acids	C5H11NO2	1	L-valine:NAD+ oxidoreductase(deaminating)	Valine, leucine and isoleucine degradation	rn00280	seo00280
18	R01434	Valine	117.0790	C00183	Valine	1.1138746	0.4330065	0.388739001679363	-1.3631262362283	2.94557273886332	0.00654745805052485	0.045832206353674	ME305350	Organic acids	Amino acids and peptides	Amino acids	C5H11NO2	1	L-valine:NAD+ oxidoreductase(deaminating)	Valine, leucine and isoleucine biosynthesis	rn00290	seo00290
19	R01434	Valine	117.0790	C00183	Valine	1.1138746	0.4330065	0.388739001679363	-1.3631262362283	2.94557273886332	0.00654745805052485	0.045832206353674	ME305350	Organic acids	Amino acids and peptides	Amino acids	C5H11NO2	1	L-valine:NAD+ oxidoreductase(deaminating)	Metabolic pathways	rn01100	seo01100
20	R01434	Valine	117.0790	C00183	Valine	1.1138746	0.4330065	0.388739001679363	-1.3631262362283	2.94557273886332	0.00654745805052485	0.045832206353674	ME305350	Organic acids	Amino acids and peptides	Amino acids	C5H11NO2	1	L-valine:NAD+ oxidoreductase(deaminating)	Biosynthesis of secondary metabolites	rn01110	seo01110
21	R02196	Isoleucine	131.0946	C00407	Isoleucine	0.000001885	0.880314904	467010.559151194	18.8330956442065	-3.98866057015119	0.000861310437689559	0.0180875191914807	ME305340	Organic acids	Amino acids and peptides	Amino acids	C6H13NO2	1	L-Isoleucine:NAD+ oxidoreductase(deaminating)	Valine, leucine and isoleucine biosynthesis	rn00290	seo00290
22	R02196	Isoleucine	131.0946	C00407	Isoleucine	0.000001885	0.880314904	467010.559151194	18.8330956442065	-3.98866057015119	0.000861310437689559	0.0180875191914807	ME305340	Organic acids	Amino acids and peptides	Amino acids	C6H13NO2	1	L-Isoleucine:NAD+ oxidoreductase(deaminating)	Metabolic pathways	rn01100	seo01100
23	R02196	Isoleucine	131.0946	C00407	Isoleucine	0.000001885	0.880314904	467010.559151194	18.8330956442065	-3.98866057015119	0.000861310437689559	0.0180875191914807	ME305340	Organic acids	Amino acids and peptides	Amino acids	C6H13NO2	1	L-Isoleucine:NAD+ oxidoreductase(deaminating)	Biosynthesis of secondary metabolites	rn01110	seo01110
24	R02197	Isoleucine	131.0946	C00407	Isoleucine	0.000001885	0.880314904	467010.559151194	18.8330956442065	-3.98866057015119	0.000861310437689559	0.0180875191914807	ME305340	Organic acids	Amino acids and peptides	Amino acids	C6H13NO2	1	L-Isoleucine:oxygen oxidoreductase (deaminating)	Valine, leucine and isoleucine degradation	rn00280	seo00280
25	R02197	Isoleucine	131.0946	C00407	Isoleucine	0.000001885	0.880314904	467010.559151194	18.8330956442065	-3.98866057015119	0.000861310437689559	0.0180875191914807	ME305340	Organic acids	Amino acids and peptides	Amino acids	C6H13NO2	1	L-Isoleucine:oxygen oxidoreductase (deaminating)	Metabolic pathways	rn01100	seo01100
26	R02199	Isoleucine	131.0946	C00407	Isoleucine	0.000001885	0.880314904	467010.559151194	18.8330956442065	-3.98866057015119	0.000861310437689559	0.0180875191914807	ME305340	Organic acids	Amino acids and peptides	Amino acids	C6H13NO2	1	L-Isoleucine:2-oxoglutarate aminotransferase	Valine, leucine and isoleucine degradation	rn00280	seo00280
27	R02199	Isoleucine	131.0946	C00407	Isoleucine	0.000001885	0.880314904	467010.559151194	18.8330956442065	-3.98866057015119	0.000861310437689559	0.0180875191914807	ME305340	Organic acids	Amino acids and peptides	Amino acids	C6H13NO2	1	L-Isoleucine:2-oxoglutarate aminotransferase	Valine, leucine and isoleucine biosynthesis	rn00290	seo00290
28	R02199	Isoleucine	131.0946	C00407	Isoleucine	0.000001885	0.880314904	467010.559151194	18.8330956442065	-3.98866057015119	0.000861310437689559	0.0180875191914807	ME305340	Organic acids	Amino acids and peptides	Amino acids	C6H13NO2	1	L-Isoleucine:2-oxoglutarate aminotransferase	Metabolic pathways	rn01100	seo01100
29	R02199	Isoleucine	131.0946	C00407	Isoleucine	0.000001885	0.880314904	467010.559151194	18.8330956442065	-3.98866057015119	0.000861310437689559	0.0180875191914807	ME305340	Organic acids	Amino acids and peptides	Amino acids	C6H13NO2	1	L-Isoleucine:2-oxoglutarate aminotransferase	Biosynthesis of secondary metabolites	rn01110	seo01110
30	R02199	Isoleucine	131.0946	C00407	Isoleucine	0.000001885	0.880314904	467010.559151194	18.8330956442065	-3.98866057015119	0.000861310437689559	0.0180875191914807	ME305340	Organic acids	Amino acids and peptides	Amino acids	C6H13NO2	1	L-Isoleucine:2-oxoglutarate aminotransferase	2-Oxocarboxylic acid metabolism	rn01210	seo01210
31	R02199	Isoleucine	131.0946	C00407	Isoleucine	0.000001885	0.880314904	467010.559151194	18.8330956442065	-3.98866057015119	0.000861310437689559	0.0180875191914807	ME305340	Organic acids	Amino acids and peptides	Amino acids	C6H13NO2	1	L-Isoleucine:2-oxoglutarate aminotransferase	Biosynthesis of amino acids	rn01230	seo01230
32	R03656	Isoleucine	131.0946	C00407	Isoleucine	0.000001885	0.880314904	467010.559151194	18.8330956442065	-3.98866057015119	0.000861310437689559	0.0180875191914807	ME305340	Organic acids	Amino acids and peptides	Amino acids	C6H13NO2	1	L-Isoleucine:tRNA(Ile) ligase (AMP-forming)	Aminoacyl-tRNA biosynthesis	rn00970	seo00970
33	R03665	Valine	117.0790	C00183	Valine	1.1138746	0.4330065	0.388739001679363	-1.3631262362283	2.94557273886332	0.00654745805052485	0.045832206353674	ME305350	Organic acids	Amino acids and peptides	Amino acids	C5H11NO2	1	L-Valine:tRNAVal ligase (AMP-forming)	Aminoacyl-tRNA biosynthesis	rn00970	seo00970
34	R03968	2-Isopropylmalic acid	176.0685	C02504	2-Isopropylmalic acid	0.20652970	0.02272971	0.110055406074768	-3.18369808072833	3.176183398204	0.00479222121016202	0.045832206353674	ME305331	Fatty Acyls	Fatty acids	Hydroxy FA	C7H12O5	0.80952380952381	2-Isopropylmalate hydro-lyase	Valine, leucine and isoleucine biosynthesis	rn00290	seo00290
35	R03968	2-Isopropylmalic acid	176.0685	C02504	2-Isopropylmalic acid	0.20652970	0.02272971	0.110055406074768	-3.18369808072833	3.176183398204	0.00479222121016202	0.045832206353674	ME305331	Fatty Acyls	Fatty acids	Hydroxy FA	C7H12O5	0.80952380952381	2-Isopropylmalate hydro-lyase	Metabolic pathways	rn01100	seo01100
36	R03968	2-Isopropylmalic acid	176.0685	C02504	2-Isopropylmalic acid	0.20652970	0.02272971	0.110055406074768	-3.18369808072833	3.176183398204	0.00479222121016202	0.045832206353674	ME305331	Fatty Acyls	Fatty acids	Hydroxy FA	C7H12O5	0.80952380952381	2-Isopropylmalate hydro-lyase	Biosynthesis of secondary metabolites	rn01110	seo01110
37	R03968	2-Isopropylmalic acid	176.0685	C02504	2-Isopropylmalic acid	0.20652970	0.02272971	0.110055406074768	-3.18369808072833	3.176183398204	0.00479222121016202	0.045832206353674	ME305331	Fatty Acyls	Fatty acids	Hydroxy FA	C7H12O5	0.80952380952381	2-Isopropylmalate hydro-lyase	2-Oxocarboxylic acid metabolism	rn01210	seo01210
38	R04870	Valine	117.0790	C00183	Valine	1.1138746	0.4330065	0.388739001679363	-1.3631262362283	2.94557273886332	0.00654745805052485	0.045832206353674	ME305350	Organic acids	Amino acids and peptides	Amino acids	C5H11NO2	1	L-2-aminohexanedioate:L-cysteine:L-valine ligase (AMP-forming, valine-inverting)	Metabolic pathways	rn01100	seo01100
39	R04870	Valine	117.0790	C00183	Valine	1.1138746	0.4330065	0.388739001679363	-1.3631262362283	2.94557273886332	0.00654745805052485	0.045832206353674	ME305350	Organic acids	Amino acids and peptides	Amino acids	C5H11NO2	1	L-2-aminohexanedioate:L-cysteine:L-valine ligase (AMP-forming, valine-inverting)	Biosynthesis of secondary metabolites	rn01110	seo01110
40	R06726	Isoleucine	131.0946	C00407	Isoleucine	0.000001885	0.880314904	467010.559151194	18.8330956442065	-3.98866057015119	0.000861310437689559	0.0180875191914807	ME305340	Organic acids	Amino acids and peptides	Amino acids	C6H13NO2	1	NULL	Biosynthesis of secondary metabolites	rn01110	seo01110
41	R08663	Valine	117.0790	C00183	Valine	1.1138746	0.4330065	0.388739001679363	-1.3631262362283	2.94557273886332	0.00654745805052485	0.045832206353674	ME305350	Organic acids	Amino acids and peptides	Amino acids	C5H11NO2	1	L-valine,[reduced NADPH---hemoprotein reductase]:oxygen oxidoreductase (N-hydroxylating)	Biosynthesis of secondary metabolites	rn01110	seo01110
42	R08663	Valine	117.0790	C00183	Valine	1.1138746	0.4330065	0.388739001679363	-1.3631262362283	2.94557273886332	0.00654745805052485	0.045832206353674	ME305350	Organic acids	Amino acids and peptides	Amino acids	C5H11NO2	1	L-valine,[reduced NADPH---hemoprotein reductase]:oxygen oxidoreductase (N-hydroxylating)	2-Oxocarboxylic acid metabolism	rn01210	seo01210
43	R09344	Isoleucine	131.0946	C00407	Isoleucine	0.000001885	0.880314904	467010.559151194	18.8330956442065	-3.98866057015119	0.000861310437689559	0.0180875191914807	ME305340	Organic acids	Amino acids and peptides	Amino acids	C6H13NO2	1	NULL	Biosynthesis of secondary metabolites	rn01110	seo01110
44	R09403	Isoleucine	131.0946	C00407	Isoleucine	0.000001885	0.880314904	467010.559151194	18.8330956442065	-3.98866057015119	0.000861310437689559	0.0180875191914807	ME305340	Organic acids	Amino acids and peptides	Amino acids	C6H13NO2	1	L-isoleucine,[reduced NADPH---hemoprotein reductase]:oxygen oxidoreductase (N-hydroxylating)	Biosynthesis of secondary metabolites	rn01110	seo01110
45	R09403	Isoleucine	131.0946	C00407	Isoleucine	0.000001885	0.880314904	467010.559151194	18.8330956442065	-3.98866057015119	0.000861310437689559	0.0180875191914807	ME305340	Organic acids	Amino acids and peptides	Amino acids	C6H13NO2	1	L-isoleucine,[reduced NADPH---hemoprotein reductase]:oxygen oxidoreductase (N-hydroxylating)	2-Oxocarboxylic acid metabolism	rn01210	seo01210
46	R10027	Isoleucine	131.0946	C00407	Isoleucine	0.000001885	0.880314904	467010.559151194	18.8330956442065	-3.98866057015119	0.000861310437689559	0.0180875191914807	ME305340	Organic acids	Amino acids and peptides	Amino acids	C6H13NO2	1	L-isoleucine,[reduced NADPH---hemoprotein reductase]:oxygen oxidoreductase (N-hydroxylating)	Cyanoamino acid metabolism	rn00460	seo00460
47	R10027	Isoleucine	131.0946	C00407	Isoleucine	0.000001885	0.880314904	467010.559151194	18.8330956442065	-3.98866057015119	0.000861310437689559	0.0180875191914807	ME305340	Organic acids	Amino acids and peptides	Amino acids	C6H13NO2	1	L-isoleucine,[reduced NADPH---hemoprotein reductase]:oxygen oxidoreductase (N-hydroxylating)	Biosynthesis of secondary metabolites	rn01110	seo01110
48	R10031	Valine	117.0790	C00183	Valine	1.1138746	0.4330065	0.388739001679363	-1.3631262362283	2.94557273886332	0.00654745805052485	0.045832206353674	ME305350	Organic acids	Amino acids and peptides	Amino acids	C5H11NO2	1	L-valine,[reduced NADPH---hemoprotein reductase]:oxygen oxidoreductase (N-hydroxylating)	Cyanoamino acid metabolism	rn00460	seo00460
49	R10031	Valine	117.0790	C00183	Valine	1.1138746	0.4330065	0.388739001679363	-1.3631262362283	2.94557273886332	0.00654745805052485	0.045832206353674	ME305350	Organic acids	Amino acids and peptides	Amino acids	C5H11NO2	1	L-valine,[reduced NADPH---hemoprotein reductase]:oxygen oxidoreductase (N-hydroxylating)	Metabolic pathways	rn01100	seo01100
50	R10031	Valine	117.0790	C00183	Valine	1.1138746	0.4330065	0.388739001679363	-1.3631262362283	2.94557273886332	0.00654745805052485	0.045832206353674	ME305350	Organic acids	Amino acids and peptides	Amino acids	C5H11NO2	1	L-valine,[reduced NADPH---hemoprotein reductase]:oxygen oxidoreductase (N-hydroxylating)	Biosynthesis of secondary metabolites	rn01110	seo01110
51	R10170	2-Isopropylmalic acid	176.0685	C02504	2-Isopropylmalic acid	0.20652970	0.02272971	0.110055406074768	-3.18369808072833	3.176183398204	0.00479222121016202	0.045832206353674	ME305331	Fatty Acyls	Fatty acids	Hydroxy FA	C7H12O5	0.80952380952381	(2R,3S)-3-isopropylmalate hydro-lyase (2-isopropylmaleate-forming)	2-Oxocarboxylic acid metabolism	rn01210	seo01210
52	R10170	2-Isopropylmalic acid	176.0685	C02504	2-Isopropylmalic acid	0.20652970	0.02272971	0.110055406074768	-3.18369808072833	3.176183398204	0.00479222121016202	0.045832206353674	ME305331	Fatty Acyls	Fatty acids	Hydroxy FA	C7H12O5	0.80952380952381	(2R,3S)-3-isopropylmalate hydro-lyase (2-isopropylmaleate-forming)	Biosynthesis of amino acids	rn01230	seo01230
53	R10942	Valine	117.0790	C00183	Valine	1.1138746	0.4330065	0.388739001679363	-1.3631262362283	2.94557273886332	0.00654745805052485	0.045832206353674	ME305350	Organic acids	Amino acids and peptides	Amino acids	C5H11NO2	1	3-{[(2E)-4-amino-4-oxobut-2-enoyl]amino}-L-alanine:L-valine ligase (ADP-forming)	Metabolic pathways	rn01100	seo01100
54	R10942	Valine	117.0790	C00183	Valine	1.1138746	0.4330065	0.388739001679363	-1.3631262362283	2.94557273886332	0.00654745805052485	0.045832206353674	ME305350	Organic acids	Amino acids and peptides	Amino acids	C5H11NO2	1	3-{[(2E)-4-amino-4-oxobut-2-enoyl]amino}-L-alanine:L-valine ligase (ADP-forming)	Biosynthesis of secondary metabolites	rn01110	seo01110
55	R10943	Isoleucine	131.0946	C00407	Isoleucine	0.000001885	0.880314904	467010.559151194	18.8330956442065	-3.98866057015119	0.000861310437689559	0.0180875191914807	ME305340	Organic acids	Amino acids and peptides	Amino acids	C6H13NO2	1	3-{[(2E)-4-amino-4-oxobut-2-enoyl]amino}-L-alanine:L-isoleucine ligase (ADP-forming)	Metabolic pathways	rn01100	seo01100
56	R10943	Isoleucine	131.0946	C00407	Isoleucine	0.000001885	0.880314904	467010.559151194	18.8330956442065	-3.98866057015119	0.000861310437689559	0.0180875191914807	ME305340	Organic acids	Amino acids and peptides	Amino acids	C6H13NO2	1	3-{[(2E)-4-amino-4-oxobut-2-enoyl]amino}-L-alanine:L-isoleucine ligase (ADP-forming)	Biosynthesis of secondary metabolites	rn01110	seo01110
