## Supplementary material for "MetENP/MetENPWeb: An R package and web application for metabolomics enrichment and pathway analysis in Metabolomics Workbench": stats_metabolites.csv

	Metabolite	mut_gly_mean	mut_ile_mean	Fold_change	log2Fold_change	t_value	pval	padj	metabolite_id	refmet_name	super_class	main_class	sub_class	formula
1	2-Aminobutyric acid	7.580429e-02	1.138526e-05	0.000150192818902466	-12.7008965439374	2.79572769081115	0.0115304601600056	0.0605349158400296	ME305330	2-Aminobutyric acid	Fatty Acyls	Fatty acids	Amino FA	C4H9NO2
2	2-Isopropylmalic acid	0.20652970	0.02272971	0.110055406074768	-3.18369808072833	3.176183398204	0.00479222121016202	0.045832206353674	ME305331	2-Isopropylmalic acid	Fatty Acyls	Fatty acids	Hydroxy FA	C7H12O5
3	Acetic acid	21.19071	15.02788	0.709173029124555	-0.495790425385334	0.933675225218124	0.356693561091138	0.832284975879323	ME305332	Acetic acid	Fatty Acyls	Fatty acids	Saturated FA	C2H4O2
4	Acetylphosphate	0.02233972	0.02086211	0.933857273054452	-0.0987260237437274	0.201275380600172	0.841587187260406	0.974947056482384	ME305333	Acetylphosphate	Organic acids	Organic phosphoric acids	Phosphate esters	C2H5O5P
5	Alanine	0.2090432	0.1505782	0.720320967149374	-0.473288195925974	0.968728209701917	0.3394456138041	0.832284975879323	ME305334	Alanine	Organic acids	Amino acids and peptides	Amino acids	C3H7NO2
6	Coenzyme A	0.0949386	0.1304101	1.37362569070957	0.457988927207993	-0.846393517971381	0.403822392514356	0.848027024280148	ME305335	Coenzyme A	Nucleic acids	Purines	Coenzyme A	C21H36N7O16P3S
7	Ethanolamine	0.07121960	0.07979731	1.1204403001421	0.164065780500721	-0.352860978313193	0.726221119825055	0.974947056482384	ME305336	Ethanolamine	Organic nitrogen compounds	Alkanolamines	1,2-aminoalcohols	C2H7NO
8	Formic acid	17.29399	15.96060	0.922898648605672	-0.115755872999496	0.23471742013157	0.815722422022299	0.974947056482384	ME305337	Formic acid	Organic acids	Carboxylic acids	Carboxylic acids	CH2O2
9	Glutamic acid	0.3680933	0.2540979	0.690308408221503	-0.534687037917564	1.03120796299857	0.309946410583405	0.832284975879323	ME305338	Glutamic acid	Organic acids	Amino acids and peptides	Amino acids	C5H9NO4
10	Glutamine	0.05790047	0.03568924	0.616389469722785	-0.698085879544211	1.04433143294282	0.305603917305219	0.832284975879323	ME305339	Glutamine	Organic acids	Amino acids and peptides	Amino acids	C5H10N2O3
11	Isoleucine	0.000001885	0.880314904	467010.559151194	18.8330956442065	-3.98866057015119	0.000861310437689559	0.0180875191914807	ME305340	Isoleucine	Organic acids	Amino acids and peptides	Amino acids	C6H13NO2
12	Lactic acid	0.07432122	0.05312281	0.714773115941854	-0.484442722157032	0.942579673302373	0.352197269202868	0.832284975879323	ME305341	Lactic acid	Organic acids	Short-chain acids	Short-chain acids	C3H6O3
13	N-Acetylputrescine	0.04162705	0.03432129	0.824494889741166	-0.278417543089902	0.498327479520138	0.621382681594954	0.974947056482384	ME305342	N-Acetylputrescine	Organic acids	Carboxylic acids	Acetamides	C6H14N2O
14	Nicotinic acid	0.01436828	0.01318692	0.917779998719401	-0.123779728606514	0.246652794279087	0.806543155057504	0.974947056482384	ME305343	Nicotinic acid	Organoheterocyclic compounds	Pyridines	Pyridinecarboxylic acids	C6H5NO2
15	Phenylalanine	0.01671756	0.01452206	0.868671026154535	-0.203118176528371	0.378566273317246	0.707254976950161	0.974947056482384	ME305344	Phenylalanine	Organic acids	Amino acids and peptides	Amino acids	C9H11NO2
16	Putrescine	0.6607487	0.6576488	0.995308503823012	-0.00678432505936662	0.0316378617190349	0.974947056482384	0.974947056482384	ME305345	Putrescine	Fatty Acyls	Fatty amines	Monoalkylamines	C4H12N2
17	Pyruvic acid	0.01842475	0.01507483	0.818183693130164	-0.289503311113719	0.522727595479158	0.604537068856837	0.974947056482384	ME305346	Pyruvic acid	Organic acids	Short-chain acids	Short-chain acids	C3H4O3
18	Succinic acid	0.04437687	0.04177694	0.941412497095897	-0.0871010901939472	0.144322738112864	0.886029271176911	0.974947056482384	ME305347	Succinic acid	Organic acids	TCA acids	TCA acids	C4H6O4
19	Threonine	0.1146990	0.1111782	0.96930400439411	-0.0449788834808176	0.089697854353327	0.929015233409041	0.974947056482384	ME305348	Threonine	Organic acids	Amino acids and peptides	Amino acids	C4H9NO3
20	Uracil	0.1420025	0.1552179	1.09306455872256	0.128378612170246	-0.650221037281084	0.519584462252753	0.974947056482384	ME305349	Uracil	Nucleic acids	Pyrimidines	Pyrimidines	C4H4N2O2
21	Valine	1.1138746	0.4330065	0.388739001679363	-1.3631262362283	2.94557273886332	0.00654745805052485	0.045832206353674	ME305350	Valine	Organic acids	Amino acids and peptides	Amino acids	C5H11NO2
