## Supplementary material for "MetENP/MetENPWeb: An R package and web application for metabolomics enrichment and pathway analysis in Metabolomics Workbench": Kegg_pathway_enrichment.csv

	Pathway name	No.of mets in study	Total_no._of_comps_in_pathway	pathway_HG	Padjust
1	alpha-Linolenic acid metabolism	12	44	2.000030e-04	7.000105e-04
2	Arachidonic acid metabolism	6	75	8.110712e-01	9.462497e-01
3	Glycerophospholipid metabolism	6	52	4.142288e-01	6.480498e-01
4	Linoleic acid metabolism	6	28	4.328920e-02	1.010081e-01
5	Phosphonate and phosphinate metabolism	3	56	9.472381e-01	9.472381e-01
6	Retinol metabolism	3	25	4.628927e-01	6.480498e-01
7	Sphingolipid metabolism	14	25	4.433651e-10	3.103556e-09
