## Supplementary material for "MetENP/MetENPWeb: An R package and web application for metabolomics enrichment and pathway analysis in Metabolomics Workbench": met_enrichmentscore.csv

	refmet_name	Exact mass	KEGG ID	Metabolite	Prednisolone_mean	Tetracosactide_mean	Fold_change	log2Fold_change	t_value	pval	padj	metabolite_id	super_class	main_class	sub_class	formula	HG p-value
1	Cer 16:1;O2/24:0	621.6060	C00195	Cer(d16:1/24:0)	0.02364475	0.01310430	0.554216052189175	-0.851479597567965	4.4235200182674	0.00015564047996301	0.00451357391892728	ME272123	Sphingolipids	Ceramides	Cer	C40H79NO3	0.29003750720556
2	Cer 18:1;O2/22:0	621.6060	C00195	Cer(d18:1/22:0)	1.745543	1.052158	0.60276830762691	-0.730324530027716	2.82796673021297	0.00950422012805341	0.0787492524895854	ME272127	Sphingolipids	Ceramides	Cer	C40H79NO3	0.325137828207263
3	Cer 18:2;O2/22:0	619.5903	C00195	Cer(d18:2/22:0)	0.13879469	0.08122998	0.585252793172419	-0.772868180139769	2.99118260061654	0.00603849027607464	0.0584096815686924	ME272135	Sphingolipids	Ceramides	Cer	C40H77NO3	0.325137828207263
4	GlcCer 18:1;O2/22:0	783.6588	C01190	GlcCer(d18:1/22:0)	0.09184512	0.05683874	0.618854218928561	-0.692328495461921	2.30875461170022	0.0299522156090383	0.133771855591964	ME272152	Sphingolipids	Glycosphingolipids	HexCer	C46H89NO8	0.230710593957078
5	GlcCer 18:1;O2/24:0	811.6901	C01190	GlcCer(d18:1/24:0)	0.10963200	0.07580449	0.691444924839463	-0.532313752875802	2.11236743827451	0.0450073609582234	0.16315168347356	ME272154	Sphingolipids	Glycosphingolipids	HexCer	C48H93NO8	0.230710593957078
6	GlcCer 18:1;O2/25:0	825.7058	C01190	GlcCer(d18:1/25:0)	0.008353355	0.005787477	0.692832640298419	-0.529421195874388	2.3841642391304	0.024743062242937	0.130463419099122	ME272156	Sphingolipids	Glycosphingolipids	HexCer	C49H95NO8	0.230710593957078
7	LPC 19:0	537.3794	C04230	LPC(19:0)	0.6939957	0.4572827	0.65891287222673	-0.601840384003966	2.46058479247125	0.0208333241459127	0.179085978954679	ME272000	Glycerophospholipids	Glycerophosphocholines	LPC	C27H56NO7P	0.421685805315205
8	LPC 20:3	545.3481	C04230	LPC(20:3)	3.045845	4.661333	1.53039074542533	0.613900054561593	-2.15054816016156	0.0466545863228432	0.29159116451777	ME272003	Glycerophospholipids	Glycerophosphocholines	LPC	C28H52NO7P	0.421685805315205
9	LPC 24:0	607.4577	C04230	LPC(24:0)	0.12505308	0.08334375	0.666466991456748	-0.585394671097378	3.63255991366385	0.00146035886510435	0.106936524095945	ME272010	Glycerophospholipids	Glycerophosphocholines	LPC	C32H66NO7P	0.421685805315205
10	PC 36:5	779.5465	C00157	PC(36:5)	17.91112	10.42527	0.582055728508323	-0.780770805338705	2.53707092743763	0.0215249825888957	0.179085978954679	ME272042	Glycerophospholipids	Glycerophosphocholines	PC	C44H78NO8P	0.693301676627296
11	PC 38:3	811.6091	C00157	PC(38:3)	26.98349	49.86084	1.8478276901913	0.885830231809884	-4.01568804370935	0.000950941071972963	0.106936524095945	ME272046	Glycerophospholipids	Glycerophosphocholines	PC	C46H86NO8P	0.693301676627296
12	PC 40:5	835.6091	C00157	PC(40:5)	6.944459	10.362208	1.49215482444349	0.57739723590709	-2.69695946375896	0.015512120298186	0.179085978954679	ME272054	Glycerophospholipids	Glycerophosphocholines	PC	C48H86NO8P	0.693301676627296
13	SM 39:1;O2	772.6458	C00550	SM(39:1)	6.499287	3.165393	0.487036962669905	-1.03789682804794	4.73263025517742	8.5148222657542e-05	0.00451357391892728	ME272178	Sphingolipids	Sphingomyelins	SM	C44H89N2O6P	0.0594925199554825
14	SM 40:1;O2	786.6615	C00550	SM(40:1)	35.11792	20.09960	0.572345970376378	-0.805040607220256	2.99314130862647	0.0060423808519337	0.0584096815686924	ME272179	Sphingolipids	Sphingomyelins	SM	C45H91N2O6P	0.0594925199554825
15	SM 41:1;O2	800.6771	C00550	SM(41:1)	22.01091	15.08236	0.685222010357591	-0.545356601194956	2.29728920921163	0.0299833469430265	0.133771855591964	ME272181	Sphingolipids	Sphingomyelins	SM	C46H93N2O6P	0.0594925199554825
16	SM 42:1;O2	814.6928	C00550	SM(42:1)	17.42483	11.37068	0.652556151193441	-0.615826046748317	2.73533982839419	0.0110993597156302	0.0804703579383191	ME272183	Sphingolipids	Sphingomyelins	SM	C47H95N2O6P	0.0594925199554825
17	SM 43:1;O2	828.7084	C00550	SM(43:1)	1.3433925	0.9357938	0.696590013715277	-0.521618304229044	2.5855454685485	0.0156827839945663	0.101066830187205	ME272186	Sphingolipids	Sphingomyelins	SM	C48H97N2O6P	0.0594925199554825
