## Supplementary material for "MetENP/MetENPWeb: An R package and web application for metabolomics enrichment and pathway analysis in Metabolomics Workbench": met_gene_info2.csv

	Metabolite	KEGG ID	sub_class	Rxn_name	rxn	EQUATION	EQUATION_more	RCLASS	ENZYME	orthology_id	ORTHOLOGY	GENES	NAME	DEFINITION	reactant_product
1	PC(38:3)	C00157	PC	S-adenosyl-L-methionine:phosphatidyl-N-dimethylethanolamine N-methyltransferase, Phosphatidylcholine:sterol O-acyltransferase, phosphatidylcholine:retinol O-acyltransferase, CDP-choline:1,2-diacyl-sn-glycerol cholinephosphotransferase, phosphatidylcholine 2-acylhydrolase, NULL, phosphatidylcholine phosphatidohydrolase, ceramide:phosphatidylcholine cholinephosphotransferase, Acyl-CoA:1-acyl-sn-gly…	R01320, R02114, R08387, R01321, R01317, R07064, R01315, R07859, R01310, R08969, R07377, R01318, R07860, R01316	C00019 + C04308 <=> C00021 + C00157, C00157 + C00370 <=> C04230 + C01958, C00157 + C00473 <=> C04233 + C02075, C00307 + C00641 <=> C00055 + C00157, C00157 + C00001 <=> C04230 + C00219, C00157 + C00001 <=> C04230 + C01595, C00157 + C00001 <=> C04230 + C00162, C00157 + C00001 <=> C04230 + C06427, C00157 + C00001 <=> C00416 + C00114, C00195 + C00157 <=> C00550 + C00641, C00157 + C00065 <=> C02737 + …	S-Adenosyl-L-methionine + Phosphatidyl-N-dimethylethanolamine <=> S-Adenosyl-L-homocysteine + Phosphatidylcholine, Phosphatidylcholine + Sterol <=> 1-Acyl-sn-glycero-3-phosphocholine + Steryl ester, Phosphatidylcholine + Retinol <=> 2-Acyl-sn-glycero-3-phosphocholine + Retinyl ester, CDP-choline + 1,2-Diacyl-sn-glycerol <=> CMP + Phosphatidylcholine, Phosphatidylcholine + H2O <=> 1-Acyl-sn-glycer…	c("RC00003 C00019_C00021", "RC00496 C00157_C04308"), c("RC00037 C00157_C04230", "RC00055 C00370_C01958"), RC00041 C00157_C04233 C00473_C02075, c("RC00002 C00055_C00307", "RC00017 C00157_C00641"), c("RC00037 C00157_C04230", "RC00094 C00157_C00219"), c("RC00037 C00157_C04230", "RC00094 C00157_C01595"), c("RC00037 C00157_C04230", "RC00094 C00157_C00162"), c("RC00037 C00157_C04230", "RC00094 C00157_C…	c("2.1.1.16", "2.1.1.71"), 2.3.1.43, 2.3.1.135, 2.7.8.2, 3.1.1.4, 3.1.4.4, 2.7.8.27, NULL, 2.3.1.23, 3.1.1.32	K00551, K00650, K00678, K00994, K01047, K01115, K04714, K08729, K13510, K13512, K13515, K13644, K14621, K16342, K16343, K16817, K16860	phosphatidylethanolamine/phosphatidyl-N-methylethanolamine N-methyltransferase [EC:2.1.1.17 2.1.1.71], lecithin-cholesterol acyltransferase [EC:2.3.1.43], phosphatidylcholine-retinol O-acyltransferase [EC:2.3.1.135], diacylglycerol cholinephosphotransferase [EC:2.7.8.2], secretory phospholipase A2 [EC:3.1.1.4], phospholipase D1/2 [EC:3.1.4.4], shingomyelin synthase [EC:2.7.8.27], phosphatidylseri…	479526(PEMT), 479680(LCAT), 482660(LRAT), 610214(CHPT1), 102151235(PLA2G2C) 404011(PLA2G1B) 478207(PLA2G5) 478514(PLA2G12A) 486361(PLA2G3) 487397(PLA2G2F) 487398(PLA2G2D) 487399 489045(PLA2G12B) 489997, 479473(PLD2) 488167(PLD1), 477582(SGMS1) 478505(SGMS2), 611965(PTDSS1), 488066(LPCAT1) 611330(LPCAT2), 478238(LPCAT4), 486715(LPCAT3), 612948(CEPT1), 611194(PLB1), 480048(PLA2G4A) 487512(PLA2G4B) …	PEMT, LCAT, LRAT, CHPT1, CPT1, PLA2G, SPLA2, PLD1_2, SGMS, PTDSS1, LPCAT1_2, LPCAT4, AGPAT7, LPCAT3, MBOAT5, CEPT1, PLB1, PLB, PLA2G4, CPLA2, PLA2G6, IPLA2, PLA2G16, PLD3_4	phosphatidylethanolamine/phosphatidyl-N-methylethanolamine N-methyltransferase [EC:2.1.1.17 2.1.1.71], lecithin-cholesterol acyltransferase [EC:2.3.1.43], phosphatidylcholine-retinol O-acyltransferase [EC:2.3.1.135], diacylglycerol cholinephosphotransferase [EC:2.7.8.2], secretory phospholipase A2 [EC:3.1.1.4], phospholipase D1/2 [EC:3.1.4.4], shingomyelin synthase [EC:2.7.8.27], phosphatidylseri…	Product, Substrate
2	PC(36:5)	C00157	PC	S-adenosyl-L-methionine:phosphatidyl-N-dimethylethanolamine N-methyltransferase, Phosphatidylcholine:sterol O-acyltransferase, phosphatidylcholine:retinol O-acyltransferase, CDP-choline:1,2-diacyl-sn-glycerol cholinephosphotransferase, phosphatidylcholine 2-acylhydrolase, NULL, phosphatidylcholine phosphatidohydrolase, ceramide:phosphatidylcholine cholinephosphotransferase, Acyl-CoA:1-acyl-sn-gly…	R01320, R02114, R08387, R01321, R01317, R07859, R01315, R07064, R01310, R08969, R07377, R01318, R01316, R07860	C00019 + C04308 <=> C00021 + C00157, C00157 + C00370 <=> C04230 + C01958, C00157 + C00473 <=> C04233 + C02075, C00307 + C00641 <=> C00055 + C00157, C00157 + C00001 <=> C04230 + C00219, C00157 + C00001 <=> C04230 + C06427, C00157 + C00001 <=> C04230 + C00162, C00157 + C00001 <=> C04230 + C01595, C00157 + C00001 <=> C00416 + C00114, C00195 + C00157 <=> C00550 + C00641, C00157 + C00065 <=> C02737 + …	S-Adenosyl-L-methionine + Phosphatidyl-N-dimethylethanolamine <=> S-Adenosyl-L-homocysteine + Phosphatidylcholine, Phosphatidylcholine + Sterol <=> 1-Acyl-sn-glycero-3-phosphocholine + Steryl ester, Phosphatidylcholine + Retinol <=> 2-Acyl-sn-glycero-3-phosphocholine + Retinyl ester, CDP-choline + 1,2-Diacyl-sn-glycerol <=> CMP + Phosphatidylcholine, Phosphatidylcholine + H2O <=> 1-Acyl-sn-glycer…	c("RC00003 C00019_C00021", "RC00496 C00157_C04308"), c("RC00037 C00157_C04230", "RC00055 C00370_C01958"), RC00041 C00157_C04233 C00473_C02075, c("RC00002 C00055_C00307", "RC00017 C00157_C00641"), c("RC00037 C00157_C04230", "RC00094 C00157_C00219"), c("RC00037 C00157_C04230", "RC00094 C00157_C06427"), c("RC00037 C00157_C04230", "RC00094 C00157_C00162"), c("RC00037 C00157_C04230", "RC00094 C00157_C…	c("2.1.1.16", "2.1.1.71"), 2.3.1.43, 2.3.1.135, 2.7.8.2, 3.1.1.4, 3.1.4.4, 2.7.8.27, NULL, 2.3.1.23, 3.1.1.32	K00551, K00650, K00678, K00994, K01047, K01115, K04714, K08729, K13510, K13512, K13515, K13644, K14621, K16342, K16343, K16817, K16860	phosphatidylethanolamine/phosphatidyl-N-methylethanolamine N-methyltransferase [EC:2.1.1.17 2.1.1.71], lecithin-cholesterol acyltransferase [EC:2.3.1.43], phosphatidylcholine-retinol O-acyltransferase [EC:2.3.1.135], diacylglycerol cholinephosphotransferase [EC:2.7.8.2], secretory phospholipase A2 [EC:3.1.1.4], phospholipase D1/2 [EC:3.1.4.4], shingomyelin synthase [EC:2.7.8.27], phosphatidylseri…	479526(PEMT), 479680(LCAT), 482660(LRAT), 610214(CHPT1), 102151235(PLA2G2C) 404011(PLA2G1B) 478207(PLA2G5) 478514(PLA2G12A) 486361(PLA2G3) 487397(PLA2G2F) 487398(PLA2G2D) 487399 489045(PLA2G12B) 489997, 479473(PLD2) 488167(PLD1), 477582(SGMS1) 478505(SGMS2), 611965(PTDSS1), 488066(LPCAT1) 611330(LPCAT2), 478238(LPCAT4), 486715(LPCAT3), 612948(CEPT1), 611194(PLB1), 480048(PLA2G4A) 487512(PLA2G4B) …	PEMT, LCAT, LRAT, CHPT1, CPT1, PLA2G, SPLA2, PLD1_2, SGMS, PTDSS1, LPCAT1_2, LPCAT4, AGPAT7, LPCAT3, MBOAT5, CEPT1, PLB1, PLB, PLA2G4, CPLA2, PLA2G6, IPLA2, PLA2G16, PLD3_4	phosphatidylethanolamine/phosphatidyl-N-methylethanolamine N-methyltransferase [EC:2.1.1.17 2.1.1.71], lecithin-cholesterol acyltransferase [EC:2.3.1.43], phosphatidylcholine-retinol O-acyltransferase [EC:2.3.1.135], diacylglycerol cholinephosphotransferase [EC:2.7.8.2], secretory phospholipase A2 [EC:3.1.1.4], phospholipase D1/2 [EC:3.1.4.4], shingomyelin synthase [EC:2.7.8.27], phosphatidylseri…	Product, Substrate
3	PC(40:5)	C00157	PC	S-adenosyl-L-methionine:phosphatidyl-N-dimethylethanolamine N-methyltransferase, Phosphatidylcholine:sterol O-acyltransferase, phosphatidylcholine:retinol O-acyltransferase, CDP-choline:1,2-diacyl-sn-glycerol cholinephosphotransferase, NULL, phosphatidylcholine 2-acylhydrolase, phosphatidylcholine phosphatidohydrolase, ceramide:phosphatidylcholine cholinephosphotransferase, Acyl-CoA:1-acyl-sn-gly…	R01320, R02114, R08387, R01321, R07859, R07064, R01317, R01315, R01310, R08969, R07377, R01318, R01316, R07860	C00019 + C04308 <=> C00021 + C00157, C00157 + C00370 <=> C04230 + C01958, C00157 + C00473 <=> C04233 + C02075, C00307 + C00641 <=> C00055 + C00157, C00157 + C00001 <=> C04230 + C06427, C00157 + C00001 <=> C04230 + C01595, C00157 + C00001 <=> C04230 + C00219, C00157 + C00001 <=> C04230 + C00162, C00157 + C00001 <=> C00416 + C00114, C00195 + C00157 <=> C00550 + C00641, C00157 + C00065 <=> C02737 + …	S-Adenosyl-L-methionine + Phosphatidyl-N-dimethylethanolamine <=> S-Adenosyl-L-homocysteine + Phosphatidylcholine, Phosphatidylcholine + Sterol <=> 1-Acyl-sn-glycero-3-phosphocholine + Steryl ester, Phosphatidylcholine + Retinol <=> 2-Acyl-sn-glycero-3-phosphocholine + Retinyl ester, CDP-choline + 1,2-Diacyl-sn-glycerol <=> CMP + Phosphatidylcholine, Phosphatidylcholine + H2O <=> 1-Acyl-sn-glycer…	c("RC00003 C00019_C00021", "RC00496 C00157_C04308"), c("RC00037 C00157_C04230", "RC00055 C00370_C01958"), RC00041 C00157_C04233 C00473_C02075, c("RC00002 C00055_C00307", "RC00017 C00157_C00641"), c("RC00037 C00157_C04230", "RC00094 C00157_C06427"), c("RC00037 C00157_C04230", "RC00094 C00157_C01595"), c("RC00037 C00157_C04230", "RC00094 C00157_C00219"), c("RC00037 C00157_C04230", "RC00094 C00157_C…	c("2.1.1.16", "2.1.1.71"), 2.3.1.43, 2.3.1.135, 2.7.8.2, 3.1.1.4, 3.1.4.4, 2.7.8.27, NULL, 2.3.1.23, 3.1.1.32	K00551, K00650, K00678, K00994, K01047, K01115, K04714, K08729, K13510, K13512, K13515, K13644, K14621, K16342, K16343, K16817, K16860	phosphatidylethanolamine/phosphatidyl-N-methylethanolamine N-methyltransferase [EC:2.1.1.17 2.1.1.71], lecithin-cholesterol acyltransferase [EC:2.3.1.43], phosphatidylcholine-retinol O-acyltransferase [EC:2.3.1.135], diacylglycerol cholinephosphotransferase [EC:2.7.8.2], secretory phospholipase A2 [EC:3.1.1.4], phospholipase D1/2 [EC:3.1.4.4], shingomyelin synthase [EC:2.7.8.27], phosphatidylseri…	479526(PEMT), 479680(LCAT), 482660(LRAT), 610214(CHPT1), 102151235(PLA2G2C) 404011(PLA2G1B) 478207(PLA2G5) 478514(PLA2G12A) 486361(PLA2G3) 487397(PLA2G2F) 487398(PLA2G2D) 487399 489045(PLA2G12B) 489997, 479473(PLD2) 488167(PLD1), 477582(SGMS1) 478505(SGMS2), 611965(PTDSS1), 488066(LPCAT1) 611330(LPCAT2), 478238(LPCAT4), 486715(LPCAT3), 612948(CEPT1), 611194(PLB1), 480048(PLA2G4A) 487512(PLA2G4B) …	PEMT, LCAT, LRAT, CHPT1, CPT1, PLA2G, SPLA2, PLD1_2, SGMS, PTDSS1, LPCAT1_2, LPCAT4, AGPAT7, LPCAT3, MBOAT5, CEPT1, PLB1, PLB, PLA2G4, CPLA2, PLA2G6, IPLA2, PLA2G16, PLD3_4	phosphatidylethanolamine/phosphatidyl-N-methylethanolamine N-methyltransferase [EC:2.1.1.17 2.1.1.71], lecithin-cholesterol acyltransferase [EC:2.3.1.43], phosphatidylcholine-retinol O-acyltransferase [EC:2.3.1.135], diacylglycerol cholinephosphotransferase [EC:2.7.8.2], secretory phospholipase A2 [EC:3.1.1.4], phospholipase D1/2 [EC:3.1.4.4], shingomyelin synthase [EC:2.7.8.27], phosphatidylseri…	Product, Substrate
4	LPC(20:3)	C04230	LPC	Phosphatidylcholine:sterol O-acyltransferase, phosphatidylcholine 2-acylhydrolase, NULL, 1-Acyl-sn-glycero-3-phosphocholine acylhydrolase, Acyl-CoA:1-acyl-sn-glycero-3-phosphocholine O-acyltransferase	R02114, R01315, R07859, R07064, R01317, R02746, R01318	C00157 + C00370 <=> C04230 + C01958, C00157 + C00001 <=> C04230 + C00162, C00157 + C00001 <=> C04230 + C06427, C00157 + C00001 <=> C04230 + C01595, C00157 + C00001 <=> C04230 + C00219, C04230 + C00001 <=> C00670 + C00162, C00040 + C04230 <=> C00010 + C00157	Phosphatidylcholine + Sterol <=> 1-Acyl-sn-glycero-3-phosphocholine + Steryl ester, Phosphatidylcholine + H2O <=> 1-Acyl-sn-glycero-3-phosphocholine + Fatty acid, Phosphatidylcholine + H2O <=> 1-Acyl-sn-glycero-3-phosphocholine + (9Z,12Z,15Z)-Octadecatrienoic acid, Phosphatidylcholine + H2O <=> 1-Acyl-sn-glycero-3-phosphocholine + Linoleate, Phosphatidylcholine + H2O <=> 1-Acyl-sn-glycero-3-phosp…	c("RC00037 C00157_C04230", "RC00055 C00370_C01958"), c("RC00037 C00157_C04230", "RC00094 C00157_C00162"), c("RC00037 C00157_C04230", "RC00094 C00157_C06427"), c("RC00037 C00157_C04230", "RC00094 C00157_C01595"), c("RC00037 C00157_C04230", "RC00094 C00157_C00219"), c("RC00020 C00162_C04230", "RC00041 C00670_C04230"), c("RC00004 C00010_C00040", "RC00037 C00157_C04230")	2.3.1.43, 3.1.1.4, 3.1.1.5, 2.3.1.23	K00650, K01047, K06128, K06129, K13510, K13512, K13515, K14621, K14676, K16342, K16343, K16817	lecithin-cholesterol acyltransferase [EC:2.3.1.43], secretory phospholipase A2 [EC:3.1.1.4], lysophospholipase I [EC:3.1.1.5], lysophospholipase III [EC:3.1.1.5], lysophosphatidylcholine acyltransferase / lyso-PAF acetyltransferase [EC:2.3.1.23 2.3.1.67], lysophospholipid acyltransferase [EC:2.3.1.23 2.3.1.-], lysophospholipid acyltransferase 5 [EC:2.3.1.23 2.3.1.-], phospholipase B1, membrane-as…	479680(LCAT), 102151235(PLA2G2C) 404011(PLA2G1B) 478207(PLA2G5) 478514(PLA2G12A) 486361(PLA2G3) 487397(PLA2G2F) 487398(PLA2G2D) 487399 489045(PLA2G12B) 489997, 609018(LYPLA1), 403403(PLA2G15), 488066(LPCAT1) 611330(LPCAT2), 478238(LPCAT4), 486715(LPCAT3), 611194(PLB1), 480663(PNPLA7) 484993(PNPLA6), 480048(PLA2G4A) 487512(PLA2G4B) 487514(PLA2G4E) 487515(PLA2G4F) 608811(PLA2G4D), 481256(PLA2G6), 4…	LCAT, PLA2G, SPLA2, LYPLA1, LYPLA3, LPCAT1_2, LPCAT4, AGPAT7, LPCAT3, MBOAT5, PLB1, PLB, NTE, NRE, PLA2G4, CPLA2, PLA2G6, IPLA2, PLA2G16	lecithin-cholesterol acyltransferase [EC:2.3.1.43], secretory phospholipase A2 [EC:3.1.1.4], lysophospholipase I [EC:3.1.1.5], lysophospholipase III [EC:3.1.1.5], lysophosphatidylcholine acyltransferase / lyso-PAF acetyltransferase [EC:2.3.1.23 2.3.1.67], lysophospholipid acyltransferase [EC:2.3.1.23 2.3.1.-], lysophospholipid acyltransferase 5 [EC:2.3.1.23 2.3.1.-], phospholipase B1, membrane-as…	Product, Substrate
5	LPC(19:0)	C04230	LPC	Phosphatidylcholine:sterol O-acyltransferase, phosphatidylcholine 2-acylhydrolase, NULL, 1-Acyl-sn-glycero-3-phosphocholine acylhydrolase, Acyl-CoA:1-acyl-sn-glycero-3-phosphocholine O-acyltransferase	R02114, R01317, R07859, R07064, R01315, R02746, R01318	C00157 + C00370 <=> C04230 + C01958, C00157 + C00001 <=> C04230 + C00219, C00157 + C00001 <=> C04230 + C06427, C00157 + C00001 <=> C04230 + C01595, C00157 + C00001 <=> C04230 + C00162, C04230 + C00001 <=> C00670 + C00162, C00040 + C04230 <=> C00010 + C00157	Phosphatidylcholine + Sterol <=> 1-Acyl-sn-glycero-3-phosphocholine + Steryl ester, Phosphatidylcholine + H2O <=> 1-Acyl-sn-glycero-3-phosphocholine + Arachidonate, Phosphatidylcholine + H2O <=> 1-Acyl-sn-glycero-3-phosphocholine + (9Z,12Z,15Z)-Octadecatrienoic acid, Phosphatidylcholine + H2O <=> 1-Acyl-sn-glycero-3-phosphocholine + Linoleate, Phosphatidylcholine + H2O <=> 1-Acyl-sn-glycero-3-pho…	c("RC00037 C00157_C04230", "RC00055 C00370_C01958"), c("RC00037 C00157_C04230", "RC00094 C00157_C00219"), c("RC00037 C00157_C04230", "RC00094 C00157_C06427"), c("RC00037 C00157_C04230", "RC00094 C00157_C01595"), c("RC00037 C00157_C04230", "RC00094 C00157_C00162"), c("RC00020 C00162_C04230", "RC00041 C00670_C04230"), c("RC00004 C00010_C00040", "RC00037 C00157_C04230")	2.3.1.43, 3.1.1.4, 3.1.1.5, 2.3.1.23	K00650, K01047, K06128, K06129, K13510, K13512, K13515, K14621, K14676, K16342, K16343, K16817	lecithin-cholesterol acyltransferase [EC:2.3.1.43], secretory phospholipase A2 [EC:3.1.1.4], lysophospholipase I [EC:3.1.1.5], lysophospholipase III [EC:3.1.1.5], lysophosphatidylcholine acyltransferase / lyso-PAF acetyltransferase [EC:2.3.1.23 2.3.1.67], lysophospholipid acyltransferase [EC:2.3.1.23 2.3.1.-], lysophospholipid acyltransferase 5 [EC:2.3.1.23 2.3.1.-], phospholipase B1, membrane-as…	479680(LCAT), 102151235(PLA2G2C) 404011(PLA2G1B) 478207(PLA2G5) 478514(PLA2G12A) 486361(PLA2G3) 487397(PLA2G2F) 487398(PLA2G2D) 487399 489045(PLA2G12B) 489997, 609018(LYPLA1), 403403(PLA2G15), 488066(LPCAT1) 611330(LPCAT2), 478238(LPCAT4), 486715(LPCAT3), 611194(PLB1), 480663(PNPLA7) 484993(PNPLA6), 480048(PLA2G4A) 487512(PLA2G4B) 487514(PLA2G4E) 487515(PLA2G4F) 608811(PLA2G4D), 481256(PLA2G6), 4…	LCAT, PLA2G, SPLA2, LYPLA1, LYPLA3, LPCAT1_2, LPCAT4, AGPAT7, LPCAT3, MBOAT5, PLB1, PLB, NTE, NRE, PLA2G4, CPLA2, PLA2G6, IPLA2, PLA2G16	lecithin-cholesterol acyltransferase [EC:2.3.1.43], secretory phospholipase A2 [EC:3.1.1.4], lysophospholipase I [EC:3.1.1.5], lysophospholipase III [EC:3.1.1.5], lysophosphatidylcholine acyltransferase / lyso-PAF acetyltransferase [EC:2.3.1.23 2.3.1.67], lysophospholipid acyltransferase [EC:2.3.1.23 2.3.1.-], lysophospholipid acyltransferase 5 [EC:2.3.1.23 2.3.1.-], phospholipase B1, membrane-as…	Product, Substrate
6	LPC(24:0)	C04230	LPC	Phosphatidylcholine:sterol O-acyltransferase, phosphatidylcholine 2-acylhydrolase, NULL, 1-Acyl-sn-glycero-3-phosphocholine acylhydrolase, Acyl-CoA:1-acyl-sn-glycero-3-phosphocholine O-acyltransferase	R02114, R01315, R07859, R07064, R01317, R02746, R01318	C00157 + C00370 <=> C04230 + C01958, C00157 + C00001 <=> C04230 + C00162, C00157 + C00001 <=> C04230 + C06427, C00157 + C00001 <=> C04230 + C01595, C00157 + C00001 <=> C04230 + C00219, C04230 + C00001 <=> C00670 + C00162, C00040 + C04230 <=> C00010 + C00157	Phosphatidylcholine + Sterol <=> 1-Acyl-sn-glycero-3-phosphocholine + Steryl ester, Phosphatidylcholine + H2O <=> 1-Acyl-sn-glycero-3-phosphocholine + Fatty acid, Phosphatidylcholine + H2O <=> 1-Acyl-sn-glycero-3-phosphocholine + (9Z,12Z,15Z)-Octadecatrienoic acid, Phosphatidylcholine + H2O <=> 1-Acyl-sn-glycero-3-phosphocholine + Linoleate, Phosphatidylcholine + H2O <=> 1-Acyl-sn-glycero-3-phosp…	c("RC00037 C00157_C04230", "RC00055 C00370_C01958"), c("RC00037 C00157_C04230", "RC00094 C00157_C00162"), c("RC00037 C00157_C04230", "RC00094 C00157_C06427"), c("RC00037 C00157_C04230", "RC00094 C00157_C01595"), c("RC00037 C00157_C04230", "RC00094 C00157_C00219"), c("RC00020 C00162_C04230", "RC00041 C00670_C04230"), c("RC00004 C00010_C00040", "RC00037 C00157_C04230")	2.3.1.43, 3.1.1.4, 3.1.1.5, 2.3.1.23	K00650, K01047, K06128, K06129, K13510, K13512, K13515, K14621, K14676, K16342, K16343, K16817	lecithin-cholesterol acyltransferase [EC:2.3.1.43], secretory phospholipase A2 [EC:3.1.1.4], lysophospholipase I [EC:3.1.1.5], lysophospholipase III [EC:3.1.1.5], lysophosphatidylcholine acyltransferase / lyso-PAF acetyltransferase [EC:2.3.1.23 2.3.1.67], lysophospholipid acyltransferase [EC:2.3.1.23 2.3.1.-], lysophospholipid acyltransferase 5 [EC:2.3.1.23 2.3.1.-], phospholipase B1, membrane-as…	479680(LCAT), 102151235(PLA2G2C) 404011(PLA2G1B) 478207(PLA2G5) 478514(PLA2G12A) 486361(PLA2G3) 487397(PLA2G2F) 487398(PLA2G2D) 487399 489045(PLA2G12B) 489997, 609018(LYPLA1), 403403(PLA2G15), 488066(LPCAT1) 611330(LPCAT2), 478238(LPCAT4), 486715(LPCAT3), 611194(PLB1), 480663(PNPLA7) 484993(PNPLA6), 480048(PLA2G4A) 487512(PLA2G4B) 487514(PLA2G4E) 487515(PLA2G4F) 608811(PLA2G4D), 481256(PLA2G6), 4…	LCAT, PLA2G, SPLA2, LYPLA1, LYPLA3, LPCAT1_2, LPCAT4, AGPAT7, LPCAT3, MBOAT5, PLB1, PLB, NTE, NRE, PLA2G4, CPLA2, PLA2G6, IPLA2, PLA2G16	lecithin-cholesterol acyltransferase [EC:2.3.1.43], secretory phospholipase A2 [EC:3.1.1.4], lysophospholipase I [EC:3.1.1.5], lysophospholipase III [EC:3.1.1.5], lysophosphatidylcholine acyltransferase / lyso-PAF acetyltransferase [EC:2.3.1.23 2.3.1.67], lysophospholipid acyltransferase [EC:2.3.1.23 2.3.1.-], lysophospholipid acyltransferase 5 [EC:2.3.1.23 2.3.1.-], phospholipase B1, membrane-as…	Product, Substrate
7	Cer(d18:2/22:0)	C00195	Cer	UDP-glucose:N-acylsphingosine D-glucosyltransferase, NULL, 3-sn-phosphatidate phosphohydrolase, D-Glucosyl-N-acylsphingosine glucohydrolase, D-galactosyl-N-acylsphingosine galactohydrolase, N-Acylsphingosine amidohydrolase, UDP-alpha-D-galactose:N-acylsphingosine D-galactosyltransferase, acyl-CoA:sphingosine N-acyltransferase, dihydroceramide,ferrocytochrome b5:oxygen oxidoreductase (4,5-dehydrog…	R01497, R06275, R06522, R01498, R03617, R01494, R06277, R01500, R01496, R06519, R08969, R01495, R02541	C00029 + C00195 <=> C00015 + C01190, G10608 + C00195 <=> G10619 + G10238, C02960 + C00001 <=> C00195 + C00009, C01190 + C00001 <=> C00031 + C00195, C02686 + C00001 <=> C00124 + C00195, C00195 + C00001 <=> C00162 + C00319, G10609 + C00195 <=> G10619 + G11121, C00052 + C00195 <=> C00015 + C02686, C00040 + C00319 <=> C00010 + C00195, C12126 + 2 C00999 + C00007 + 2 C00080 <=> C00195 + 2 C00996 + 2 C0…	UDP-glucose + N-Acylsphingosine <=> UDP + Glucosylceramide, UDP-D-glucose + N-Acylsphingosine <=> UDP + Glucosylceramide, Ceramide 1-phosphate + H2O <=> N-Acylsphingosine + Orthophosphate, Glucosylceramide + H2O <=> D-Glucose + N-Acylsphingosine, Galactosylceramide + H2O <=> D-Galactose + N-Acylsphingosine, N-Acylsphingosine + H2O <=> Fatty acid + Sphingosine, UDP-D-galactose + N-Acylsphingosine …	c("RC00005 C00015_C00029", "RC00059 C00195_C01190"), NULL, RC00017 C00195_C02960, c("RC00059 C00195_C01190", "RC00451 C00031_C01190"), c("RC00059 C00195_C02686", "RC00451 C00124_C02686"), c("RC00064 C00195_C00319", "RC00328 C00162_C00195"), c("RC00005 C00015_C00052", "RC00059 C00195_C02686"), c("RC00004 C00010_C00040", "RC00064 C00195_C00319"), RC00824 C00195_C12126, RC00017 C00157_C00641 C00195_…	2.4.1.80, c("3.1.3.4", "3.1.3.-"), c("3.2.1.45", "3.2.1.62"), c("3.2.1.46", "3.2.1.62"), 3.5.1.23, 2.4.1.47, c("2.3.1.24", "2.3.1.291"), 1.14.19.17, 2.7.8.27, 2.7.1.138, 3.1.4.12	K00720, K01080, K01201, K01202, K01441, K04628, K04710, K04712, K04714, K04715, K04716, K04717, K12348, K12349, K12350, K12351, K12352, K12353, K12354, K17108, K23727	ceramide glucosyltransferase [EC:2.4.1.80], phosphatidate phosphatase [EC:3.1.3.4], glucosylceramidase [EC:3.2.1.45], galactosylceramidase [EC:3.2.1.46], alkaline ceramidase [EC:3.5.1.23], ceramide galactosyltransferase [EC:2.4.1.47], ceramide synthetase [EC:2.3.1.24], sphingolipid 4-desaturase/C4-monooxygenase [EC:1.14.19.17 1.14.18.5], shingomyelin synthase [EC:2.7.8.27], ceramide kinase [EC:2.…	481666(UGCG), 100856443(PLPP2) 479557(PLPP3) 607962(PLPP1), 612206(GBA), 403916(GALC), 100856386(ACER2) 611739(ACER1), 487910(UGT8), 483187(CERS2) 485008(CERS4) 607925(CERS3) 609789(CERS1), 490395(DEGS1) 490854(DEGS2), 477582(SGMS1) 478505(SGMS2), 474464(CERK), 490728(SGPP1), 610884(SGPP2), 482897(ASAH1), 486461(ASAH2), 485334(SMPD1), 100856377(SMPD2), 489743(SMPD3), 486434(SMPD4), 100855615 6086…	UGCG, PLPP1_2_3, GBA, srfJ, GALC, ACER1_2, ASAH3, CGT, UGT8, CERS1_2_3_4, LASS1_2_3_4, DEGS, SGMS, CERK, SGPP1, SGPP2, ASAH1, ASAH2, SMPD1, ASM, SMPD2, SMPD3, SMPD4, ENPP7, GBA2, CERS5_6, LASS5_6	ceramide glucosyltransferase [EC:2.4.1.80], phosphatidate phosphatase [EC:3.1.3.4], glucosylceramidase [EC:3.2.1.45], galactosylceramidase [EC:3.2.1.46], alkaline ceramidase [EC:3.5.1.23], ceramide galactosyltransferase [EC:2.4.1.47], ceramide synthetase [EC:2.3.1.24], sphingolipid 4-desaturase/C4-monooxygenase [EC:1.14.19.17 1.14.18.5], shingomyelin synthase [EC:2.7.8.27], ceramide kinase [EC:2.…	Substrate, Product
8	Cer(d18:1/22:0)	C00195	Cer	UDP-glucose:N-acylsphingosine D-glucosyltransferase, NULL, 3-sn-phosphatidate phosphohydrolase, D-Glucosyl-N-acylsphingosine glucohydrolase, D-galactosyl-N-acylsphingosine galactohydrolase, N-Acylsphingosine amidohydrolase, UDP-alpha-D-galactose:N-acylsphingosine D-galactosyltransferase, acyl-CoA:sphingosine N-acyltransferase, dihydroceramide,ferrocytochrome b5:oxygen oxidoreductase (4,5-dehydrog…	R01497, R06275, R06522, R01498, R03617, R01494, R01500, R06277, R01496, R06519, R08969, R01495, R02541	C00029 + C00195 <=> C00015 + C01190, G10608 + C00195 <=> G10619 + G10238, C02960 + C00001 <=> C00195 + C00009, C01190 + C00001 <=> C00031 + C00195, C02686 + C00001 <=> C00124 + C00195, C00195 + C00001 <=> C00162 + C00319, C00052 + C00195 <=> C00015 + C02686, G10609 + C00195 <=> G10619 + G11121, C00040 + C00319 <=> C00010 + C00195, C12126 + 2 C00999 + C00007 + 2 C00080 <=> C00195 + 2 C00996 + 2 C0…	UDP-glucose + N-Acylsphingosine <=> UDP + Glucosylceramide, UDP-D-glucose + N-Acylsphingosine <=> UDP + Glucosylceramide, Ceramide 1-phosphate + H2O <=> N-Acylsphingosine + Orthophosphate, Glucosylceramide + H2O <=> D-Glucose + N-Acylsphingosine, Galactosylceramide + H2O <=> D-Galactose + N-Acylsphingosine, N-Acylsphingosine + H2O <=> Fatty acid + Sphingosine, UDP-alpha-D-galactose + N-Acylsphing…	c("RC00005 C00015_C00029", "RC00059 C00195_C01190"), NULL, RC00017 C00195_C02960, c("RC00059 C00195_C01190", "RC00451 C00031_C01190"), c("RC00059 C00195_C02686", "RC00451 C00124_C02686"), c("RC00064 C00195_C00319", "RC00328 C00162_C00195"), c("RC00005 C00015_C00052", "RC00059 C00195_C02686"), c("RC00004 C00010_C00040", "RC00064 C00195_C00319"), RC00824 C00195_C12126, RC00017 C00157_C00641 C00195_…	2.4.1.80, c("3.1.3.4", "3.1.3.-"), c("3.2.1.45", "3.2.1.62"), c("3.2.1.46", "3.2.1.62"), 3.5.1.23, 2.4.1.47, c("2.3.1.24", "2.3.1.291"), 1.14.19.17, 2.7.8.27, 2.7.1.138, 3.1.4.12	K00720, K01080, K01201, K01202, K01441, K04628, K04710, K04712, K04714, K04715, K04716, K04717, K12348, K12349, K12350, K12351, K12352, K12353, K12354, K17108, K23727	ceramide glucosyltransferase [EC:2.4.1.80], phosphatidate phosphatase [EC:3.1.3.4], glucosylceramidase [EC:3.2.1.45], galactosylceramidase [EC:3.2.1.46], alkaline ceramidase [EC:3.5.1.23], ceramide galactosyltransferase [EC:2.4.1.47], ceramide synthetase [EC:2.3.1.24], sphingolipid 4-desaturase/C4-monooxygenase [EC:1.14.19.17 1.14.18.5], shingomyelin synthase [EC:2.7.8.27], ceramide kinase [EC:2.…	481666(UGCG), 100856443(PLPP2) 479557(PLPP3) 607962(PLPP1), 612206(GBA), 403916(GALC), 100856386(ACER2) 611739(ACER1), 487910(UGT8), 483187(CERS2) 485008(CERS4) 607925(CERS3) 609789(CERS1), 490395(DEGS1) 490854(DEGS2), 477582(SGMS1) 478505(SGMS2), 474464(CERK), 490728(SGPP1), 610884(SGPP2), 482897(ASAH1), 486461(ASAH2), 485334(SMPD1), 100856377(SMPD2), 489743(SMPD3), 486434(SMPD4), 100855615 6086…	UGCG, PLPP1_2_3, GBA, srfJ, GALC, ACER1_2, ASAH3, CGT, UGT8, CERS1_2_3_4, LASS1_2_3_4, DEGS, SGMS, CERK, SGPP1, SGPP2, ASAH1, ASAH2, SMPD1, ASM, SMPD2, SMPD3, SMPD4, ENPP7, GBA2, CERS5_6, LASS5_6	ceramide glucosyltransferase [EC:2.4.1.80], phosphatidate phosphatase [EC:3.1.3.4], glucosylceramidase [EC:3.2.1.45], galactosylceramidase [EC:3.2.1.46], alkaline ceramidase [EC:3.5.1.23], ceramide galactosyltransferase [EC:2.4.1.47], ceramide synthetase [EC:2.3.1.24], sphingolipid 4-desaturase/C4-monooxygenase [EC:1.14.19.17 1.14.18.5], shingomyelin synthase [EC:2.7.8.27], ceramide kinase [EC:2.…	Substrate, Product
9	Cer(d16:1/24:0)	C00195	Cer	UDP-glucose:N-acylsphingosine D-glucosyltransferase, NULL, 3-sn-phosphatidate phosphohydrolase, D-Glucosyl-N-acylsphingosine glucohydrolase, D-galactosyl-N-acylsphingosine galactohydrolase, N-Acylsphingosine amidohydrolase, UDP-alpha-D-galactose:N-acylsphingosine D-galactosyltransferase, acyl-CoA:sphingosine N-acyltransferase, dihydroceramide,ferrocytochrome b5:oxygen oxidoreductase (4,5-dehydrog…	R01497, R06275, R06522, R01498, R03617, R01494, R01500, R06277, R01496, R06519, R08969, R01495, R02541	C00029 + C00195 <=> C00015 + C01190, G10608 + C00195 <=> G10619 + G10238, C02960 + C00001 <=> C00195 + C00009, C01190 + C00001 <=> C00031 + C00195, C02686 + C00001 <=> C00124 + C00195, C00195 + C00001 <=> C00162 + C00319, C00052 + C00195 <=> C00015 + C02686, G10609 + C00195 <=> G10619 + G11121, C00040 + C00319 <=> C00010 + C00195, C12126 + 2 C00999 + C00007 + 2 C00080 <=> C00195 + 2 C00996 + 2 C0…	UDP-glucose + N-Acylsphingosine <=> UDP + Glucosylceramide, UDP-D-glucose + N-Acylsphingosine <=> UDP + Glucosylceramide, Ceramide 1-phosphate + H2O <=> N-Acylsphingosine + Orthophosphate, Glucosylceramide + H2O <=> D-Glucose + N-Acylsphingosine, Galactosylceramide + H2O <=> D-Galactose + N-Acylsphingosine, N-Acylsphingosine + H2O <=> Fatty acid + Sphingosine, UDP-alpha-D-galactose + N-Acylsphing…	c("RC00005 C00015_C00029", "RC00059 C00195_C01190"), NULL, RC00017 C00195_C02960, c("RC00059 C00195_C01190", "RC00451 C00031_C01190"), c("RC00059 C00195_C02686", "RC00451 C00124_C02686"), c("RC00064 C00195_C00319", "RC00328 C00162_C00195"), c("RC00005 C00015_C00052", "RC00059 C00195_C02686"), c("RC00004 C00010_C00040", "RC00064 C00195_C00319"), RC00824 C00195_C12126, RC00017 C00157_C00641 C00195_…	2.4.1.80, c("3.1.3.4", "3.1.3.-"), c("3.2.1.45", "3.2.1.62"), c("3.2.1.46", "3.2.1.62"), 3.5.1.23, 2.4.1.47, c("2.3.1.24", "2.3.1.291"), 1.14.19.17, 2.7.8.27, 2.7.1.138, 3.1.4.12	K00720, K01080, K01201, K01202, K01441, K04628, K04710, K04712, K04714, K04715, K04716, K04717, K12348, K12349, K12350, K12351, K12352, K12353, K12354, K17108, K23727	ceramide glucosyltransferase [EC:2.4.1.80], phosphatidate phosphatase [EC:3.1.3.4], glucosylceramidase [EC:3.2.1.45], galactosylceramidase [EC:3.2.1.46], alkaline ceramidase [EC:3.5.1.23], ceramide galactosyltransferase [EC:2.4.1.47], ceramide synthetase [EC:2.3.1.24], sphingolipid 4-desaturase/C4-monooxygenase [EC:1.14.19.17 1.14.18.5], shingomyelin synthase [EC:2.7.8.27], ceramide kinase [EC:2.…	481666(UGCG), 100856443(PLPP2) 479557(PLPP3) 607962(PLPP1), 612206(GBA), 403916(GALC), 100856386(ACER2) 611739(ACER1), 487910(UGT8), 483187(CERS2) 485008(CERS4) 607925(CERS3) 609789(CERS1), 490395(DEGS1) 490854(DEGS2), 477582(SGMS1) 478505(SGMS2), 474464(CERK), 490728(SGPP1), 610884(SGPP2), 482897(ASAH1), 486461(ASAH2), 485334(SMPD1), 100856377(SMPD2), 489743(SMPD3), 486434(SMPD4), 100855615 6086…	UGCG, PLPP1_2_3, GBA, srfJ, GALC, ACER1_2, ASAH3, CGT, UGT8, CERS1_2_3_4, LASS1_2_3_4, DEGS, SGMS, CERK, SGPP1, SGPP2, ASAH1, ASAH2, SMPD1, ASM, SMPD2, SMPD3, SMPD4, ENPP7, GBA2, CERS5_6, LASS5_6	ceramide glucosyltransferase [EC:2.4.1.80], phosphatidate phosphatase [EC:3.1.3.4], glucosylceramidase [EC:3.2.1.45], galactosylceramidase [EC:3.2.1.46], alkaline ceramidase [EC:3.5.1.23], ceramide galactosyltransferase [EC:2.4.1.47], ceramide synthetase [EC:2.3.1.24], sphingolipid 4-desaturase/C4-monooxygenase [EC:1.14.19.17 1.14.18.5], shingomyelin synthase [EC:2.7.8.27], ceramide kinase [EC:2.…	Substrate, Product
10	GlcCer(d18:1/24:0)	C01190	HexCer	UDP-glucose:N-acylsphingosine D-glucosyltransferase, D-Glucosyl-N-acylsphingosine glucohydrolase, UDP-alpha-D-galactose:beta-D-glucosyl-(1<->1)-ceramide 4-beta-D-galactosyltransferase, beta-D-Galactosyl-1,4-beta-D-glucosylceramide galactohydrolase	R01497, R01498, R03354, R03355	C00029 + C00195 <=> C00015 + C01190, C01190 + C00001 <=> C00031 + C00195, C01190 + C00052 <=> C01290 + C00015, C01290 + C00001 <=> C01190 + C00124	UDP-glucose + N-Acylsphingosine <=> UDP + Glucosylceramide, Glucosylceramide + H2O <=> D-Glucose + N-Acylsphingosine, Glucosylceramide + UDP-alpha-D-galactose <=> Lactosylceramide + UDP, Lactosylceramide + H2O <=> Glucosylceramide + D-Galactose	c("RC00005 C00015_C00029", "RC00059 C00195_C01190"), c("RC00059 C00195_C01190", "RC00451 C00031_C01190"), c("RC00005 C00015_C00052", "RC00049 C01190_C01290"), RC00049 C00124_C01290 C01190_C01290	2.4.1.80, c("3.2.1.45", "3.2.1.62"), 2.4.1.274, 3.2.1.23	K00720, K01201, K07553, K12309, K17108	ceramide glucosyltransferase [EC:2.4.1.80], glucosylceramidase [EC:3.2.1.45], beta-1,4-galactosyltransferase 6 [EC:2.4.1.274], beta-galactosidase [EC:3.2.1.23], non-lysosomal glucosylceramidase [EC:3.2.1.45]	481666(UGCG), 612206(GBA), 490499(B4GALT6), 403873(GLB1), 474760(GBA2)	UGCG, GBA, srfJ, B4GALT6, GLB1, ELNR1, GBA2	ceramide glucosyltransferase [EC:2.4.1.80], glucosylceramidase [EC:3.2.1.45], beta-1,4-galactosyltransferase 6 [EC:2.4.1.274], beta-galactosidase [EC:3.2.1.23], non-lysosomal glucosylceramidase [EC:3.2.1.45]	Product, Substrate
11	GlcCer(d18:1/22:0)	C01190	HexCer	UDP-glucose:N-acylsphingosine D-glucosyltransferase, D-Glucosyl-N-acylsphingosine glucohydrolase, UDP-alpha-D-galactose:beta-D-glucosyl-(1<->1)-ceramide 4-beta-D-galactosyltransferase, beta-D-Galactosyl-1,4-beta-D-glucosylceramide galactohydrolase	R01497, R01498, R03354, R03355	C00029 + C00195 <=> C00015 + C01190, C01190 + C00001 <=> C00031 + C00195, C01190 + C00052 <=> C01290 + C00015, C01290 + C00001 <=> C01190 + C00124	UDP-glucose + N-Acylsphingosine <=> UDP + Glucosylceramide, Glucosylceramide + H2O <=> D-Glucose + N-Acylsphingosine, Glucosylceramide + UDP-alpha-D-galactose <=> Lactosylceramide + UDP, Lactosylceramide + H2O <=> Glucosylceramide + D-Galactose	c("RC00005 C00015_C00029", "RC00059 C00195_C01190"), c("RC00059 C00195_C01190", "RC00451 C00031_C01190"), c("RC00005 C00015_C00052", "RC00049 C01190_C01290"), RC00049 C00124_C01290 C01190_C01290	2.4.1.80, c("3.2.1.45", "3.2.1.62"), 2.4.1.274, 3.2.1.23	K00720, K01201, K07553, K12309, K17108	ceramide glucosyltransferase [EC:2.4.1.80], glucosylceramidase [EC:3.2.1.45], beta-1,4-galactosyltransferase 6 [EC:2.4.1.274], beta-galactosidase [EC:3.2.1.23], non-lysosomal glucosylceramidase [EC:3.2.1.45]	481666(UGCG), 612206(GBA), 490499(B4GALT6), 403873(GLB1), 474760(GBA2)	UGCG, GBA, srfJ, B4GALT6, GLB1, ELNR1, GBA2	ceramide glucosyltransferase [EC:2.4.1.80], glucosylceramidase [EC:3.2.1.45], beta-1,4-galactosyltransferase 6 [EC:2.4.1.274], beta-galactosidase [EC:3.2.1.23], non-lysosomal glucosylceramidase [EC:3.2.1.45]	Product, Substrate
12	GlcCer(d18:1/25:0)	C01190	HexCer	UDP-glucose:N-acylsphingosine D-glucosyltransferase, D-Glucosyl-N-acylsphingosine glucohydrolase, UDP-alpha-D-galactose:beta-D-glucosyl-(1<->1)-ceramide 4-beta-D-galactosyltransferase, beta-D-Galactosyl-1,4-beta-D-glucosylceramide galactohydrolase	R01497, R01498, R03354, R03355	C00029 + C00195 <=> C00015 + C01190, C01190 + C00001 <=> C00031 + C00195, C01190 + C00052 <=> C01290 + C00015, C01290 + C00001 <=> C01190 + C00124	UDP-glucose + N-Acylsphingosine <=> UDP + Glucosylceramide, Glucosylceramide + H2O <=> D-Glucose + N-Acylsphingosine, Glucosylceramide + UDP-alpha-D-galactose <=> Lactosylceramide + UDP, Lactosylceramide + H2O <=> Glucosylceramide + D-Galactose	c("RC00005 C00015_C00029", "RC00059 C00195_C01190"), c("RC00059 C00195_C01190", "RC00451 C00031_C01190"), c("RC00005 C00015_C00052", "RC00049 C01190_C01290"), RC00049 C00124_C01290 C01190_C01290	2.4.1.80, c("3.2.1.45", "3.2.1.62"), 2.4.1.274, 3.2.1.23	K00720, K01201, K07553, K12309, K17108	ceramide glucosyltransferase [EC:2.4.1.80], glucosylceramidase [EC:3.2.1.45], beta-1,4-galactosyltransferase 6 [EC:2.4.1.274], beta-galactosidase [EC:3.2.1.23], non-lysosomal glucosylceramidase [EC:3.2.1.45]	481666(UGCG), 612206(GBA), 490499(B4GALT6), 403873(GLB1), 474760(GBA2)	UGCG, GBA, srfJ, B4GALT6, GLB1, ELNR1, GBA2	ceramide glucosyltransferase [EC:2.4.1.80], glucosylceramidase [EC:3.2.1.45], beta-1,4-galactosyltransferase 6 [EC:2.4.1.274], beta-galactosidase [EC:3.2.1.23], non-lysosomal glucosylceramidase [EC:3.2.1.45]	Product, Substrate
13	SM(43:1)	C00550	SM	ceramide:phosphatidylcholine cholinephosphotransferase, Sphingomyelin cholinephosphohydrolase	R08969, R02541	C00195 + C00157 <=> C00550 + C00641, C00550 + C00001 <=> C00195 + C00588	N-Acylsphingosine + Phosphatidylcholine <=> Sphingomyelin + 1,2-Diacyl-sn-glycerol, Sphingomyelin + H2O <=> N-Acylsphingosine + Choline phosphate	RC00017 C00157_C00641 C00195_C00550, c("RC00017 C00195_C00550", "RC00425 C00550_C00588")	2.7.8.27, 3.1.4.12	K04714, K12350, K12351, K12352, K12353, K12354	shingomyelin synthase [EC:2.7.8.27], sphingomyelin phosphodiesterase [EC:3.1.4.12], sphingomyelin phosphodiesterase 2 [EC:3.1.4.12], sphingomyelin phosphodiesterase 3 [EC:3.1.4.12], sphingomyelin phosphodiesterase 4 [EC:3.1.4.12], ectonucleotide pyrophosphatase/phosphodiesterase family member 7 [EC:3.1.4.12]	477582(SGMS1) 478505(SGMS2), 485334(SMPD1), 100856377(SMPD2), 489743(SMPD3), 486434(SMPD4), 100855615 608627(ENPP7)	SGMS, SMPD1, ASM, SMPD2, SMPD3, SMPD4, ENPP7	shingomyelin synthase [EC:2.7.8.27], sphingomyelin phosphodiesterase [EC:3.1.4.12], sphingomyelin phosphodiesterase 2 [EC:3.1.4.12], sphingomyelin phosphodiesterase 3 [EC:3.1.4.12], sphingomyelin phosphodiesterase 4 [EC:3.1.4.12], ectonucleotide pyrophosphatase/phosphodiesterase family member 7 [EC:3.1.4.12]	Product, Substrate
14	SM(42:1)	C00550	SM	ceramide:phosphatidylcholine cholinephosphotransferase, Sphingomyelin cholinephosphohydrolase	R08969, R02541	C00195 + C00157 <=> C00550 + C00641, C00550 + C00001 <=> C00195 + C00588	N-Acylsphingosine + Phosphatidylcholine <=> Sphingomyelin + 1,2-Diacyl-sn-glycerol, Sphingomyelin + H2O <=> N-Acylsphingosine + Choline phosphate	RC00017 C00157_C00641 C00195_C00550, c("RC00017 C00195_C00550", "RC00425 C00550_C00588")	2.7.8.27, 3.1.4.12	K04714, K12350, K12351, K12352, K12353, K12354	shingomyelin synthase [EC:2.7.8.27], sphingomyelin phosphodiesterase [EC:3.1.4.12], sphingomyelin phosphodiesterase 2 [EC:3.1.4.12], sphingomyelin phosphodiesterase 3 [EC:3.1.4.12], sphingomyelin phosphodiesterase 4 [EC:3.1.4.12], ectonucleotide pyrophosphatase/phosphodiesterase family member 7 [EC:3.1.4.12]	477582(SGMS1) 478505(SGMS2), 485334(SMPD1), 100856377(SMPD2), 489743(SMPD3), 486434(SMPD4), 100855615 608627(ENPP7)	SGMS, SMPD1, ASM, SMPD2, SMPD3, SMPD4, ENPP7	shingomyelin synthase [EC:2.7.8.27], sphingomyelin phosphodiesterase [EC:3.1.4.12], sphingomyelin phosphodiesterase 2 [EC:3.1.4.12], sphingomyelin phosphodiesterase 3 [EC:3.1.4.12], sphingomyelin phosphodiesterase 4 [EC:3.1.4.12], ectonucleotide pyrophosphatase/phosphodiesterase family member 7 [EC:3.1.4.12]	Product, Substrate
15	SM(41:1)	C00550	SM	ceramide:phosphatidylcholine cholinephosphotransferase, Sphingomyelin cholinephosphohydrolase	R08969, R02541	C00195 + C00157 <=> C00550 + C00641, C00550 + C00001 <=> C00195 + C00588	N-Acylsphingosine + Phosphatidylcholine <=> Sphingomyelin + 1,2-Diacyl-sn-glycerol, Sphingomyelin + H2O <=> N-Acylsphingosine + Choline phosphate	RC00017 C00157_C00641 C00195_C00550, c("RC00017 C00195_C00550", "RC00425 C00550_C00588")	2.7.8.27, 3.1.4.12	K04714, K12350, K12351, K12352, K12353, K12354	shingomyelin synthase [EC:2.7.8.27], sphingomyelin phosphodiesterase [EC:3.1.4.12], sphingomyelin phosphodiesterase 2 [EC:3.1.4.12], sphingomyelin phosphodiesterase 3 [EC:3.1.4.12], sphingomyelin phosphodiesterase 4 [EC:3.1.4.12], ectonucleotide pyrophosphatase/phosphodiesterase family member 7 [EC:3.1.4.12]	477582(SGMS1) 478505(SGMS2), 485334(SMPD1), 100856377(SMPD2), 489743(SMPD3), 486434(SMPD4), 100855615 608627(ENPP7)	SGMS, SMPD1, ASM, SMPD2, SMPD3, SMPD4, ENPP7	shingomyelin synthase [EC:2.7.8.27], sphingomyelin phosphodiesterase [EC:3.1.4.12], sphingomyelin phosphodiesterase 2 [EC:3.1.4.12], sphingomyelin phosphodiesterase 3 [EC:3.1.4.12], sphingomyelin phosphodiesterase 4 [EC:3.1.4.12], ectonucleotide pyrophosphatase/phosphodiesterase family member 7 [EC:3.1.4.12]	Product, Substrate
16	SM(40:1)	C00550	SM	ceramide:phosphatidylcholine cholinephosphotransferase, Sphingomyelin cholinephosphohydrolase	R08969, R02541	C00195 + C00157 <=> C00550 + C00641, C00550 + C00001 <=> C00195 + C00588	N-Acylsphingosine + Phosphatidylcholine <=> Sphingomyelin + 1,2-Diacyl-sn-glycerol, Sphingomyelin + H2O <=> N-Acylsphingosine + Choline phosphate	RC00017 C00157_C00641 C00195_C00550, c("RC00017 C00195_C00550", "RC00425 C00550_C00588")	2.7.8.27, 3.1.4.12	K04714, K12350, K12351, K12352, K12353, K12354	shingomyelin synthase [EC:2.7.8.27], sphingomyelin phosphodiesterase [EC:3.1.4.12], sphingomyelin phosphodiesterase 2 [EC:3.1.4.12], sphingomyelin phosphodiesterase 3 [EC:3.1.4.12], sphingomyelin phosphodiesterase 4 [EC:3.1.4.12], ectonucleotide pyrophosphatase/phosphodiesterase family member 7 [EC:3.1.4.12]	477582(SGMS1) 478505(SGMS2), 485334(SMPD1), 100856377(SMPD2), 489743(SMPD3), 486434(SMPD4), 100855615 608627(ENPP7)	SGMS, SMPD1, ASM, SMPD2, SMPD3, SMPD4, ENPP7	shingomyelin synthase [EC:2.7.8.27], sphingomyelin phosphodiesterase [EC:3.1.4.12], sphingomyelin phosphodiesterase 2 [EC:3.1.4.12], sphingomyelin phosphodiesterase 3 [EC:3.1.4.12], sphingomyelin phosphodiesterase 4 [EC:3.1.4.12], ectonucleotide pyrophosphatase/phosphodiesterase family member 7 [EC:3.1.4.12]	Product, Substrate
17	SM(39:1)	C00550	SM	ceramide:phosphatidylcholine cholinephosphotransferase, Sphingomyelin cholinephosphohydrolase	R08969, R02541	C00195 + C00157 <=> C00550 + C00641, C00550 + C00001 <=> C00195 + C00588	N-Acylsphingosine + Phosphatidylcholine <=> Sphingomyelin + 1,2-Diacyl-sn-glycerol, Sphingomyelin + H2O <=> N-Acylsphingosine + Choline phosphate	RC00017 C00157_C00641 C00195_C00550, c("RC00017 C00195_C00550", "RC00425 C00550_C00588")	2.7.8.27, 3.1.4.12	K04714, K12350, K12351, K12352, K12353, K12354	shingomyelin synthase [EC:2.7.8.27], sphingomyelin phosphodiesterase [EC:3.1.4.12], sphingomyelin phosphodiesterase 2 [EC:3.1.4.12], sphingomyelin phosphodiesterase 3 [EC:3.1.4.12], sphingomyelin phosphodiesterase 4 [EC:3.1.4.12], ectonucleotide pyrophosphatase/phosphodiesterase family member 7 [EC:3.1.4.12]	477582(SGMS1) 478505(SGMS2), 485334(SMPD1), 100856377(SMPD2), 489743(SMPD3), 486434(SMPD4), 100855615 608627(ENPP7)	SGMS, SMPD1, ASM, SMPD2, SMPD3, SMPD4, ENPP7	shingomyelin synthase [EC:2.7.8.27], sphingomyelin phosphodiesterase [EC:3.1.4.12], sphingomyelin phosphodiesterase 2 [EC:3.1.4.12], sphingomyelin phosphodiesterase 3 [EC:3.1.4.12], sphingomyelin phosphodiesterase 4 [EC:3.1.4.12], ectonucleotide pyrophosphatase/phosphodiesterase family member 7 [EC:3.1.4.12]	Product, Substrate
