## Supplementary material for "MetENP/MetENPWeb: An R package and web application for metabolomics enrichment and pathway analysis in Metabolomics Workbench": significant_met.csv

	Metabolite	Prednisolone_mean	Tetracosactide_mean	Fold_change	log2Fold_change	t_value	pval	padj	metabolite_id	refmet_name	super_class	main_class	sub_class	formula
1	CE(16:0)	2.805910	1.791764	0.638567879939128	-0.647088107932933	3.3906548323269	0.00229800687185207	0.106936524095945	ME271966	CE 16:0	Sterol Lipids	Sterol esters	Chol. esters	C43H76O2
2	CE(17:0)	0.05964709	0.03904533	0.654605782109404	-0.611301749174833	2.93931871522031	0.00699478050464894	0.131152134462168	ME271968	CE 17:0	Sterol Lipids	Sterol esters	Chol. esters	C44H78O2
3	LPC(19:0)	0.6939957	0.4572827	0.65891287222673	-0.601840384003966	2.46058479247125	0.0208333241459127	0.179085978954679	ME272000	LPC 19:0	Glycerophospholipids	Glycerophosphocholines	LPC	C27H56NO7P
4	LPC(20:3)	3.045845	4.661333	1.53039074542533	0.613900054561593	-2.15054816016156	0.0466545863228432	0.29159116451777	ME272003	LPC 20:3	Glycerophospholipids	Glycerophosphocholines	LPC	C28H52NO7P
5	LPC(24:0)	0.12505308	0.08334375	0.666466991456748	-0.585394671097378	3.63255991366385	0.00146035886510435	0.106936524095945	ME272010	LPC 24:0	Glycerophospholipids	Glycerophosphocholines	LPC	C32H66NO7P
6	PC(36:5)	17.91112	10.42527	0.582055728508323	-0.780770805338705	2.53707092743763	0.0215249825888957	0.179085978954679	ME272042	PC 36:5	Glycerophospholipids	Glycerophosphocholines	PC	C44H78NO8P
7	PC(38:3)	26.98349	49.86084	1.8478276901913	0.885830231809884	-4.01568804370935	0.000950941071972963	0.106936524095945	ME272046	PC 38:3	Glycerophospholipids	Glycerophosphocholines	PC	C46H86NO8P
8	PC(40:5)	6.944459	10.362208	1.49215482444349	0.57739723590709	-2.69695946375896	0.015512120298186	0.179085978954679	ME272054	PC 40:5	Glycerophospholipids	Glycerophosphocholines	PC	C48H86NO8P
9	PC(O-32:0)	3.273859	2.041009	0.623426054695697	-0.68170964445602	3.30038319755826	0.00285164064255853	0.106936524095945	ME272058	PC(O-32:0)	Glycerophospholipids	Glycerophosphocholines	O-PC	C40H82NO7P
10	PC(P-32:0)	0.7349715	0.5166558	0.702960318869507	-0.508484841415906	2.84113734601213	0.00882873934981089	0.147145655830182	ME272074	PC P-32:0/PC O-32:1	Glycerophospholipids	Glycerophosphocholines	O-PC	C40H80NO7P
11	PE(40:6)	0.3348284	0.1833117	0.547479544745906	-0.86912303199078	2.42589148542899	0.0233402060414831	0.179085978954679	ME272097	PE 40:6	Glycerophospholipids	Glycerophosphoethanolamines	PE	C45H78NO8P
12	PI(38:3)	5.752035	9.551772	1.6605900346573	0.73169594568449	-2.67294915716477	0.0152470000956367	0.179085978954679	ME272117	PI 38:3	Glycerophospholipids	Glycerophosphoinositols	PI	C47H85O13P
13	PI(40:5)	5.120150	7.720693	1.50790367469703	0.592544271792605	-2.54010497437026	0.0188754909184468	0.179085978954679	ME272121	PI 40:5	Glycerophospholipids	Glycerophosphoinositols	PI	C49H85O13P
14	Cer(d16:1/24:0)	0.02364475	0.01310430	0.554216052189175	-0.851479597567965	4.4235200182674	0.00015564047996301	0.00451357391892728	ME272123	Cer 16:1;O2/24:0	Sphingolipids	Ceramides	Cer	C40H79NO3
15	Cer(d18:1/22:0)	1.745543	1.052158	0.60276830762691	-0.730324530027716	2.82796673021297	0.00950422012805341	0.0787492524895854	ME272127	Cer 18:1;O2/22:0	Sphingolipids	Ceramides	Cer	C40H79NO3
16	Cer(d18:2/22:0)	0.13879469	0.08122998	0.585252793172419	-0.772868180139769	2.99118260061654	0.00603849027607464	0.0584096815686924	ME272135	Cer 18:2;O2/22:0	Sphingolipids	Ceramides	Cer	C40H77NO3
17	GlcCer(d18:1/22:0)	0.09184512	0.05683874	0.618854218928561	-0.692328495461921	2.30875461170022	0.0299522156090383	0.133771855591964	ME272152	GlcCer 18:1;O2/22:0	Sphingolipids	Glycosphingolipids	HexCer	C46H89NO8
18	GlcCer(d18:1/24:0)	0.10963200	0.07580449	0.691444924839463	-0.532313752875802	2.11236743827451	0.0450073609582234	0.16315168347356	ME272154	GlcCer 18:1;O2/24:0	Sphingolipids	Glycosphingolipids	HexCer	C48H93NO8
19	GlcCer(d18:1/25:0)	0.008353355	0.005787477	0.692832640298419	-0.529421195874388	2.3841642391304	0.024743062242937	0.130463419099122	ME272156	GlcCer 18:1;O2/25:0	Sphingolipids	Glycosphingolipids	HexCer	C49H95NO8
20	GM3(d18:1/22:0)	0.2513008	0.1631972	0.649409790975596	-0.622798958976858	3.52836383702311	0.00175098587554436	0.0338523935938577	ME272141	GM3 18:1;O2/22:0	Sphingolipids	Glycosphingolipids	Gangliosides	C63H116N2O21
21	SM(39:1)	6.499287	3.165393	0.487036962669905	-1.03789682804794	4.73263025517742	8.5148222657542e-05	0.00451357391892728	ME272178	SM 39:1;O2	Sphingolipids	Sphingomyelins	SM	C44H89N2O6P
22	SM(40:1)	35.11792	20.09960	0.572345970376378	-0.805040607220256	2.99314130862647	0.0060423808519337	0.0584096815686924	ME272179	SM 40:1;O2	Sphingolipids	Sphingomyelins	SM	C45H91N2O6P
23	SM(41:1)	22.01091	15.08236	0.685222010357591	-0.545356601194956	2.29728920921163	0.0299833469430265	0.133771855591964	ME272181	SM 41:1;O2	Sphingolipids	Sphingomyelins	SM	C46H93N2O6P
24	SM(42:1)	17.42483	11.37068	0.652556151193441	-0.615826046748317	2.73533982839419	0.0110993597156302	0.0804703579383191	ME272183	SM 42:1;O2	Sphingolipids	Sphingomyelins	SM	C47H95N2O6P
25	SM(43:1)	1.3433925	0.9357938	0.696590013715277	-0.521618304229044	2.5855454685485	0.0156827839945663	0.101066830187205	ME272186	SM 43:1;O2	Sphingolipids	Sphingomyelins	SM	C48H97N2O6P
26	TG(46:2)	25.82414	13.50253	0.522864652995221	-0.93549055132751	2.50239876559177	0.0195326814253534	0.298027638055603	ME272196	TG 46:2	Glycerolipids	Triradylglycerols	TAG	C49H90O6
27	TG(48:2)	71.94149	37.27587	0.518141478582109	-0.948582015160717	2.36363960033917	0.0259154467874437	0.298027638055603	ME272199	TG 48:2	Glycerolipids	Triradylglycerols	TAG	C51H94O6
