## Supplementary material for "MetENP/MetENPWeb: An R package and web application for metabolomics enrichment and pathway analysis in Metabolomics Workbench": stats_metabolites.csv

	Metabolite	Prednisolone_mean	Tetracosactide_mean	Fold_change	log2Fold_change	t_value	pval	padj	metabolite_id	refmet_name	super_class	main_class	sub_class	formula
1	CE(16:0)	2.805910	1.791764	0.638567879939128	-0.647088107932933	3.3906548323269	0.00229800687185207	0.106936524095945	ME271966	CE 16:0	Sterol Lipids	Sterol esters	Chol. esters	C43H76O2
2	CE(16:1)	0.4936895	0.4062456	0.822876727173659	-0.28125177410171	1.43297678810626	0.163866312838089	0.446847398033618	ME271967	CE 16:1	Sterol Lipids	Sterol esters	Chol. esters	C43H74O2
3	CE(17:0)	0.05964709	0.03904533	0.654605782109404	-0.611301749174833	2.93931871522031	0.00699478050464894	0.131152134462168	ME271968	CE 17:0	Sterol Lipids	Sterol esters	Chol. esters	C44H78O2
4	CE(17:1)	0.05381715	0.05420640	1.00723282448067	0.0103972045951448	-0.0503352355622539	0.960485156257769	0.980086894140581	ME271969	CE 17:1	Sterol Lipids	Sterol esters	Chol. esters	C44H76O2
5	CE(18:0)	0.5901527	0.4219479	0.714980885455578	-0.484023421985234	1.76856758196646	0.0887871568867223	0.345487403550022	ME271970	CE 18:0	Sterol Lipids	Sterol esters	Chol. esters	C45H80O2
6	CE(18:1)	22.44690	21.39145	0.952980144251545	-0.0694819396065531	0.417348916070165	0.682438525578095	0.851087622105842	ME271971	CE 18:1	Sterol Lipids	Sterol esters	Chol. esters	C45H78O2
7	CE(18:2)	85.82248	84.62569	0.986055052242722	-0.0202598992168508	0.129690199537763	0.898212243957235	0.955544940380037	ME271972	CE 18:2	Sterol Lipids	Sterol esters	Chol. esters	C45H76O2
8	CE(18:3)	1.167701	1.335245	1.14348193587228	0.193433574990226	-0.586019831232179	0.564232014400804	0.783655575556673	ME271973	CE 18:3	Sterol Lipids	Sterol esters	Chol. esters	C45H74O2
9	CE(20:1)	0.02458048	0.02501869	1.01782756073112	0.0254931622479213	-0.0627084548417651	0.950948840959124	0.977002233862114	ME271974	CE 20:1	Sterol Lipids	Sterol esters	Chol. esters	C47H82O2
10	CE(20:2)	0.1476423	0.1530480	1.03661349084917	0.0518780746933862	-0.280542740007435	0.782740766020225	0.910163681418867	ME271975	CE 20:2	Sterol Lipids	Sterol esters	Chol. esters	C47H80O2
11	CE(20:3)	1.779815	2.379563	1.33697210103297	0.418969360628477	-1.92734349424472	0.0695292956253362	0.318319834395141	ME271976	CE 20:3	Sterol Lipids	Sterol esters	Chol. esters	C47H78O2
12	CE(20:4)	59.82641	51.40208	0.859187104825444	-0.218955754199036	1.00289625331724	0.329757670457849	0.642385072320484	ME271977	CE 20:4	Sterol Lipids	Sterol esters	Chol. esters	C47H76O2
13	CE(20:5)	1.823421	1.053529	0.577776059396047	-0.79141766894635	1.69570469875962	0.107732495939321	0.3841252245746	ME271978	CE 20:5	Sterol Lipids	Sterol esters	Chol. esters	C47H74O2
14	CE(22:4)	0.3861330	0.2713624	0.702769253081192	-0.508877021636744	1.91241923970038	0.0717717162052516	0.318319834395141	ME271979	CE 22:4	Sterol Lipids	Sterol esters	Chol. esters	C49H80O2
15	CE(22:5)	0.6534250	0.7053839	1.07951777174121	0.110386994163444	-0.440782206784921	0.665660210149593	0.841741790681859	ME271980	CE 22:5	Sterol Lipids	Sterol esters	Chol. esters	C49H78O2
16	CE(22:6)	0.7271133	0.7651703	1.05233984854905	0.0736006919287674	-0.215689056367511	0.830921745090774	0.94422925578497	ME271981	CE 22:6	Sterol Lipids	Sterol esters	Chol. esters	C49H76O2
17	DG(16:0_20:4)	12.930888	6.044997	0.467485063670801	-1.09700782381715	2.03260483384801	0.0569057892781578	0.300613907759966	ME271983	DG 16:0_20:4	Glycerolipids	Diradylglycerols	DAG	C39H68O5
18	DG(18:0_18:2)	13.63710	12.64113	0.926966143828233	-0.109411447539343	0.180906621897135	0.85831192940455	0.946667569196195	ME271984	DG 18:0_18:2	Glycerolipids	Diradylglycerols	DAG	C39H72O5
19	DG(18:0_20:4)	12.361898	9.464673	0.765632672264405	-0.385275698830293	1.09259855841519	0.284739512823398	0.593207318382079	ME271985	DG 18:0_20:4	Glycerolipids	Diradylglycerols	DAG	C41H72O5
20	DG(18:1_20:4)	19.20938	17.26477	0.898767685370376	-0.153979840634335	0.319960641614567	0.751584646553584	0.910163681418867	ME271987	DG 18:1_20:4	Glycerolipids	Diradylglycerols	DAG	C41H70O5
21	DG(18:2_20:4)	13.23833	11.26026	0.850580095827797	-0.233480999606863	0.602767072715876	0.553053418927559	0.783655575556673	ME271989	DG 18:2_20:4	Glycerolipids	Diradylglycerols	DAG	C41H68O5
22	LPC(14:0)	0.8944279	0.6636397	0.741971152733496	-0.430564997822082	3.19922313925681	0.0036275521073563	0.108826563220689	ME271990	LPC 14:0	Glycerophospholipids	Glycerophosphocholines	LPC	C22H46NO7P
23	LPC(15:0)	0.5573221	0.4816719	0.864261259332799	-0.2104606012851	1.55024417540105	0.133241575744094	0.416379924200295	ME271991	LPC 15:0	Glycerophospholipids	Glycerophosphocholines	LPC	C23H48NO7P
24	LPC(16:0)	94.69862	89.54308	0.945558446363844	-0.0807614588453329	0.521783179870366	0.607702394100883	0.806684593939226	ME271992	LPC 16:0	Glycerophospholipids	Glycerophosphocholines	LPC	C24H50NO7P
25	LPC(16:1)	4.078184	3.978492	0.975554805766488	-0.0357051705035999	0.249096969073775	0.805323862771934	0.923039818979955	ME271993	LPC 16:1	Glycerophospholipids	Glycerophosphocholines	LPC	C24H48NO7P
26	LPC(17:0)	2.377081	2.053305	0.863792609507206	-0.21124312179336	1.61361345778717	0.119040624505811	0.3841252245746	ME271994	LPC 17:0	Glycerophospholipids	Glycerophosphocholines	LPC	C25H52NO7P
27	LPC(17:1)	0.3052471	0.2889450	0.946593759613114	-0.0791826836972991	0.434558244373921	0.667781820607608	0.841741790681859	ME271995	LPC 17:1	Glycerophospholipids	Glycerophosphocholines	LPC	C25H50NO7P
28	LPC(18:0)	118.9189	129.5587	1.08947105968858	0.123627873738532	-1.01914643063903	0.319909720811758	0.631400764760048	ME271996	LPC 18:0	Glycerophospholipids	Glycerophosphocholines	LPC	C26H54NO7P
29	LPC(18:1)	37.62921	34.97480	0.929458790126075	-0.105537193807944	0.705687907951069	0.48674722201007	0.779584463522193	ME271997	LPC 18:1	Glycerophospholipids	Glycerophosphocholines	LPC	C26H52NO7P
30	LPC(18:2)	62.11823	62.96441	1.01362208807302	0.0195198680347329	-0.0887292774449245	0.930099176185518	0.968853308526581	ME271998	LPC 18:2	Glycerophospholipids	Glycerophosphocholines	LPC	C26H50NO7P
31	LPC(18:3)	0.6388931	0.6705475	1.04954569082058	0.0697649741435613	-0.3065057264906	0.761705305981924	0.910163681418867	ME271999	LPC 18:3	Glycerophospholipids	Glycerophosphocholines	LPC	C26H48NO7P
32	LPC(19:0)	0.6939957	0.4572827	0.65891287222673	-0.601840384003966	2.46058479247125	0.0208333241459127	0.179085978954679	ME272000	LPC 19:0	Glycerophospholipids	Glycerophosphocholines	LPC	C27H56NO7P
33	LPC(20:1)	0.5850251	0.5415653	0.925712930949459	-0.111363220305342	0.884049346374615	0.384786919934822	0.714272271104926	ME272001	LPC 20:1	Glycerophospholipids	Glycerophosphocholines	LPC	C28H56NO7P
34	LPC(20:2)	0.6283402	0.6240168	0.993119332488992	-0.00996101354223442	0.0629699381946151	0.950272595860308	0.977002233862114	ME272002	LPC 20:2	Glycerophospholipids	Glycerophosphocholines	LPC	C28H54NO7P
35	LPC(20:3)	3.045845	4.661333	1.53039074542533	0.613900054561593	-2.15054816016156	0.0466545863228432	0.29159116451777	ME272003	LPC 20:3	Glycerophospholipids	Glycerophosphocholines	LPC	C28H52NO7P
36	LPC(20:4)	34.37006	29.30971	0.85276865969975	-0.22977367663852	1.39566083917835	0.174847386261084	0.452191516192459	ME272004	LPC 20:4	Glycerophospholipids	Glycerophosphocholines	LPC	C28H50NO7P
37	LPC(20:5)	1.2229341	0.4598249	0.376001372436994	-1.41119016701522	2.04982764276692	0.0581186888335935	0.300613907759966	ME272005	LPC 20:5	Glycerophospholipids	Glycerophosphocholines	LPC	C28H48NO7P
38	LPC(22:0)	0.09329686	0.06928701	0.742651038845252	-0.429243626774373	2.57275796612894	0.0177814265923773	0.179085978954679	ME272006	LPC 22:0	Glycerophospholipids	Glycerophosphocholines	LPC	C30H62NO7P
39	LPC(22:1)	0.1380652	0.1289556	0.934019579155356	-0.0984753024960256	0.850683928739497	0.402938009676469	0.714272271104926	ME272007	LPC 22:1	Glycerophospholipids	Glycerophosphocholines	LPC	C30H60NO7P
40	LPC(22:5)	2.683513	3.165002	1.17942488074401	0.23808353419478	-1.26099658551005	0.220191193356169	0.532720629087506	ME272008	LPC 22:5	Glycerophospholipids	Glycerophosphocholines	LPC	C30H52NO7P
41	LPC(22:6)	0.8955740	0.6860725	0.766070140490903	-0.384451605210016	1.16035299823025	0.260817830834896	0.574601499964839	ME272009	LPC 22:6	Glycerophospholipids	Glycerophosphocholines	LPC	C30H50NO7P
42	LPC(24:0)	0.12505308	0.08334375	0.666466991456748	-0.585394671097378	3.63255991366385	0.00146035886510435	0.106936524095945	ME272010	LPC 24:0	Glycerophospholipids	Glycerophosphocholines	LPC	C32H66NO7P
43	LPC(O-16:0)	1.2815695	0.9677795	0.755151788490597	-0.405161433902892	2.16592118364919	0.039877053574803	0.260067740705237	ME272011	LPC O-16:0	Glycerophospholipids	Glycerophosphocholines	O-LPC	C24H52NO6P
44	LPC(O-18:0)	0.5299009	0.4876345	0.920237161325825	-0.119922377874625	0.798255762418219	0.432910730937032	0.721517884895054	ME272012	LPC O-18:0	Glycerophospholipids	Glycerophosphocholines	O-LPC	C26H56NO6P
45	LPC(O-18:1)	1.359958	1.068532	0.785709558677547	-0.347931983029548	1.90856172357544	0.0674446848681413	0.318319834395141	ME272013	LPC P-18:0/LPC O-18:1	Glycerophospholipids	Glycerophosphocholines	O-LPC	C26H54NO6P
46	LPC(O-20:0)	0.03508354	0.03598571	1.02571490790268	0.0366297971153563	-0.161008464052853	0.87444532523504	0.955182593476515	ME272014	LPC O-20:0	Glycerophospholipids	Glycerophosphocholines	O-LPC	C28H60NO6P
47	LPC(O-20:1)	0.03640715	0.03311195	0.909490306162388	-0.136869833949557	0.675440596049627	0.507045448530801	0.779584463522193	ME272015	LPC P-20:0/LPC O-20:1	Glycerophospholipids	Glycerophosphocholines	O-LPC	C28H58NO6P
48	LPE(16:0)	2.774259	2.283779	0.82320324093749	-0.280679432777881	1.61140382527203	0.120278692067158	0.3841252245746	ME272016	LPE 16:0	Glycerophospholipids	Glycerophosphoethanolamines	LPE	C21H44NO7P
49	LPE(18:0)	9.188816	7.623154	0.829612215545507	-0.269490957755055	1.3478727971574	0.19280673721622	0.487741405957083	ME272017	LPE 18:0	Glycerophospholipids	Glycerophosphoethanolamines	LPE	C23H48NO7P
50	LPE(18:1)	3.540679	2.753931	0.777797422471792	-0.362533641027204	2.23892172250226	0.0347132898933776	0.236681522000302	ME272018	LPE 18:1	Glycerophospholipids	Glycerophosphoethanolamines	LPE	C23H46NO7P
51	LPE(18:2)	3.693308	3.891556	1.05367762450356	0.0754335380657745	-0.310971978122683	0.760038705738304	0.910163681418867	ME272019	LPE 18:2	Glycerophospholipids	Glycerophosphoethanolamines	LPE	C23H44NO7P
52	LPE(20:4)	1.784569	1.575661	0.882936440115232	-0.179618508464342	1.44981419540816	0.160281940591301	0.446847398033618	ME272020	LPE 20:4	Glycerophospholipids	Glycerophosphoethanolamines	LPE	C25H44NO7P
53	PC(29:0)	0.03610635	0.03227905	0.893999254978695	-0.161654465759519	1.43080031849155	0.169802011252775	0.446847398033618	ME272021	PC 29:0	Glycerophospholipids	Glycerophosphocholines	PC	C37H74NO8P
54	PC(31:0)	0.2079637	0.1528205	0.7348421864008	-0.444493642683903	3.08386220492652	0.00491277861733854	0.122819465433463	ME272022	PC 31:0	Glycerophospholipids	Glycerophosphocholines	PC	C39H78NO8P
55	PC(31:1)	0.08286581	0.08834018	1.06606307233345	0.09229279593091	-0.551419328371299	0.5863728142564	0.799599292167819	ME272023	PC 31:1	Glycerophospholipids	Glycerophosphocholines	PC	C39H76NO8P
56	PC(32:0)	11.101954	8.703128	0.783927586080793	-0.351207700785595	2.68402088405708	0.0126529781161166	0.179085978954679	ME272024	PC 32:0	Glycerophospholipids	Glycerophosphocholines	PC	C40H80NO8P
57	PC(32:1)	11.68248	14.30788	1.22472968068424	0.292463356271299	-1.19450617148246	0.252062829487523	0.56431976750938	ME272025	PC 32:1	Glycerophospholipids	Glycerophosphocholines	PC	C40H78NO8P
58	PC(32:2)	3.047548	3.305794	1.08473894422664	0.117347882130058	-0.638360944958142	0.52939124432488	0.783655575556673	ME272026	PC 32:2	Glycerophospholipids	Glycerophosphocholines	PC	C40H76NO8P
59	PC(32:3)	0.06628073	0.07641579	1.1529111100617	0.205281284874538	-1.26733347157975	0.218264936605687	0.532720629087506	ME272027	PC 32:3	Glycerophospholipids	Glycerophosphocholines	PC	C40H74NO8P
60	PC(33:1)	1.334060	1.546523	1.15926045305309	0.213204735554245	-1.23498385579696	0.236316684059643	0.545346193983791	ME272028	PC 33:1	Glycerophospholipids	Glycerophosphocholines	PC	C41H80NO8P
61	PC(33:2)	2.271487	2.766156	1.21777320319245	0.28424547224571	-1.80225131967131	0.0891405768136228	0.345487403550022	ME272029	PC 33:2	Glycerophospholipids	Glycerophosphocholines	PC	C41H78NO8P
62	PC(34:0)	8.715311	6.738848	0.773219452524414	-0.371050161803441	2.34898229592821	0.027078165474711	0.193415467676507	ME272030	PC 34:0	Glycerophospholipids	Glycerophosphocholines	PC	C42H84NO8P
63	PC(34:1)	78.64843	92.77942	1.17967288094626	0.238386860889462	-1.57416380261265	0.137143176630837	0.418534411816921	ME272031	PC 34:1	Glycerophospholipids	Glycerophosphocholines	PC	C42H82NO8P
64	PC(34:3)	23.53474	30.18218	1.28245223869055	0.358905097733023	-2.04157337057544	0.0535497249665473	0.297498472036374	ME272032	PC 34:3	Glycerophospholipids	Glycerophosphocholines	PC	C42H78NO8P
65	PC(34:4)	0.7497897	0.5553334	0.740652212213638	-0.433131839130768	2.42394582627521	0.0227259919858222	0.179085978954679	ME272033	PC 34:4	Glycerophospholipids	Glycerophosphocholines	PC	C42H76NO8P
66	PC(35:1)	5.994373	6.143970	1.02495623812532	0.0355623132552297	-0.247980739087122	0.806121441909161	0.923039818979955	ME272034	PC 35:1	Glycerophospholipids	Glycerophosphocholines	PC	C43H84NO8P
67	PC(35:2)	10.50718	11.07354	1.053902188789	0.0757409786477615	-0.49275804724383	0.626388407741048	0.817028357923106	ME272035	PC 35:2	Glycerophospholipids	Glycerophosphocholines	PC	C43H82NO8P
68	PC(35:3)	1.760249	2.249411	1.27789363891131	0.353767763514312	-2.001846061387	0.0618263140733054	0.309131570366527	ME272036	PC 35:3	Glycerophospholipids	Glycerophosphocholines	PC	C43H80NO8P
69	PC(35:4)	1.134534	0.872401	0.768950952549681	-0.37903651590705	2.39950542538457	0.0238781305272906	0.179085978954679	ME272037	PC 35:4	Glycerophospholipids	Glycerophosphocholines	PC	C43H78NO8P
70	PC(36:1)	50.35794	64.46236	1.28008333938998	0.356237739452365	-2.98676820246998	0.00653090395590957	0.131152134462168	ME272038	PC 36:1	Glycerophospholipids	Glycerophosphocholines	PC	C44H86NO8P
71	PC(36:2)	166.0762	186.6270	1.12374319739975	0.168312382385017	-1.5002274669988	0.148988272018091	0.429773861590648	ME272039	PC 36:2	Glycerophospholipids	Glycerophosphocholines	PC	C44H84NO8P
72	PC(36:3)	75.77299	90.19051	1.19027254962487	0.251291960903335	-2.05122425336589	0.0504931997329722	0.294491399500635	ME272040	PC 36:3	Glycerophospholipids	Glycerophosphocholines	PC	C44H82NO8P
73	PC(36:4)	120.8037	112.2072	0.9288391001269	-0.10649939015604	1.33124166283974	0.195096562382833	0.487741405957083	ME272041	PC 36:4	Glycerophospholipids	Glycerophosphocholines	PC	C44H80NO8P
74	PC(36:5)	17.91112	10.42527	0.582055728508323	-0.780770805338705	2.53707092743763	0.0215249825888957	0.179085978954679	ME272042	PC 36:5	Glycerophospholipids	Glycerophosphocholines	PC	C44H78NO8P
75	PC(37:4)	11.89893	10.51613	0.883787870001757	-0.178227964661876	0.854112589163416	0.401258135398251	0.714272271104926	ME272043	PC 37:4	Glycerophospholipids	Glycerophosphocholines	PC	C45H82NO8P
76	PC(37:5)	2.091908	1.706188	0.815613306130098	-0.29404278283433	1.85703288917818	0.0751930263276209	0.318319834395141	ME272044	PC 37:5	Glycerophospholipids	Glycerophosphocholines	PC	C45H80NO8P
77	PC(38:2)	2.583498	3.442814	1.33261724994562	0.414262473677363	-2.62960224250431	0.0165389169523784	0.179085978954679	ME272045	PC 38:2	Glycerophospholipids	Glycerophosphocholines	PC	C46H88NO8P
78	PC(38:3)	26.98349	49.86084	1.8478276901913	0.885830231809884	-4.01568804370935	0.000950941071972963	0.106936524095945	ME272046	PC 38:3	Glycerophospholipids	Glycerophosphocholines	PC	C46H86NO8P
79	PC(38:4)	163.8027	159.5027	0.973748906458807	-0.0383782918900435	0.282083723232041	0.780562410811108	0.910163681418867	ME272047	PC 38:4	Glycerophospholipids	Glycerophosphocholines	PC	C46H84NO8P
80	PC(38:5)	62.87334	58.11209	0.924272354546458	-0.113610062881874	0.654779707484793	0.519722975681462	0.779584463522193	ME272048	PC 38:5	Glycerophospholipids	Glycerophosphocholines	PC	C46H82NO8P
81	PC(38:6)	26.89828	24.18714	0.899207681680762	-0.15327373473399	1.03433004116041	0.310801685765814	0.630003417092865	ME272049	PC 38:6	Glycerophospholipids	Glycerophosphocholines	PC	C46H80NO8P
82	PC(38:7)	1.1839745	0.9801712	0.827865127162789	-0.2725323467554	1.14134702537079	0.266582739797498	0.574601499964839	ME272050	PC 38:7	Glycerophospholipids	Glycerophosphocholines	PC	C46H78NO8P
83	PC(39:5)	1.057817	1.227870	1.16075842986074	0.215067758332206	-0.854654573928913	0.403111837157212	0.714272271104926	ME272051	PC 39:5	Glycerophospholipids	Glycerophosphocholines	PC	C47H84NO8P
84	PC(39:6)	0.2150827	0.1979767	0.920467801454975	-0.119560838813206	0.450283536244171	0.65625677419217	0.841354838707911	ME272052	PC 39:6	Glycerophospholipids	Glycerophosphocholines	PC	C47H82NO8P
85	PC(40:4)	11.66117	10.40452	0.892236370792982	-0.164502136090849	0.620452390946692	0.541704516658422	0.783655575556673	ME272053	PC 40:4	Glycerophospholipids	Glycerophosphocholines	PC	C48H88NO8P
86	PC(40:5)	6.944459	10.362208	1.49215482444349	0.57739723590709	-2.69695946375896	0.015512120298186	0.179085978954679	ME272054	PC 40:5	Glycerophospholipids	Glycerophosphocholines	PC	C48H86NO8P
87	PC(40:6)	11.24689	13.90872	1.23667253791937	0.306463535510678	-1.43542443298672	0.169679313729102	0.446847398033618	ME272055	PC 40:6	Glycerophospholipids	Glycerophosphocholines	PC	C48H84NO8P
88	PC(40:7)	2.261697	2.722601	1.20378680256462	0.267579905288543	-1.76489691408302	0.0898267249230057	0.345487403550022	ME272056	PC 40:7	Glycerophospholipids	Glycerophosphocholines	PC	C48H82NO8P
89	PC(40:8)	2.037479	1.585614	0.77822348107637	-0.361743583965744	1.85396704078175	0.0763967602548338	0.318319834395141	ME272057	PC 40:8	Glycerophospholipids	Glycerophosphocholines	PC	C48H80NO8P
90	PC(O-32:0)	3.273859	2.041009	0.623426054695697	-0.68170964445602	3.30038319755826	0.00285164064255853	0.106936524095945	ME272058	PC(O-32:0)	Glycerophospholipids	Glycerophosphocholines	O-PC	C40H82NO7P
91	PC(O-32:1)	1.512569	1.373312	0.907933456258855	-0.139341530678815	0.831504712637133	0.415326908083281	0.716381744739943	ME272059	PC P-32:0/PC O-32:1	Glycerophospholipids	Glycerophosphocholines	O-PC	C40H80NO7P
92	PC(O-32:2)	0.1618590	0.1705257	1.0535447519137	0.075251597489535	-0.374512310245417	0.712427605168197	0.875935580124833	ME272060	PC P-32:1/PC O-32:2	Glycerophospholipids	Glycerophosphocholines	O-PC	C40H78NO7P
93	PC(O-34:1)	9.348325	8.423700	0.901091906838926	-0.150253833711395	0.868926929947228	0.395306103233902	0.714272271104926	ME272061	PC P-34:0/PC O-34:1	Glycerophospholipids	Glycerophosphocholines	O-PC	C42H84NO7P
94	PC(O-34:2)	3.777180	3.724272	0.985992724731149	-0.0203510933480857	0.131810434890702	0.896642821985475	0.955544940380037	ME272062	PC P-34:1/PC O-34:2	Glycerophospholipids	Glycerophosphocholines	O-PC	C42H82NO7P
95	PC(O-34:3)	0.2186126	0.2347988	1.07404056307825	0.103048480331483	-0.673542938560562	0.509439587719752	0.779584463522193	ME272063	PC P-34:2/PC O-34:3	Glycerophospholipids	Glycerophosphocholines	O-PC	C42H80NO7P
96	PC(O-36:2)	2.698541	2.809412	1.04108553473896	0.0580886041554266	-0.45730957211442	0.652117842932491	0.841354838707911	ME272064	PC P-36:1/PC O-36:2	Glycerophospholipids	Glycerophosphocholines	O-PC	C44H86NO7P
97	PC(O-36:3)	2.140513	2.104469	0.983161045973559	-0.0245003393619851	0.191598881871424	0.849976824190754	0.944418693545282	ME272065	PC P-36:2/PC O-36:3	Glycerophospholipids	Glycerophosphocholines	O-PC	C44H84NO7P
98	PC(O-36:4)	24.25388	19.80382	0.816521727657596	-0.29243681844908	1.67041687064084	0.113064257896115	0.3841252245746	ME272066	PC P-36:3/PC O-36:4	Glycerophospholipids	Glycerophosphocholines	O-PC	C44H82NO7P
99	PC(O-36:5)	1.473074	1.202346	0.816215614422629	-0.292977784886032	1.63770121929123	0.117613691689988	0.3841252245746	ME272067	PC P-36:4/PC O-36:5	Glycerophospholipids	Glycerophosphocholines	O-PC	C44H80NO7P
100	PC(O-38:4)	11.58156	10.48959	0.9057147741755	-0.142871303632564	0.856197473475019	0.402826723101551	0.714272271104926	ME272068	PC P-38:3/PC O-38:4	Glycerophospholipids	Glycerophosphocholines	O-PC	C46H86NO7P
101	PC(O-38:5)	26.42036	21.76784	0.823903989196211	-0.279451867164339	1.6601922964637	0.114761621132989	0.3841252245746	ME272069	PC P-38:4/PC O-38:5	Glycerophospholipids	Glycerophosphocholines	O-PC	C46H84NO7P
102	PC(O-38:6)	1.381764	1.257500	0.910068579004808	-0.135952829947182	0.820503679573225	0.421864282631095	0.719086845393911	ME272070	PC P-38:5/PC O-38:6	Glycerophospholipids	Glycerophosphocholines	O-PC	C46H82NO7P
103	PC(O-40:5)	3.338279	3.340754	1.00074139998484	0.00106921777138272	-0.0053954714267892	0.995761391991313	0.995761391991313	ME272071	PC P-40:4/PC O-40:5	Glycerophospholipids	Glycerophosphocholines	O-PC	C48H88NO7P
104	PC(O-40:6)	0.9286735	1.0663526	1.14825350351873	0.199441185476023	-1.25767615127011	0.228307695054954	0.543589750130843	ME272072	PC P-40:5/PC O-40:6	Glycerophospholipids	Glycerophosphocholines	O-PC	C48H86NO7P
105	PC(P-30:0)	0.04087053	0.02971316	0.727006965654715	-0.45995890781626	1.94689529074955	0.0731174058330287	0.318319834395141	ME272073	PC P-30:0/PC O-30:1	Glycerophospholipids	Glycerophosphocholines	O-PC	C38H76NO7P
106	PC(P-32:0)	0.7349715	0.5166558	0.702960318869507	-0.508484841415906	2.84113734601213	0.00882873934981089	0.147145655830182	ME272074	PC P-32:0/PC O-32:1	Glycerophospholipids	Glycerophosphocholines	O-PC	C40H80NO7P
107	PC(P-32:1)	0.1802154	0.1879770	1.04306846140785	0.0608338517140503	-0.290570952289811	0.775527991496452	0.910163681418867	ME272075	PC P-32:1/PC O-32:2	Glycerophospholipids	Glycerophosphocholines	O-PC	C40H78NO7P
108	PC(P-34:1)	2.436639	2.216400	0.909613611207898	-0.136674252403888	0.525796906909907	0.607137664430274	0.806684593939226	ME272076	PC P-34:1/PC O-34:2	Glycerophospholipids	Glycerophosphocholines	O-PC	C42H82NO7P
109	PC(P-34:2)	3.835874	3.908424	1.0189135513836	0.0270316527982841	-0.117823768782403	0.907807217988813	0.958951286607901	ME272077	PC P-34:2/PC O-34:3	Glycerophospholipids	Glycerophosphocholines	O-PC	C42H80NO7P
110	PC(P-34:3)	0.2344473	0.2076315	0.885621203571122	-0.175238331303684	0.856960413764178	0.404754286959458	0.714272271104926	ME272078	PC P-34:3/PC O-34:4	Glycerophospholipids	Glycerophosphocholines	O-PC	C42H78NO7P
111	PC(P-36:2)	1.174861	1.282514	1.09163041415112	0.126484495523277	-0.689040558960234	0.501561192724466	0.779584463522193	ME272079	PC P-36:2/PC O-36:3	Glycerophospholipids	Glycerophosphocholines	O-PC	C44H84NO7P
112	PC(P-36:4)	9.376697	7.982205	0.85128110676926	-0.232292483099745	1.14782183008821	0.268147366650258	0.574601499964839	ME272080	PC P-36:4/PC O-36:5	Glycerophospholipids	Glycerophosphocholines	O-PC	C44H80NO7P
113	PC(P-36:5)	0.3454418	0.3032507	0.877863362221943	-0.18793169041739	0.766270811930808	0.450603612969878	0.734679803755236	ME272081	PC P-36:5/PC O-36:6	Glycerophospholipids	Glycerophosphocholines	O-PC	C44H78NO7P
114	PC(P-38:4)	3.021616	2.979269	0.985985313818831	-0.0203619369642321	0.136945582056988	0.892384005994933	0.955544940380037	ME272082	PC P-38:4/PC O-38:5	Glycerophospholipids	Glycerophosphocholines	O-PC	C46H84NO7P
115	PC(P-38:5)	2.755926	2.743164	0.995369251569164	-0.00669627417126224	0.0377946659135903	0.970351742781181	0.983464604170116	ME272083	PC P-38:5/PC O-38:6	Glycerophospholipids	Glycerophosphocholines	O-PC	C46H82NO7P
116	PC(P-38:6)	0.4050477	0.4172703	1.03017570523175	0.0428904223093832	-0.303398592752869	0.766377362103086	0.910163681418867	ME272084	PC P-38:6/PC O-38:7	Glycerophospholipids	Glycerophosphocholines	O-PC	C46H80NO7P
117	PE(34:1)	0.6966938	0.4596943	0.659822579158879	-0.599849947049418	1.10864005609826	0.279790904248702	0.591107544187398	ME272085	PE 34:1	Glycerophospholipids	Glycerophosphoethanolamines	PE	C39H76NO8P
118	PE(34:2)	1.629032	1.975344	1.21258759803368	0.278088972193694	-0.592813458635199	0.563956741552235	0.783655575556673	ME272086	PE 34:2	Glycerophospholipids	Glycerophosphoethanolamines	PE	C39H74NO8P
119	PE(36:1)	1.3655364	0.7599173	0.556497285608791	-0.845553444244273	2.04814294832245	0.0510451759134434	0.294491399500635	ME272087	PE 36:1	Glycerophospholipids	Glycerophosphoethanolamines	PE	C41H80NO8P
120	PE(36:2)	5.523465	4.774172	0.864343668331383	-0.2103230440541	0.592075477474265	0.562561139542285	0.783655575556673	ME272088	PE 36:2	Glycerophospholipids	Glycerophosphoethanolamines	PE	C41H78NO8P
121	PE(36:3)	1.501378	1.561213	1.03985338802087	0.0563801328993655	-0.191898589539216	0.849943978927848	0.944418693545282	ME272089	PE 36:3	Glycerophospholipids	Glycerophosphoethanolamines	PE	C41H76NO8P
122	PE(36:4)	2.103384	1.851775	0.880378951251887	-0.183803442260725	0.684041956490319	0.503291372764447	0.779584463522193	ME272090	PE 36:4	Glycerophospholipids	Glycerophosphoethanolamines	PE	C41H74NO8P
123	PE(38:4)	10.137972	8.324858	0.821156144443879	-0.284271515520291	1.22622768806266	0.234282683002493	0.545346193983791	ME272092	PE 38:4	Glycerophospholipids	Glycerophosphoethanolamines	PE	C43H78NO8P
124	PE(38:5)	2.274567	2.112940	0.928941640320993	-0.106340131071866	0.409554917062603	0.686544015165379	0.851087622105842	ME272093	PE 38:5	Glycerophospholipids	Glycerophosphoethanolamines	PE	C43H76NO8P
125	PE(38:6)	0.8655234	0.6032863	0.697019052286744	-0.520730003694754	1.69338034444888	0.10357283860656	0.3841252245746	ME272094	PE 38:6	Glycerophospholipids	Glycerophosphoethanolamines	PE	C43H74NO8P
126	PE(40:4)	0.5398229	0.3634286	0.673236722636257	-0.570814222259506	1.50049180787626	0.146673272762279	0.429773861590648	ME272095	PE 40:4	Glycerophospholipids	Glycerophosphoethanolamines	PE	C45H82NO8P
127	PE(40:5)	0.9246671	0.9072184	0.981129749290312	-0.0274841569344031	0.0933039248985117	0.926495078275359	0.968853308526581	ME272096	PE 40:5	Glycerophospholipids	Glycerophosphoethanolamines	PE	C45H80NO8P
128	PE(40:6)	0.3348284	0.1833117	0.547479544745906	-0.86912303199078	2.42589148542899	0.0233402060414831	0.179085978954679	ME272097	PE 40:6	Glycerophospholipids	Glycerophosphoethanolamines	PE	C45H78NO8P
129	PE(O-18:1/20:3)	0.8764667	0.7921173	0.903762002595193	-0.145985192691294	0.661982981690257	0.515574025619517	0.779584463522193	ME272098	PE P-18:0/20:3/PE O-18:1/20:3	NA	NA	NA	NA
130	PE(P-16:0/20:4)	1.29183	1.13117	0.87563379082387	-0.191600465501691	0.965275261627722	0.345320831237821	0.664078521611194	ME272100	PE P-16:0/20:4/PE O-16:1/20:4	NA	NA	NA	NA
131	PE(P-16:0/22:5)	1.071925	1.205790	1.12488280430067	0.169774702365341	-1.19931727779899	0.242333186531976	0.550757242118127	ME272101	PE P-16:0/22:5/PE O-16:1/22:5	NA	NA	NA	NA
132	PE(P-16:0/22:6)	0.8887581	0.7864315	0.884865634417284	-0.176469694241918	0.783890417679403	0.440702205461781	0.726432206805133	ME272102	PE P-16:0/22:6/PE O-16:1/22:6	NA	NA	NA	NA
133	PE(P-18:0/18:1)	0.5980346	0.5880702	0.983338087796258	-0.0242405707651507	0.154472099196827	0.878767985998394	0.955182593476515	ME272103	PE P-18:0/18:1/PE O-18:1/18:1	NA	NA	NA	NA
134	PE(P-18:0/18:2)	1.248161	1.720170	1.37816355422097	0.462747110728482	-1.64747795385997	0.120359237033375	0.3841252245746	ME272104	PE P-18:0/18:2/PE O-18:1/18:2	NA	NA	NA	NA
135	PE(P-18:0/20:4)	6.009601	5.585815	0.929481840807734	-0.105501415253679	0.561902407582936	0.580606533327576	0.798999816505839	ME272105	PE P-18:1/20:4/PE O-18:2/20:4	NA	NA	NA	NA
136	PE(P-18:0/22:5)	1.693689	1.864802	1.10102976402397	0.138853469655571	-1.01851173781588	0.318404138084404	0.631400764760048	ME272106	PE P-18:0/22:5/PE O-18:1/22:5	NA	NA	NA	NA
137	PE(P-18:0/22:6)	0.7221663	0.7837472	1.08527246425096	0.118057285505361	-0.595405591060164	0.556721385418564	0.783655575556673	ME272107	PE P-18:0/22:6/PE O-18:1/22:6	NA	NA	NA	NA
138	PI(32:1)	0.4621081	0.5081688	1.09967516258642	0.137077423262877	-0.522569694137352	0.605699977162587	0.806684593939226	ME272109	PI 32:1	Glycerophospholipids	Glycerophosphoinositols	PI	C41H77O13P
139	PI(34:1)	3.887286	4.404971	1.13317389047268	0.180369265988958	-0.827469996123668	0.415501411949167	0.716381744739943	ME272110	PI 34:1	Glycerophospholipids	Glycerophosphoinositols	PI	C43H81O13P
140	PI(34:2)	6.230494	6.774503	1.08731394332456	0.120768554058016	-0.619305526631875	0.541347684978013	0.783655575556673	ME272111	PI 34:2	Glycerophospholipids	Glycerophosphoinositols	PI	C43H79O13P
141	PI(36:1)	2.389136	3.019822	1.26398078635959	0.337974533424497	-1.53740849454197	0.13951147060564	0.418534411816921	ME272112	PI 36:1	Glycerophospholipids	Glycerophosphoinositols	PI	C45H85O13P
142	PI(36:2)	30.11399	28.32997	0.940757767403124	-0.0881047988772714	0.49773181344928	0.623357062032114	0.817028357923106	ME272113	PI 36:2	Glycerophospholipids	Glycerophosphoinositols	PI	C45H83O13P
143	PI(36:3)	4.759985	5.403301	1.13515084606359	0.182884024747512	-0.79992910213681	0.432663469905807	0.721517884895054	ME272114	PI 36:3	Glycerophospholipids	Glycerophosphoinositols	PI	C45H81O13P
144	PI(36:4)	12.462377	9.766496	0.783678426675746	-0.351666312245559	1.43575059298545	0.163848517000451	0.446847398033618	ME272115	PI 36:4	Glycerophospholipids	Glycerophosphoinositols	PI	C45H79O13P
145	PI(38:3)	5.752035	9.551772	1.6605900346573	0.73169594568449	-2.67294915716477	0.0152470000956367	0.179085978954679	ME272117	PI 38:3	Glycerophospholipids	Glycerophosphoinositols	PI	C47H85O13P
146	PI(38:4)	144.7784	140.8593	0.972930354251739	-0.0395915593278583	0.198480534305215	0.844223206416128	0.944418693545282	ME272118	PI 38:4	Glycerophospholipids	Glycerophosphoinositols	PI	C47H83O13P
147	PI(38:5)	8.004373	7.975235	0.996359739857201	-0.00526136744935415	0.0185803440089108	0.985318432196044	0.99193130757991	ME272119	PI 38:5	Glycerophospholipids	Glycerophosphoinositols	PI	C47H81O13P
148	PI(40:4)	1.462235	1.260578	0.86208988295315	-0.214089799899514	1.03417317758946	0.310693657485569	0.630003417092865	ME272120	PI 40:4	Glycerophospholipids	Glycerophosphoinositols	PI	C49H87O13P
149	PI(40:5)	5.120150	7.720693	1.50790367469703	0.592544271792605	-2.54010497437026	0.0188754909184468	0.179085978954679	ME272121	PI 40:5	Glycerophospholipids	Glycerophosphoinositols	PI	C49H85O13P
150	PS(38:4)	0.4561903	0.8616025	1.88869096953618	0.917386665098498	-0.688837828914164	0.504618859518457	0.779584463522193	ME272122	PS 38:4	Glycerophospholipids	Glycerophosphoserines	PS	C44H78NO10P
151	Cer(d16:1/24:0)	0.02364475	0.01310430	0.554216052189175	-0.851479597567965	4.4235200182674	0.00015564047996301	0.00451357391892728	ME272123	Cer 16:1;O2/24:0	Sphingolipids	Ceramides	Cer	C40H79NO3
152	Cer(d18:1/16:0)	0.4700555	0.3685385	0.784031885596488	-0.351015766750309	1.53944181173311	0.139875375811196	0.338032158210391	ME272124	Cer 18:1;O2/16:0	Sphingolipids	Ceramides	Cer	C34H67NO3
153	Cer(d18:1/18:0)	0.4981776	0.7257305	1.45677063762	0.542773749045373	-1.186949128939	0.256565328277392	0.531456751431741	ME272125	Cer 18:1;O2/18:0	Sphingolipids	Ceramides	Cer	C36H71NO3
154	Cer(d18:1/20:0)	0.2753080	0.2356255	0.855861435192584	-0.224550853099933	0.609050405972642	0.551362189311791	0.688498569599413	ME272126	Cer 18:1;O2/20:0	Sphingolipids	Ceramides	Cer	C38H75NO3
155	Cer(d18:1/22:0)	1.745543	1.052158	0.60276830762691	-0.730324530027716	2.82796673021297	0.00950422012805341	0.0787492524895854	ME272127	Cer 18:1;O2/22:0	Sphingolipids	Ceramides	Cer	C40H79NO3
156	Cer(d18:1/23:0)	1.637066	1.182043	0.72204969133804	-0.469829968328821	1.869275320678	0.0774372325224034	0.249519971461078	ME272128	Cer 18:1;O2/23:0	Sphingolipids	Ceramides	Cer	C41H81NO3
157	Cer(d18:1/24:0)	1.662699	1.280610	0.770199537017825	-0.376695838984726	1.40103911156774	0.179071339201129	0.399466833602518	ME272129	Cer 18:1;O2/24:0	Sphingolipids	Ceramides	Cer	C42H83NO3
158	Cer(d18:1/24:1)	1.07112	1.22340	1.14216894465606	0.191776063652102	-0.598851419454649	0.557921254675386	0.688498569599413	ME272130	Cer 18:1;O2/24:1	Sphingolipids	Ceramides	Cer	C42H81NO3
159	Cer(d18:1/25:0)	0.1424634	0.1088465	0.764031323132819	-0.388296308979683	1.44433000406249	0.161561453499981	0.374822572119955	ME272131	Cer 18:1;O2/25:0	Sphingolipids	Ceramides	Cer	C43H85NO3
160	Cer(d18:1/25:1)	0.03707044	0.03379796	0.911722655571393	-0.133333069054387	0.453804043832744	0.656017115029308	0.729116343846722	ME272132	Cer 18:1;O2/25:1	Sphingolipids	Ceramides	Cer	C43H83NO3
161	Cer(d18:2/16:0)	0.03398582	0.03315592	0.975580992307968	-0.0356664451687761	0.15882916856679	0.875201723312532	0.908984501938312	ME272133	Cer 18:2;O2/16:0	Sphingolipids	Ceramides	Cer	C34H65NO3
162	Cer(d18:2/22:0)	0.13879469	0.08122998	0.585252793172419	-0.772868180139769	2.99118260061654	0.00603849027607464	0.0584096815686924	ME272135	Cer 18:2;O2/22:0	Sphingolipids	Ceramides	Cer	C40H77NO3
163	Cer(d18:2/23:0)	0.1515402	0.1141196	0.753064863316796	-0.409153961789214	1.56996357371946	0.128810177508861	0.338032158210391	ME272136	Cer 18:2;O2/23:0	Sphingolipids	Ceramides	Cer	C41H79NO3
164	Cer(d18:2/24:0)	0.1661071	0.1356942	0.816907886538263	-0.291754683745912	0.943147023805745	0.356711535378458	0.591121972912873	ME272137	Cer 18:2;O2/24:0	Sphingolipids	Ceramides	Cer	C42H81NO3
165	Cer(d18:2/24:1)	0.08263139	0.10140395	1.22718436661903	0.295352009250046	-0.881611956169976	0.391293152162768	0.622252210413583	ME272138	Cer 18:2;O2/24:1	Sphingolipids	Ceramides	Cer	C42H79NO3
166	GlcCer(d18:1/16:0)	0.1665374	0.1525071	0.9157528579166	-0.126969796528551	0.664849838430312	0.512097474782369	0.688498569599413	ME272148	GlcCer 18:1;O2/16:0	Sphingolipids	Glycosphingolipids	HexCer	C40H77NO8
167	GlcCer(d18:1/16:1)	0.009737350	0.009526253	0.978320898396381	-0.0316203346286427	0.135577062309896	0.893312355353169	0.908984501938312	ME272149	GlcCer 18:1;O2/16:1	Sphingolipids	Glycosphingolipids	HexCer	C40H75NO8
168	GlcCer(d18:1/18:0)	0.01685677	0.01867342	1.10776975660224	0.147658056905472	-0.412462211958373	0.685418721372918	0.736190478511653	ME272150	GlcCer 18:1;O2/18:0	Sphingolipids	Glycosphingolipids	HexCer	C42H81NO8
169	GlcCer(d18:1/20:0)	0.04127178	0.03748388	0.908220580745488	-0.138885365543046	0.533028520055702	0.599530542000921	0.720049472944125	ME272151	GlcCer 18:1;O2/20:0	Sphingolipids	Glycosphingolipids	HexCer	C44H85NO8
170	GlcCer(d18:1/22:0)	0.09184512	0.05683874	0.618854218928561	-0.692328495461921	2.30875461170022	0.0299522156090383	0.133771855591964	ME272152	GlcCer 18:1;O2/22:0	Sphingolipids	Glycosphingolipids	HexCer	C46H89NO8
171	GlcCer(d18:1/23:0)	0.08986746	0.06786552	0.755173452103798	-0.40512004680759	1.59648382687345	0.122975769157507	0.338032158210391	ME272153	GlcCer 18:1;O2/23:0	Sphingolipids	Glycosphingolipids	HexCer	C47H91NO8
172	GlcCer(d18:1/24:0)	0.10963200	0.07580449	0.691444924839463	-0.532313752875802	2.11236743827451	0.0450073609582234	0.16315168347356	ME272154	GlcCer 18:1;O2/24:0	Sphingolipids	Glycosphingolipids	HexCer	C48H93NO8
173	GlcCer(d18:1/24:1)	0.06893819	0.06298687	0.913671652824073	-0.130252299352505	0.519132775467564	0.608317658176934	0.720049472944125	ME272155	GlcCer 18:1;O2/24:1	Sphingolipids	Glycosphingolipids	HexCer	C48H91NO8
174	GlcCer(d18:1/25:0)	0.008353355	0.005787477	0.692832640298419	-0.529421195874388	2.3841642391304	0.024743062242937	0.130463419099122	ME272156	GlcCer 18:1;O2/25:0	Sphingolipids	Glycosphingolipids	HexCer	C49H95NO8
175	GM3(d18:1/16:0)	3.780875	3.460413	0.915241313188085	-0.12777591931569	0.620944365914674	0.540637327780431	0.688498569599413	ME272139	GM3 18:1;O2/16:0	Sphingolipids	Glycosphingolipids	Gangliosides	C57H104N2O21
176	GM3(d18:1/18:0)	1.481263	1.162942	0.785101632863306	-0.349048669243582	1.34800190159308	0.192034857331352	0.412519323156237	ME272140	GM3 18:1;O2/18:0	Sphingolipids	Glycosphingolipids	Gangliosides	C59H108N2O21
177	GM3(d18:1/22:0)	0.2513008	0.1631972	0.649409790975596	-0.622798958976858	3.52836383702311	0.00175098587554436	0.0338523935938577	ME272141	GM3 18:1;O2/22:0	Sphingolipids	Glycosphingolipids	Gangliosides	C63H116N2O21
178	GM3(d18:1/24:1)	0.3293549	0.2929183	0.88936979531806	-0.169144686020746	1.06895626933187	0.298521527042173	0.558524147369227	ME272143	GM3 18:1;O2/24:1	Sphingolipids	Glycosphingolipids	Gangliosides	C65H118N2O21
179	GM3(d18:2/16:0)	0.0779639	0.1091502	1.40000949157238	0.485436608168802	-2.2091912751159	0.0436293690265461	0.16315168347356	ME272144	GM3 18:2;O2/16:0	NA	NA	NA	NA
180	GM3(d18:2/18:0)	0.2282801	0.2034350	0.891163969176463	-0.166237190913702	0.491524687797606	0.629214458138183	0.729116343846722	ME272145	GM3 18:2;O2/18:0	NA	NA	NA	NA
181	GM3(d18:2/24:1)	0.03052586	0.04068991	1.33296523013602	0.414639148795556	-1.76958654838742	0.0973715707509089	0.297239531765932	ME272147	GM3 18:2;O2/24:1	NA	NA	NA	NA
182	LacCer(d18:1/16:0)	8.676624	8.247655	0.950560379244277	-0.0731498256467049	0.43796164593622	0.665891730464552	0.729116343846722	ME272159	LacCer 18:1;O2/16:0	Sphingolipids	Glycosphingolipids	Hex2Cer	C46H87NO13
183	LacCer(d18:1/18:0)	0.7464022	0.8184571	1.09653629102379	0.132953560313958	-0.722823087257592	0.479950654317444	0.678954584156384	ME272160	LacCer 18:1;O2/18:0	Sphingolipids	Glycosphingolipids	Hex2Cer	C48H91NO13
184	LacCer(d18:1/20:0)	0.4069063	0.3483745	0.856154107223211	-0.224057590648928	0.983067927154131	0.340654378724975	0.581116293119074	ME272161	LacCer 18:1;O2/20:0	Sphingolipids	Glycosphingolipids	Hex2Cer	C50H95NO13
185	LacCer(d18:1/22:0)	0.3777680	0.2839334	0.751607865144745	-0.411947931075177	1.57056425446454	0.137056654611476	0.338032158210391	ME272162	LacCer 18:1;O2/22:0	Sphingolipids	Glycosphingolipids	Hex2Cer	C52H99NO13
186	LacCer(d18:1/24:0)	0.2310719	0.1942313	0.840566507654111	-0.250566121390514	0.70361344565294	0.493889895837408	0.682038427584992	ME272164	LacCer 18:1;O2/24:0	Sphingolipids	Glycosphingolipids	Hex2Cer	C54H103NO13
187	LacCer(d18:1/24:1)	0.3328129	0.3225895	0.96928183973638	-0.0450118733449376	0.146962288788984	0.885400960416697	0.908984501938312	ME272165	LacCer 18:1;O2/24:1	Sphingolipids	Glycosphingolipids	Hex2Cer	C54H101NO13
188	LacCer(d18:2/16:0)	0.05812980	0.08962875	1.54187267116006	0.624683631484705	-1.69416313400633	0.117162119120437	0.338032158210391	ME272166	LacCer 18:2;O2/16:0	Sphingolipids	Glycosphingolipids	Hex2Cer	C46H85NO13
189	SM(32:1)	2.909937	2.671232	0.917969014449454	-0.123482637821875	0.759487060246434	0.456884382551195	0.662482354699233	ME272169	SM 32:1;O2	Sphingolipids	Sphingomyelins	SM	C37H75N2O6P
190	SM(32:2)	0.1978677	0.2086633	1.05455968811484	0.0766407540318128	-0.438430459109731	0.666261486618556	0.729116343846722	ME272170	SM 32:2;O2	Sphingolipids	Sphingomyelins	SM	C37H73N2O6P
191	SM(34:0)	7.008583	6.490815	0.92612372572316	-0.110723151333354	0.636806617702447	0.531942136827647	0.688498569599413	ME272171	SM 34:0;O2	Sphingolipids	Sphingomyelins	SM	C39H81N2O6P
192	SM(34:1)	363.5847	307.8193	0.846623359013732	-0.240207800575037	1.91603256155493	0.0673204910189394	0.229681675241087	ME272172	SM 34:1;O2	Sphingolipids	Sphingomyelins	SM	C39H79N2O6P
193	SM(34:2)	12.42093	13.77449	1.10897412673608	0.149225706649323	-0.844237285800038	0.410014195568717	0.622252210413583	ME272173	SM 34:2;O2	Sphingolipids	Sphingomyelins	SM	C39H77N2O6P
194	SM(36:1)	50.84417	59.82594	1.17665289845424	0.234688801658018	-0.831676785324838	0.418410969071202	0.622252210413583	ME272174	SM 36:1;O2	Sphingolipids	Sphingomyelins	SM	C41H83N2O6P
195	SM(36:2)	21.99210	28.77536	1.30844075827229	0.387848605561648	-2.62114500804973	0.0176186626956866	0.102188243634982	ME272175	SM 36:2;O2	Sphingolipids	Sphingomyelins	SM	C41H81N2O6P
196	SM(38:1)	17.73202	14.68389	0.828100239002663	-0.272122682767675	1.12865052205013	0.273626757970013	0.533559068578111	ME272176	SM 38:1;O2	Sphingolipids	Sphingomyelins	SM	C43H87N2O6P
197	SM(38:2)	3.158502	2.804288	0.887853799047777	-0.171605964206058	1.12246211404964	0.275978828574885	0.533559068578111	ME272177	SM 38:2;O2	Sphingolipids	Sphingomyelins	SM	C43H85N2O6P
198	SM(39:1)	6.499287	3.165393	0.487036962669905	-1.03789682804794	4.73263025517742	8.5148222657542e-05	0.00451357391892728	ME272178	SM 39:1;O2	Sphingolipids	Sphingomyelins	SM	C44H89N2O6P
199	SM(40:1)	35.11792	20.09960	0.572345970376378	-0.805040607220256	2.99314130862647	0.0060423808519337	0.0584096815686924	ME272179	SM 40:1;O2	Sphingolipids	Sphingomyelins	SM	C45H91N2O6P
200	SM(40:2)	11.280062	8.037696	0.71255778558664	-0.488921079180411	3.01197377835677	0.00585830447222854	0.0584096815686924	ME272180	SM 40:2;O2	Sphingolipids	Sphingomyelins	SM	C45H89N2O6P
201	SM(41:1)	22.01091	15.08236	0.685222010357591	-0.545356601194956	2.29728920921163	0.0299833469430265	0.133771855591964	ME272181	SM 41:1;O2	Sphingolipids	Sphingomyelins	SM	C46H93N2O6P
202	SM(41:2)	8.577708	7.776569	0.90660220655681	-0.141458422319218	0.850184655878192	0.404011113895271	0.622252210413583	ME272182	SM 41:2;O2	Sphingolipids	Sphingomyelins	SM	C46H91N2O6P
203	SM(42:1)	17.42483	11.37068	0.652556151193441	-0.615826046748317	2.73533982839419	0.0110993597156302	0.0804703579383191	ME272183	SM 42:1;O2	Sphingolipids	Sphingomyelins	SM	C47H95N2O6P
204	SM(42:2)	42.69026	43.11158	1.00986923012415	0.0141684877633104	-0.0598312742983233	0.952837825944081	0.952837825944081	ME272184	SM 42:2;O2	Sphingolipids	Sphingomyelins	SM	C47H93N2O6P
205	SM(42:3)	16.15223	20.69368	1.2811655108923	0.357456866248671	-2.33012842531745	0.0323553243595226	0.134043486632308	ME272185	SM 42:3;O2	Sphingolipids	Sphingomyelins	SM	C47H91N2O6P
206	SM(43:1)	1.3433925	0.9357938	0.696590013715277	-0.521618304229044	2.5855454685485	0.0156827839945663	0.101066830187205	ME272186	SM 43:1;O2	Sphingolipids	Sphingomyelins	SM	C48H97N2O6P
207	SM(43:2)	1.231428	1.077057	0.874640661086154	-0.193237675597244	1.03155431555686	0.31377980268497	0.568725892366508	ME272187	SM 43:2;O2	Sphingolipids	Sphingomyelins	SM	C48H95N2O6P
208	SM(44:1)	0.1930949	0.1635506	0.846995958981827	-0.23957300841228	0.987664188047946	0.335208330465816	0.581116293119074	ME272188	SM 44:1;O2	Sphingolipids	Sphingomyelins	SM	C49H99N2O6P
209	S1P(d16:1)	0.02696373	0.02098130	0.778130473788307	-0.361916014090646	1.9892792370267	0.0611455194884765	0.366873116930859	ME272189	C16 Sphingosine 1-phosphate	Sphingolipids	Sphingoid bases	Sphingoid base 1-P	C16H34NO5P
210	S1P(d17:1)	0.02954570	0.03181346	1.07675431619491	0.106689106668243	-0.591728061091432	0.561219101379804	0.893226706059384	ME272190	C17 Sphingosine 1-phosphate	Sphingolipids	Sphingoid bases	Sphingoid base 1-P	C17H36NO5P
211	S1P(d18:0)	0.09950978	0.09244810	0.929035316930657	-0.106194653723725	0.330194810157756	0.74435558838282	0.893226706059384	ME272191	Sphinganine 1-phosphate	Sphingolipids	Sphingoid bases	Sphingoid base 1-P	C18H40NO5P
212	S1P(d18:1)	0.9509649	0.8698816	0.914735759437599	-0.128573043955331	0.567930364698902	0.575003592069283	0.893226706059384	ME272192	Sphingosine 1-phosphate	Sphingolipids	Sphingoid bases	Sphingoid base 1-P	C18H38NO5P
213	S1P(d18:2)	0.2198150	0.2185938	0.994444419170666	-0.00803735573147396	0.0387496297683584	0.969391342105357	0.969391342105357	ME272193	Sphingosine 1-phosphate	Sphingolipids	Sphingoid bases	Sphingoid base 1-P	C18H38NO5P
214	S1P(d19:1)	0.01767673	0.01661262	0.939801648834372	-0.0895717960107672	0.519814087629815	0.608197746162266	0.893226706059384	ME272194	C19 Sphingosine 1-phosphate	Sphingolipids	Sphingoid bases	Sphingoid base 1-P	C19H40NO5P
215	TG(46:2)	25.82414	13.50253	0.522864652995221	-0.93549055132751	2.50239876559177	0.0195326814253534	0.298027638055603	ME272196	TG 46:2	Glycerolipids	Triradylglycerols	TAG	C49H90O6
216	TG(48:1)	62.34449	42.75392	0.685769023052398	-0.544205357277605	1.37475392088204	0.181094585339373	0.833035092561117	ME272198	TG 48:1	Glycerolipids	Triradylglycerols	TAG	C51H96O6
217	TG(48:2)	71.94149	37.27587	0.518141478582109	-0.948582015160717	2.36363960033917	0.0259154467874437	0.298027638055603	ME272199	TG 48:2	Glycerolipids	Triradylglycerols	TAG	C51H94O6
218	TG(48:3)	54.80212	35.64560	0.650441990200379	-0.620507699254207	1.65119492810453	0.11106406153835	0.799173690227025	ME272200	TG 48:3	Glycerolipids	Triradylglycerols	TAG	C51H92O6
219	TG(50:0)	18.29201	11.65831	0.637344392442383	-0.649854943746598	1.07688012330013	0.291537406437056	0.961934207478061	ME272201	TG 50:0	Glycerolipids	Triradylglycerols	TAG	C53H102O6
220	TG(50:1)	80.08234	55.63577	0.694732072014879	-0.52547139460719	0.898471014072025	0.377680123740376	0.961934207478061	ME272202	TG 50:1	Glycerolipids	Triradylglycerols	TAG	C53H100O6
221	TG(50:4)	79.27819	77.53867	0.978058025794989	-0.0320080355959826	0.0654241357325303	0.948364671566939	0.961934207478061	ME272205	TG 50:4	Glycerolipids	Triradylglycerols	TAG	C53H94O6
222	TG(51:0)	2.191751	1.754709	0.800596874371222	-0.32085211161	0.530742905782033	0.600388103636674	0.961934207478061	ME272206	TG 51:0	Glycerolipids	Triradylglycerols	TAG	C54H104O6
223	TG(51:1)	10.582357	9.465018	0.894414920985939	-0.160983838892236	0.232425587458395	0.818548733921796	0.961934207478061	ME272207	TG 51:1	Glycerolipids	Triradylglycerols	TAG	C54H102O6
224	TG(51:2)	19.39290	19.75415	1.01862795146677	0.0266272108904151	-0.0483759391334633	0.961934207478061	0.961934207478061	ME272208	TG 51:2	Glycerolipids	Triradylglycerols	TAG	C54H100O6
225	TG(51:3)	20.79127	22.18683	1.06712240281618	0.0937256680159021	-0.18163673596259	0.858072383197625	0.961934207478061	ME272209	TG 51:3	Glycerolipids	Triradylglycerols	TAG	C54H98O6
226	TG(52:1)	79.98585	68.90958	0.861522131727049	-0.215040236425835	0.347033975533253	0.731907715727045	0.961934207478061	ME272210	TG 52:1	Glycerolipids	Triradylglycerols	TAG	C55H104O6
227	TG(52:2)	203.8182	193.5239	0.949492734211175	-0.074771134383693	0.174841055108991	0.862923605795711	0.961934207478061	ME272211	TG 52:2	Glycerolipids	Triradylglycerols	TAG	C55H102O6
228	TG(52:3)	345.4413	263.8321	0.763753783927979	-0.388820472275986	1.52703126724698	0.138986728735135	0.799173690227025	ME272212	TG 52:3	Glycerolipids	Triradylglycerols	TAG	C55H100O6
229	TG(52:4)	273.6901	225.0120	0.82214153891573	-0.28254130692492	0.683120125053847	0.501530441464745	0.961934207478061	ME272213	TG 52:4	Glycerolipids	Triradylglycerols	TAG	C55H98O6
230	TG(53:2)	3.637009	5.720236	1.5727857698455	0.65332217372259	-0.897977865251062	0.383886601024881	0.961934207478061	ME272215	TG 53:2	Glycerolipids	Triradylglycerols	TAG	C56H104O6
231	TG(54:2)	88.19828	92.68650	1.05088784044315	0.0716087010116834	-0.113665992684975	0.910908996573345	0.961934207478061	ME272217	TG 54:2	Glycerolipids	Triradylglycerols	TAG	C57H106O6
232	TG(54:3)	150.3551	155.5809	1.03475638671385	0.0492911531847424	-0.0979270109302989	0.923070057070078	0.961934207478061	ME272218	TG 54:3	Glycerolipids	Triradylglycerols	TAG	C57H104O6
233	TG(54:4)	269.8935	244.7038	0.906668000526133	-0.141353726799562	0.374847009533035	0.712046974884531	0.961934207478061	ME272219	TG 54:4	Glycerolipids	Triradylglycerols	TAG	C57H102O6
234	TG(54:5)	189.4003	162.8494	0.859815955940936	-0.217900211661672	0.452561870803042	0.656508195106825	0.961934207478061	ME272220	TG 54:5	Glycerolipids	Triradylglycerols	TAG	C57H100O6
235	TG(55:0)	112.4225	136.5768	1.21485289866352	0.280781634640375	-0.553861697198915	0.586730551623751	0.961934207478061	ME272222	TG 55:0	Glycerolipids	Triradylglycerols	TAG	C58H112O6
236	TG(55:1)	77.63537	101.19580	1.30347546485577	0.382363427473362	-0.867086109399743	0.39532683189974	0.961934207478061	ME272223	TG 55:1	Glycerolipids	Triradylglycerols	TAG	C58H110O6
237	TG(56:6)	137.1191	123.9711	0.904112556164677	-0.145425704866049	0.323624084942932	0.749152314666807	0.961934207478061	ME272225	TG 56:6	Glycerolipids	Triradylglycerols	TAG	C59H102O6
